# Integrated Omics Analysis Reveals Sirtuin Signaling is Central to Hepatic Response to a High Fructose Diet

**DOI:** 10.1101/2021.09.02.458361

**Authors:** Laura A. Cox, Jeannie Chan, Prahlad Rao, Zeeshan Hamid, Jeremy P. Glenn, Avinash Jadhav, Vivek Das, Genesio M. Karere, Ellen Quillen, Kylie Kavanagh, Michael Olivier

## Abstract

**Background:** Dietary high fructose (HFr) is a known metabolic disruptor contributing to development of obesity and diabetes in Western societies. Initial molecular changes from exposure to HFr on liver metabolism may be essential to understand the perturbations leading to insulin resistance and abnormalities in lipid and carbohydrate metabolism. We studied vervet monkeys (*Clorocebus aethiops sabaeus*) fed a HFr (n=5) or chow diet (n=5) for 6 weeks, and obtained clinical measures of liver function, blood insulin, cholesterol and triglycerides. In addition, we performed untargeted global transcriptomics, proteomics, and metabolomics analyses on liver biopsies to determine the molecular impact of a HFr diet on coordinated pathways and networks that differed by diet.

**Results:** We show that integration of omics data sets improved statistical significance for some pathways and networks, and decreased significance for others, suggesting that multiple omics datasets enhance confidence in relevant pathway and network identification. Specifically, we found that sirtuin signaling and a peroxisome proliferator activated receptor alpha (PPARA) regulatory network were significantly altered in hepatic response to HFr. Integration of metabolomics and miRNAs data further strengthened our findings.

**Conclusions:** Our integrated analysis of three types of omics data with pathway and regulatory network analysis demonstrates the usefulness of this approach for discovery of molecular networks central to a biological response. In addition, metabolites aspartic acid and docosahexaenoic acid (DHA), protein ATG3, and genes *ATG7, HMGCS2* link sirtuin signaling and the PPARA network suggesting molecular mechanisms for altered hepatic gluconeogenesis from consumption of a HFr diet.
