## Additional File 1 for "Integrated Omics Analysis Reveals Sirtuin Signaling is Central to Hepatic Response to a High Fructose Diet"

### Sheet: Sheet1
Supplemental Table: Pathways
	p-value									Ratio
Ingenuity Canonical Pathways	Gene	Protein	Metabolite	Gene & Protein	Gene, Protein & Metabolite		Gene	Protein	Metabolite	Gene & Protein	Gene, Protein & Metabolite		Genes	Proteins	Metabolites	Genes & Proteins	Genes, Proteins & Metabolites	Genes, Proteins, Metabolites & miRNAs
Sirtuin Signaling Pathway	0.0213796	0.018197	0.0891251	0.00020893	0.000144544		0.0378	0.0172	0.00309	0.0653	0.0617		ATG7, ATP5F1D, BAX, ESRRA, GOT2, HMGCS2, SIRT2, SLC25A4, TOMM40L, TRIM28, TUBA8	ATG3, H3-3A/H3-3B, NDUFB11, NDUFB8, TIMM8A	L-aspartic acid	Genes: ATG2A, ATG7, ATP5F1D, BAX, ESRRA, GOT2, HMGCS2, SIRT2, SLC25A4, SOD3, TOMM40L, TRIM28, TUBA8 Proteins: ATG3, H3-3A/H3-3B, NDUFA6, NDUFB11, NDUFB8, TIMM8A	Genes: ATG2A, ATG7, ATP5F1D, BAX, ESRRA, GOT2, HMGCS2, SIRT2, SLC25A4, SOD3, TOMM40L, TRIM28, TUBA8 Proteins: ATG3, H3-3A/H3-3B, NDUFA6, NDUFB11, NDUFB8, TIMM8A Metabolites: L-aspartic acid, docosahexaenoic acid, sarcosine, hypoxanthine	Genes: ATG2A, ATG7, ATP5F1D, BAX, ESRRA, GOT2, HMGCS2, SIRT2, SLC25A4, SOD3, TOMM40L, TRIM28, TUBA8 Proteins: ATG3, H3-3A/H3-3B, NDUFA6, NDUFB11, NDUFB8, TIMM8A Metabolites: L-aspartic acid, docosahexaenoic acid, sarcosine, hypoxanthine miRNAs: miR-181a-5p, miR-148a-5p, MiR-574-5p
Remodeling of Epithelial Adherens Junctions	0.00870964	0.000436516	-	5.88844e-05	3.80189e-05		0.0735	0.0588	-	0.132	0.132		ACTN2 , CLIP1 , DNM1L, MET, TUBA8	ACTN1 , ARPC5, EXOC2, NME1	-	Genes: ACTN2, CLIP1, DNM1L, MET, TUBA8 Proteins: ACTN1, ARPC5, EXOC2, NME1	Genes: ACTN2, CLIP1, DNM1L, MET, TUBA8 Proteins: ACTN1, ARPC5, EXOC2, NME1	Genes: ACTN2, CLIP1, DNM1L, MET, TUBA8 Proteins: ACTN1, ARPC5, EXOC2, NME1 miRNAs: miR-193b-3p, miR-130b-3p
Necroptosis Signaling Pathway	0.00933254	0.195884	-	0.00758578	0.0060256		0.051	0.0127	-	0.0637	0.0621		CAPNS1, DAPK1, DNM1L, PLA2G4A, RB1, SLC25A4, TNFRSF11B, TOMM40L	SLC25A3,TIMM8A	-	Genes: CAPNS1, DAPK1, DNM1L, PLA2G4A, RB1, SLC25A4, TNFRSF11B, TOMM40L Proteins: SLC25A3, TIMM8A,	Genes: CAPNS1, DAPK1, DNM1L, PLA2G4A, RB1, SLC25A4, TNFRSF11B, TOMM40L Proteins: SLC25A3, TIMM8A,	Genes: CAPNS1, DAPK1, DNM1L, PLA2G4A, RB1, SLC25A4, TNFRSF11B, TOMM40L Proteins: SLC25A3, TIMM8A miRNAs: miR-181d-5p
Regulation of Cellular Mechanics by Calpain Protease	0.159956	0.0446684	-	0.00295121	0.00229087		0.0405	0.0308	-	0.0946	0.0933		ACTN2,CAPNS1,RB1	ACTN1,RAP1B	-	Genes: ACTN2, CAPNS1, ITGB1, RB1 Proteins: ACTN1, ITGB2, RAP1B	Genes: ACTN2, CAPNS1, ITGB1, RB1 Proteins: ACTN1, ITGB2, RAP1B	Genes: ACTN2, CAPNS1, ITGB1, RB1 Proteins: ACTN1, ITGB2, RAP1B
Integrin Signaling	0.364754	0.000125893	-	0.00363078	0.00229087		0.0235	0.0329	-	0.061	0.0607		ACTN2,CAPNS1,CAV1,ITGAX,SOS2	ACTN1, ARPC5, GSN, ITGB2, RAC1, RAP1B, VASP	-	Genes: ACTN2, CAPNS1, CAV1, ITGAX, ITGB1, SOS2 Proteins: ACTN1, ARPC5, GSN , ITGB2, RAC1, RAP1B, VASP	Genes: ACTN2, CAPNS1, CAV1, ITGAX, ITGB1, SOS2 Proteins: ACTN1, ARPC5, GSN , ITGB2, RAC1, RAP1B, VASP	Genes: ACTN2, CAPNS1, CAV1, ITGAX, ITGB1, SOS2 Proteins: ACTN1, ARPC5, GSN , ITGB2, RAC1, RAP1B, VASP miRNAs: miR-193b-3p, miR-130b-3p, miR-199b-5p, miR-130b-3p, miR-148a-3p
Actin Nucleation by ARP-WASP Complex	-	0.000537032	-	0.0047863	0.00354813		0.0123	0.0556	-	0.0864	0.0864		SOS2	ARPC5, RAC1, RAP1B, VASP	-	Genes: ITGB1, RAC1, SOS2 Proteins: ARPC5, ITGB2, RAP1B, VASP	Genes: ITGB1, RAC1, SOS2 Proteins: ARPC5, ITGB2, RAP1B, VASP	Genes: ITGB1, RAC1, SOS2 Proteins: ARPC5, ITGB2, RAP1B, VASP
Paxillin Signaling	0.325837	0.00245471	-	0.00676083	0.00489779		0.0278	0.037	-	0.0741	0.0741		ACTN2,ITGAX,SOS2	ACTN1, ITGB2, RAC1, RAP1B	-	Genes: ACTN2, ITGAX, ITGB1, SOS2 Proteins: ACTN1, ITGB2, RAC1, RAP1B	Genes: ACTN2, ITGAX, ITGB1, SOS2 Proteins: ACTN1, ITGB2, RAC1, RAP1B	Genes: ACTN2, ITGAX, ITGB1, SOS2 Proteins: ACTN1, ITGB2, RAC1, RAP1B miRNAs: miR-130b-3p, miR-148a-3p, miR-193b-3p, miR-199b-5p
Protein Ubiquitination Pathway	0.247742	9.12011e-05	-	0.0114815	0.00812831		0.0256	0.0293	-	0.0528	0.0505		CDC20,CUL1,PSMD7,UBE2S,USP35,USP4,USP7	CUL1, ELOC, PSMB7, PSMD10, TAP1, UBA1, UBE2M, USP5	-	Genes: CDC20, PSMD7, UBE2S, USP35, USP4, USP7 Proteins: CUL1, ELOC, PSMB7, PSMD10, TAP1, UBA1, UBE2M, USP5	Genes: CDC20, PSMD7, UBE2S, USP35, USP4, USP7 Proteins: CUL1, ELOC, PSMB7, PSMD10, TAP1, UBA1, UBE2M, USP5	Genes: CDC20, PSMD7, UBE2S, USP35, USP4, USP7 Proteins: CUL1, ELOC, PSMB7, PSMD10, TAP1, UBA1, UBE2M, USP5 miRNAs: miR-503-5p
Leukocyte Extravasation Signaling	0.291743	0.00371535	-	0.0114815	0.00954993		0.0259	0.0254	-	0.0616	0.0553		ACTN2,CD99,GNAI1,MMP15,RAP1GAP	ACTN1, ITGB2, RAC1, RAP1B, VASP	-	Genes: ACTN2, CD99, GNAI1, ITGB1, MMP15, RAP1GAP Proteins: ACTN1, ITGB2, RAC1, RAP1B, VASP	Genes: ACTN2, CD99, GNAI1, ITGB1, MMP15, RAP1GAP Proteins: ACTN1, ITGB2, RAC1, RAP1B, VASP	Genes: ACTN2, CD99, GNAI1, ITGB1, MMP15, RAP1GAP Proteins: ACTN1, ITGB2, RAC1, RAP1B, VASP miRNAs: miR-320b, miR-148a-3p
Superpathway of Cholesterol Biosynthesis	0.420727	0.000446684	-	0.00616595	0.157036		0.0345	0.103	-	0.138	0.0465		HMGCS2	HMGCS1, MSMO1, TM7SF2	-	Genes: HMGCS2, Proteins: HMGCS1, MSMO1, TM7SF2	Genes: HMGCS2, Proteins: HMGCS1, MSMO1, TM7SF2	Genes: HMGCS2, Proteins: HMGCS1, MSMO1, TM7SF2 miRNAs: miR-342-5p
Iron homeostasis signaling pathway	0.00109648	0.510505	-	0.00912011	0.0120226		0.0657	0.0073	-	0.0657	0.0592		ATP6V0A2, ATP6V0B, BMPR1A, CIAO1, CREB3L3, CUL1, HJV, TFR2, TWSG1	CUL1	-	Genes: ATP6V0A2, ATP6V0B, BMPR1A, CIAO1, CREB3L3, HJV, TFR2, TWSG1 Proteins: CUL1	Genes: ATP6V0A2, ATP6V0B, BMPR1A, CIAO1, CREB3L3, HJV, TFR2, TWSG1 Proteins: CUL1	Genes: ATP6V0A2, ATP6V0B, BMPR1A, CIAO1, CREB3L3, CUL1, HJV, TFR2, TWSG1 miRNAs: miR-484
Stearate Biosynthesis I (Animals)	0.0630957	0.025704	-	0.00831764	0.018197		0.0612	0.0417	-	0.102	0.0794		ACOT4,ELOVL2,SLC27A5	FASN,ZADH2	-	Genes: ACOT4,ELOVL2, SLC27A5 Proteins: FASN, ZADH2	Genes: ACOT4,ELOVL2, SLC27A5 Proteins: FASN, ZADH2	Genes: ACOT4,ELOVL2, SLC27A5 Proteins: FASN, ZADH2 miRNAs: miR-129-2-3p
Cell Cycle Control of Chromosomal Replication	0.00380189	-	-	0.0144544	0.0114815		0.0893	-	-	0.0893	0.0893		CDK19,MCM5,MCM9,ORC2,POLD1	-	-	Genes: CDK19,MCM5,MCM9,ORC2,POLD1	Genes: CDK19,MCM5,MCM9,ORC2,POLD1	Genes: CDK19,MCM5,MCM9,ORC2,POLD1 miRNAs: miR-130b-3p, miR-148a-3p
Cholesterol Biosynthesis I	-	0.00199526	-	0.042658	0.25293		-	0.154	-	0.154	0.05		-	MSMO1, TM7SF2	-	Proteins: MSMO1,TM7SF2	Proteins: MSMO1,TM7SF2	Proteins: MSMO1,TM7SF2 miRNAs: miR-342-5p
Zymosterol Biosynthesis	-	0.00144544	-	0.00933254	0.0977237		-	0.2	-	0.33	0.0909		-	MSMO1, TM7SF2	-	Proteins: MSMO1, TM7SF2	Proteins: MSMO1, TM7SF2	Proteins: MSMO1,TM7SF2 miRNAs: miR-342-5p
