## Additional File 2 for "Integrated Omics Analysis Reveals Sirtuin Signaling is Central to Hepatic Response to a High Fructose Diet"

### Sheet: Sheet1
Supplementary Table
			p-value						Fold Change
Upstream Regulator	Molecule Type	Predicted Activation State	Gene	Protein	Metabolite	Gene & Protein	Gene, Protein & Metabolite		Gene	Protein	Metabolite	Gene & Protein	Gene, Protein & Metabolite		Gene Target Molecules	Gene and Protein Target Molecules	Gene, Protein & Metabolite Target Molecules	Gene, mRNA, Protein & Metabolite Target Molecules
PPARA	ligand-dependent nuclear receptor	Activated	0.032	-	-	0.00564	0.00304		-1.18	-	-	-1.176	-1.176		ABCD3, BAX, CDKN2C, CEACAM1, ECH1, EHHADH, FABP1, GOT2, HMGCS2, MMD, PDK4, PLIN5, PNPLA2, SLC25A20, SORD	Genes: ABCD3, BAX, CDKN2C, CEACAM1, ECH1, EHHADH, FABP1,GOT2, HMGCS2, MMD, PDK4, PLIN5, PNPLA2, SLC25A20, SORD Proteins: APCS, APOA1, C2, FASN, HMGCS1, HSD17B11, MSMO1	Genes: ABCD3, BAX, CDKN2C, CEACAM1, ECH1, EHHADH, FABP1,GOT2, HMGCS2, MMD, PDK4, PLIN5, PNPLA2, SLC25A20, SORD Proteins: APCS, APOA1, C2, FASN, HMGCS1, HSD17B11, MSMO1 Metabolites: docosahexaenoic acid, L-aspartic acid	Genes: ABCD3, BAX, CDKN2C, CEACAM1, ECH1, EHHADH, FABP1,GOT2, HMGCS2, MMD, PDK4, PLIN5, PNPLA2, SLC25A20, SORD Proteins: APCS, APOA1, C2, FASN, HMGCS1, HSD17B11, MSMO1 Metabolites: docosahexaenoic acid, L-aspartic acid miRNAs: miR-148a-3p, miR-660-3p
XBP1	transcription regulator	Activated	0.0707	-	-	0.0178	0.0122		-1.066	-	-	-1.064	-1.064		ALG12, CALR, LMAN2, NUCB2, PDIA6, RPN1, SDF2L1, STARD5	Genes: ALG12, CALR, GALK2, LMAN2, NUCB2, PDIA6, RPN1, SDF2L1, STARD5, SEC24C Proteins: APOA1, FASN	Genes: ALG12, CALR, GALK2, LMAN2, NUCB2, PDIA6, RPN1, SDF2L1, STARD5, SEC24C Proteins: APOA1, FASN	Genes: ALG12, CALR, GALK2, LMAN2, NUCB2, PDIA6, RPN1, SDF2L1, STARD5, SEC24C Proteins: APOA1, FASN miRNAs: miR-342-5p
MITF	transcription regulator	Activated		-	-	0.000464	0.000253		-	-	-	-1.37	-1.37			Genes: ALDH16A1, APEX2, BEST1, DAPK1, HMBS, KIFC1, MCM5, MET, NCAPD3, NUF2, PMEL, POLD1, SORT1, TACC3, TBC1D16, UBL3 Proteins: SDC1	Genes: ALDH16A1, APEX2, BEST1, DAPK1, HMBS, KIFC1, MCM5, MET, NCAPD3, NUF2, PMEL, POLD1, SORT1, TACC3, TBC1D16, UBL3 Proteins: SDC1	Genes: ALDH16A1, APEX2, BEST1, DAPK1, HMBS, KIFC1, MCM5, MET, NCAPD3, NUF2, PMEL, POLD1, SORT1, TACC3, TBC1D16, UBL3 Proteins: SDC1 miRNAs: miR-342-5p, miR-660-3p, miR-181d-5p, miR-130b-3p, miR-484, miR-199b-5p
KLF15	transcription regulator	Activated		-	-	0.000966	0.000733		-	-	-	1.21	1.21			Genes: ATG7, EHHADH, PDK4, SLC25A20 Proteins: FASN, ATG3	Genes: ATG7, EHHADH, PDK4, SLC25A20 Proteins: FASN, ATG3	Genes: ATG7, EHHADH, PDK4, SLC25A20 Proteins: FASN, ATG3
HDAC1	transcription regulator	Inhibited		-	-	0.029	0.0199		-	-	-	-1.136	-1.136			Genes: BAX, CEACAM1, FABP1, FAM107A, FOXM1, KDR, LGR5, MCM5, POLD2, TAGLN, TYMS, USP7 Proteins: APOA1	Genes: BAX, CEACAM1, FABP1, FAM107A, FOXM1, KDR, LGR5, MCM5, POLD2, TAGLN, TYMS, USP7 Proteins: APOA1	Genes: BAX, CEACAM1, FABP1, FAM107A, FOXM1, KDR, LGR5, MCM5, POLD2, TAGLN, TYMS, USP7 Proteins: APOA1 miRNAs: miR-660-3p, miR-342-5p, miR-320b
