## Additional File 4 for "Integrated Omics Analysis Reveals Sirtuin Signaling is Central to Hepatic Response to a High Fructose Diet"

### Sheet: Sheet1
-log(p-value)	Ratio	Ingenuity Canonical Pathways	Molecules
4.23	0.132	Remodeling of Epithelial Adherens Junctions	ACTN1,ACTN2,ARPC5,CLIP1,DNM1L,EXOC2,MET,NME1,TUBA8
3.68	0.0653	Sirtuin Signaling Pathway	ATG2A,ATG3,ATG7,ATP5F1D,BAX,ESRRA,GOT2,H3-3A/H3-3B,HMGCS2,NDUFA6,NDUFB11,NDUFB8,SIRT2,SLC25A4,SOD3,TIMM8A,TOMM40L,TRIM28,TUBA8
2.53	0.0946	Regulation of Cellular Mechanics by Calpain Protease	ACTN1,ACTN2,CAPNS1,ITGB1,ITGB2,RAP1B,RB1
2.44	0.061	Integrin Signaling	ACTN1,ACTN2,ARPC5,CAPNS1,CAV1,GSN,ITGAX,ITGB1,ITGB2,RAC1,RAP1B,SOS2,VASP
2.32	0.0864	Actin Nucleation by ARP-WASP Complex	ARPC5,ITGB1,ITGB2,RAC1,RAP1B,SOS2,VASP
2.21	0.138	Superpathway of Cholesterol Biosynthesis	HMGCS1,HMGCS2,MSMO1,TM7SF2
2.17	0.0741	Paxillin Signaling	ACTN1,ACTN2,ITGAX,ITGB1,ITGB2,RAC1,RAP1B,SOS2
2.12	0.0637	Necroptosis Signaling Pathway	CAPNS1,DAPK1,DNM1L,PLA2G4A,RB1,SLC25A3,SLC25A4,TIMM8A,TNFRSF11B,TOMM40L
2.08	0.102	Stearate Biosynthesis I (Animals)	ACOT4,ELOVL2,FASN,SLC27A5,ZADH2
2.04	0.0657	Iron homeostasis signaling pathway	ATP6V0A2,ATP6V0B,BMPR1A,CIAO1,CREB3L3,CUL1,HJV,TFR2,TWSG1
2.03	0.333	Zymosterol Biosynthesis	MSMO1,TM7SF2
1.94	0.057	Clathrin-mediated Endocytosis Signaling	AP1M1,AP3S1,APOA1,ARPC5,DNM1L,F2,ITGB1,ITGB2,MET,PDGFC,RAC1
1.94	0.057	Leukocyte Extravasation Signaling	ACTN1,ACTN2,CD99,GNAI1,ITGB1,ITGB2,MMP15,RAC1,RAP1B,RAP1GAP,VASP
1.94	0.0513	Protein Ubiquitination Pathway	CDC20,CUL1,ELOC,PSMB7,PSMD10,PSMD7,TAP1,UBA1,UBE2M,UBE2S,USP35,USP4,USP5,USP7
1.92	0.158	Granzyme A Signaling	GZMA,HMGB2,NME1
1.9	0.286	Thioredoxin Pathway	TXNRD2,TXNRD3
1.87	0.0789	Macropinocytosis Signaling	ITGB1,ITGB2,MET,PDGFC,RAC1,RAP1B
1.86	0.0656	Reelin Signaling in Neurons	ARHGEF5,ARPC5,ITGB1,PAFAH1B1,PAFAH1B3,PDK4,RAC1,RAP1B
1.86	0.15	Valine Degradation I	AUH,BCKDHB,EHHADH
1.85	0.0707	VEGF Signaling	ACTN1,ACTN2,EIF2B3,KDR,PDGFC,RAP1B,SOS2
1.84	0.0893	Cell Cycle Control of Chromosomal Replication	CDK19,MCM5,MCM9,ORC2,POLD1
1.84	0.108	Complement System	C2,CFB,ITGAX,ITGB2
1.83	0.0529	Actin Cytoskeleton Signaling	ACTN1,ACTN2,ARPC5,F2,GSN,IQGAP2,ITGB1,ITGB2,PDGFC,RAC1,RAP1B,SOS2
1.79	0.0686	Virus Entry via Endocytic Pathways	AP1M1,AP3S1,CAV1,ITGB1,ITGB2,RAC1,RAP1B
1.71	0.066	PAK Signaling	ITGB1,ITGB2,PAK1IP1,PDGFC,RAC1,RAP1B,SOS2
1.69	0.082	Induction of Apoptosis by HIV1	BAX,BID,SLC25A3,SLC25A4,TNFRSF11B
1.68	0.222	Leucine Degradation I	AUH,MCCC2
1.68	0.222	Phosphatidylethanolamine Biosynthesis II	CEPT1,PIGF
1.67	0.0714	FGF Signaling	CREB3L3,FGFRL1,MAPKAPK2,MET,RAC1,SOS2
1.59	0.0526	ILK Signaling	ACTN1,ACTN2,CREB3L3,ITGB1,ITGB2,MUC1,PDGFC,PPP1R14B,RAC1,RSU1
1.59	1	Sorbitol Degradation I	SORD
1.59	1	Sulfite Oxidation IV	SUOX
1.55	0.115	NAD Salvage Pathway II	ACP2,NMRK2,NT5E
1.54	0.0746	Cell Cycle: G1/S Checkpoint Regulation	CDKN2C,CUL1,PA2G4,PAK1IP1,RB1
1.51	0.182	Ketogenesis	HMGCS1,HMGCS2
1.5	0.0489	LPS/IL-1 Mediated Inhibition of RXR Function	ALDH16A1,ALDH1A1,FABP1,HMGCS1,HMGCS2,HS3ST3B1,MGST2,PAPSS2,SLC27A5,SOD3,TNFRSF11B
1.41	0.0619	Amyotrophic Lateral Sclerosis Signaling	BAX,BID,CAPNS1,GRIK5,PDGFC,RAC1
1.41	0.0619	Bladder Cancer Signaling	DAPK1,MMP15,PA2G4,PDGFC,RAP1B,RB1
1.4	0.0685	Caveolar-mediated Endocytosis Signaling	CAV1,COPG2,ITGAX,ITGB1,ITGB2
1.38	0.053	Phagosome Maturation	ATP6V0A2,ATP6V0B,CALR,CTSS,CTSZ,DYNC1LI2,TAP1,TUBA8
1.37	0.154	Bile Acid Biosynthesis, Neutral Pathway	AKR1D1,SLC27A5
1.37	0.154	Cholesterol Biosynthesis I	MSMO1,TM7SF2
1.37	0.154	Cholesterol Biosynthesis II (via 24,25-dihydrolanosterol)	MSMO1,TM7SF2
1.37	0.154	Cholesterol Biosynthesis III (via Desmosterol)	MSMO1,TM7SF2
1.37	0.154	NAD Phosphorylation and Dephosphorylation	ACP2,NADK2
1.36	0.05	Acute Phase Response Signaling	AHSG,APCS,APOA1,C2,CFB,F2,RAP1B,SOS2,TNFRSF11B
1.36	0.0526	Epithelial Adherens Junction Signaling	ACTN1,ACTN2,ARPC5,CLIP1,MET,RAC1,RAP1B,TUBA8
1.36	0.0667	Estrogen-Dependent Breast Cancer Signaling	CREB3L3,HSD17B1,HSD17B11,HSD17B14,RAP1B
1.35	0.0556	FXR/RXR Activation	AHSG,APOA1,FASN,LCAT,SDC1,SLC27A5,SLCO1B1
1.31	0.143	Colanic Acid Building Blocks Biosynthesis	GALK2,PMM2
1.31	0.143	Mevalonate Pathway I	HMGCS1,HMGCS2
1.29	0.5	4-hydroxyproline Degradation I	HOGA1
1.29	0.5	Fatty Acid Biosynthesis Initiation II	FASN
1.29	0.5	Formaldehyde Oxidation II (Glutathione-dependent)	ESD
1.29	0.5	Palmitate Biosynthesis I (Animals)	FASN
1.29	0.5	Spermidine Biosynthesis I	AMD1
1.29	0.5	Spermine Biosynthesis	AMD1
1.29	0.5	Sulfate Activation for Sulfonation	PAPSS2
1.28	0.0577	FAK Signaling	CAPNS1,ITGB1,ITGB2,RAC1,RAP1B,SOS2
1.28	0.0909	Fatty Acid β-oxidation I	AUH,EHHADH,SLC27A5
1.28	0.0909	Pyrimidine Ribonucleotides Interconversion	DDX3X,ENTPD8,NME1
1.26	0.0625	Renal Cell Carcinoma Signaling	ELOC,MET,RAC1,RAP1B,SOS2
1.25	0.0476	Ephrin Receptor Signaling	ARPC5,CREB3L3,GNAI1,ITGB1,ITGB2,PDGFC,RAC1,RAP1B,SOS2
1.25	0.0882	Retinoate Biosynthesis I	ADH4,ALDH1A1,RDH16
1.23	0.0522	MSP-RON Signaling In Cancer Cells Pathway	CREB3L3,ITGB1,MET,MST1,PDGFC,RAP1B,ST14
1.22	0.0857	Pyrimidine Ribonucleotides De Novo Biosynthesis	DDX3X,ENTPD8,NME1
1.21	0.0515	PTEN Signaling	BMPR1A,ITGB1,ITGB2,KDR,RAC1,RAP1B,SOS2
1.2	0.125	Extrinsic Prothrombin Activation Pathway	F2,TFPI
1.19	0.0446	EIF2 Signaling	EIF2B3,EIF3J,RAP1B,RPL26,RPL27,RPL27A,RPL36A,RPS11,RPS24,SOS2
1.19	0.0545	Glioma Signaling	CDKN2C,PA2G4,PDGFC,RAP1B,RB1,SOS2
1.19	0.0545	Role of MAPK Signaling in Promoting the Pathogenesis of Influenza	ATP6V0A2,ATP6V0B,BAX,LCAT,PLA2G4A,RAP1B
1.18	0.0482	Regulation of eIF4 and p70S6K Signaling	EIF2B3,EIF3J,ITGB1,ITGB2,RAP1B,RPS11,RPS24,SOS2
1.16	0.118	Dermatan Sulfate Degradation (Metazoa)	CEMIP,FGFRL1
1.16	0.118	Histamine Degradation	ALDH1A1,HNMT
1.16	0.118	Isoleucine Degradation I	AUH,EHHADH
1.16	0.0667	Semaphorin Signaling in Neurons	ITGB1,MET,PLXNB1,RAC1
1.16	0.118	Ubiquinol-10 Biosynthesis (Eukaryotic)	COQ2,CYP26B1
1.14	0.0656	Autophagy	ATG3,ATG7,CTSS,CTSZ
1.14	0.0531	MSP-RON Signaling In Macrophages Pathway	CIITA,CREB3L3,ITGB2,MST1,RAP1B,ST14
1.13	0.0789	Docosahexaenoic Acid (DHA) Signaling	BAX,BID,PNPLA2
1.13	0.045	IL-8 Signaling	BAX,GNAI1,ITGAX,ITGB2,KDR,PDGFC,RAC1,RAP1B,VASP
1.12	0.333	Aspartate Biosynthesis	GOT2
1.12	0.333	Glutamate Degradation II	GOT2
1.12	0.333	L-carnitine Biosynthesis	BBOX1
1.12	0.333	Oxidized GTP and dGTP Detoxification	RUVBL2
1.11	0.0769	Antigen Presentation Pathway	CALR,CIITA,TAP1
1.11	0.0769	Antiproliferative Role of TOB in T Cell Signaling	CUL1,RB1,TWSG1
1.11	0.0446	ERK/MAPK Signaling	CREB3L3,H3-3A/H3-3B,ITGB1,ITGB2,PLA2G4A,PPP1R14B,RAC1,RAP1B,SOS2
1.11	0.111	Superpathway of Geranylgeranyldiphosphate Biosynthesis I (via Mevalonate)	HMGCS1,HMGCS2
1.08	0.0396	Estrogen Receptor Signaling	ATP5F1D,CAV1,CREB3L3,EIF2B3,GNAI1,HNRNPD,MED30,MED31,MMP15,PDGFC,RAP1B,SHE,SOS2
1.07	0.105	Methylglyoxal Degradation III	ADH4,ZADH2
1.07	0.0549	Prostate Cancer Signaling	CREB3L3,PA2G4,RAP1B,RB1,SOS2
1.05	0.05	HGF Signaling	ITGB1,ITGB2,MET,RAC1,RAP1B,SOS2
1.03	0.0714	Estrogen Biosynthesis	HSD17B1,HSD17B11,HSD17B14
1.03	0.0496	Rac Signaling	ARPC5,IQGAP2,ITGB1,ITGB2,RAC1,RAP1B
1	0.25	Branched-chain α-keto acid Dehydrogenase Complex	BCKDHB
1	0.25	Fatty Acid β-oxidation III (Unsaturated, Odd Number)	EHHADH
1	0.25	L-cysteine Degradation I	GOT2
1	0.25	Molybdenum Cofactor Biosynthesis	GPHN
1	0.25	Pentose Phosphate Pathway (Oxidative Branch)	PGLS
0.996	0.0952	Endoplasmic Reticulum Stress Pathway	CALR,TAOK3
0.983	0.048	Gαi Signaling	CAV1,GNAI1,RAP1B,RAP1GAP,RGS7,SOS2
0.983	0.0682	Retinol Biosynthesis	DAGLB,ESD,PNPLA2
0.979	0.0515	ATM Signaling	BID,CREB3L3,RNF8,TRIM28,USP7
0.975	0.0571	Agrin Interactions at Neuromuscular Junction	ERBB3,ITGB1,RAC1,RAP1B
0.963	0.0909	Pyrimidine Deoxyribonucleotides De Novo Biosynthesis I	NME1,TYMS
0.924	0.0548	Non-Small Cell Lung Cancer Signaling	PA2G4,RAP1B,RB1,SOS2
0.914	0.2	2-ketoglutarate Dehydrogenase Complex	DLST
0.914	0.2	CMP-N-acetylneuraminate Biosynthesis I (Eukaryotes)	NANS
0.914	0.2	dTMP De Novo Biosynthesis	TYMS
0.914	0.2	Galactose Degradation I (Leloir Pathway)	GALK2
0.914	0.2	Serine Biosynthesis	PSAT1
0.914	0.2	Tetrapyrrole Biosynthesis II	HMBS
0.9	0.0833	Tumoricidal Function of Hepatic Natural Killer Cells	BAX,BID
0.9	0.0833	Vitamin-C Transport	TXNRD2,TXNRD3
0.896	0.0485	NER Pathway	H3-3A/H3-3B,LIG3,POLD1,POLD2,USP7
0.896	0.0485	Regulation of Actin-based Motility by Rho	ARPC5,GSN,ITGB1,ITGB2,RAC1
0.879	0.0448	Adipogenesis pathway	ATG7,BMPR1A,FGFRL1,PPIP5K1,RB1,SIRT2
0.873	0.0476	Neuregulin Signaling	ERBB3,ITGB1,ITGB2,RAP1B,SOS2
0.863	0.06	Myc Mediated Apoptosis Signaling	BAX,BID,TNFRSF11B
0.863	0.06	Triacylglycerol Degradation	AARS1,DAGLB,PNPLA2
0.857	0.0344	Axonal Guidance Signaling	ADAMTS1,ADAMTS2,ARPC5,GNAI1,ITGB1,ITGB2,MET,MMP15,PDGFC,PLXNB1,RAC1,RAP1B,SEMA3G,SOS2,TUBA8,VASP,ZNF875
0.845	0.0769	Lipid Antigen Presentation by CD1	CALR,PSAP
0.839	0.167	Ceramide Biosynthesis	SPTLC1
0.839	0.167	GDP-mannose Biosynthesis	PMM2
0.839	0.167	Lactose Degradation III	PSAP
0.839	0.167	Selenocysteine Biosynthesis II (Archaea and Eukaryotes)	SEPSECS
0.824	0.0459	Antioxidant Action of Vitamin C	LCAT,PLA2G4A,SLC2A2,TXNRD2,TXNRD3
0.824	0.0459	Oxidative Phosphorylation	ATP5F1D,NDUFA6,NDUFB11,NDUFB8,UQCRQ
0.821	0.05	Role of MAPK Signaling in the Pathogenesis of Influenza	BAX,LCAT,PLA2G4A,RAP1B
0.815	0.0409	Germ Cell-Sertoli Cell Junction Signaling	ACTN1,ACTN2,GSN,ITGB1,RAC1,RAP1B,TUBA8
0.815	0.035	Molecular Mechanisms of Cancer	ARHGEF5,BAX,BID,BMPR1A,CDK19,CDKN2C,GNAI1,ITGB1,ITGB2,PA2G4,RAC1,RAP1B,RB1,SOS2
0.807	0.0494	Cyclins and Cell Cycle Regulation	CDKN2C,CUL1,PA2G4,RB1
0.799	0.0405	Granulocyte Adhesion and Diapedesis	CD99,GNAI1,ITGB1,ITGB2,MMP15,SDC1,TNFRSF11B
0.796	0.0423	D-myo-inositol (1,4,5,6)-Tetrakisphosphate Biosynthesis	DUSP10,MDP1,PPFIBP2,PPIP5K1,PPP1R14B,STYXL1
0.796	0.0423	D-myo-inositol (3,4,5,6)-tetrakisphosphate Biosynthesis	DUSP10,MDP1,PPFIBP2,PPIP5K1,PPP1R14B,STYXL1
0.793	0.0488	PEDF Signaling	ARHGAP22,PNPLA2,RAC1,RAP1B
0.777	0.143	Aspartate Degradation II	GOT2
0.777	0.143	Glycoaminoglycan-protein Linkage Region Biosynthesis	B4GALT7
0.777	0.143	NAD Salvage Pathway III	NMRK2
0.777	0.143	Phosphatidylcholine Biosynthesis I	CEPT1
0.777	0.143	Superpathway of Serine and Glycine Biosynthesis I	PSAT1
0.767	0.0439	NGF Signaling	BAX,CREB3L3,RAC1,RAP1B,SOS2
0.767	0.069	Role of p14/p19ARF in Tumor Suppression	RAC1,RB1
0.767	0.0476	VEGF Family Ligand-Receptor Interactions	KDR,PLA2G4A,RAP1B,SOS2
0.757	0.0435	Endocannabinoid Developing Neuron Pathway	CREB3L3,GNAI1,RAC1,RAP1B,RAP1GAP
0.747	0.0431	Role of Tissue Factor in Cancer	F2,ITGB1,PDIA6,RAC1,RAP1B
0.742	0.0465	PDGF Signaling	CAV1,PDGFC,RAP1B,SOS2
0.735	0.0427	Fc Epsilon RI Signaling	GRAP2,PLA2G4A,RAC1,RAP1B,SOS2
0.726	0.125	Inositol Pyrophosphates Biosynthesis	PPIP5K1
0.726	0.0424	p38 MAPK Signaling	CREB3L3,DUSP10,H3-3A/H3-3B,MAPKAPK2,PLA2G4A
0.726	0.125	Sphingosine and Sphingosine-1-phosphate Metabolism	SGPP1
0.726	0.125	Superoxide Radicals Degradation	SOD3
0.701	0.0625	Ethanol Degradation II	ADH4,ALDH1A1
0.699	0.05	Maturity Onset Diabetes of Young (MODY) Signaling	APOA1,FABP1,SLC2A2
0.695	0.0413	LXR/RXR Activation	AHSG,APOA1,FASN,LCAT,TNFRSF11B
0.68	0.111	Heme Biosynthesis II	HMBS
0.68	0.111	Sucrose Degradation V (Mammalian)	TPI1
0.676	0.0372	Regulation Of The Epithelial Mesenchymal Transition By Growth Factors Pathway	FGFRL1,MET,PDGFC,RAC1,RAP1B,SOS2,TNFRSF11B
0.67	0.0385	3-phosphoinositide Degradation	DUSP10,MDP1,PPFIBP2,PPIP5K1,PPP1R14B,STYXL1
0.662	0.0382	D-myo-inositol-5-phosphate Metabolism	DUSP10,MDP1,PPFIBP2,PPIP5K1,PPP1R14B,STYXL1
0.662	0.0588	Inhibition of Angiogenesis by TSP1	KDR,SDC1
0.646	0.0365	Xenobiotic Metabolism PXR Signaling Pathway	ALDH16A1,ALDH1A1,ESD,HS3ST3B1,MGST2,PPP1R14B,SLCO1B1
0.644	0.0571	Coagulation System	F2,TFPI
0.644	0.0571	Noradrenaline and Adrenaline Degradation	ADH4,ALDH1A1
0.64	0.0394	Atherosclerosis Signaling	APOA1,ITGB2,LCAT,PDGFC,PLA2G4A
0.64	0.1	Calcium Transport I	ATP2A1
0.64	0.1	Dolichyl-diphosphooligosaccharide Biosynthesis	ALG5
0.64	0.1	Pentose Phosphate Pathway	PGLS
0.636	0.0375	HOTAIR Regulatory Pathway	ATG3,ATG7,FOXM1,H3-3A/H3-3B,MET,MMP15
0.631	0.0462	ErbB2-ErbB3 Signaling	ERBB3,RAP1B,SOS2
0.631	0.0462	PXR/RXR Activation	ALDH1A1,HMGCS2,PAPSS2
0.631	0.0361	Sertoli Cell-Sertoli Cell Junction Signaling	ACTN1,ACTN2,ITGB1,ITGB2,RAC1,RAP1B,TUBA8
0.631	0.0417	TGF-β Signaling	BMPR1A,RAP1B,SKI,SOS2
0.625	0.0556	Interferon Signaling	BAX,TAP1
0.622	0.0388	p70S6K Signaling	BCAP31,F2,GNAI1,RAP1B,SOS2
0.609	0.0541	Superpathway of Methionine Degradation	GOT2,SUOX
0.606	0.0338	Phospholipase C Signaling	ARHGEF5,CREB3L3,GRAP2,ITGB1,ITGB2,PLA2G4A,RAC1,RAP1B,SOS2
0.604	0.0909	γ-glutamyl Cycle	GGCT
0.6	0.0404	Nitric Oxide Signaling in the Cardiovascular System	ATP2A1,CAV1,KDR,PDGFC
0.597	0.0352	Superpathway of Inositol Phosphate Compounds	DUSP10,ITPKC,MDP1,PPFIBP2,PPIP5K1,PPP1R14B,STYXL1
0.592	0.0361	3-phosphoinositide Biosynthesis	DUSP10,MDP1,PPFIBP2,PPIP5K1,PPP1R14B,STYXL1
0.59	0.04	Apoptosis Signaling	BAX,BID,CAPNS1,RAP1B
0.582	0.0396	Kinetochore Metaphase Signaling Pathway	CDC20,NSL1,NUF2,PPP1R14B
0.577	0.0513	Inhibition of Matrix Metalloproteases	MMP15,SDC1
0.572	0.0392	SAPK/JNK Signaling	DUSP10,RAC1,RAP1B,SOS2
0.57	0.0833	BER pathway	LIG3
0.57	0.0833	Cleavage and Polyadenylation of Pre-mRNA	NUDT21
0.57	0.0833	Glucose and Glucose-1-phosphate Degradation	RGN
0.57	0.0833	Glycogen Degradation II	PYGM
0.57	0.0833	Hematopoiesis from Multipotent Stem Cells	IL15
0.562	0.0388	Chronic Myeloid Leukemia Signaling	PA2G4,RAP1B,RB1,SOS2
0.559	0.0423	Small Cell Lung Cancer Signaling	BID,PA2G4,RB1
0.558	0.0341	HIF1α Signaling	ELOC,KDR,MET,MMP15,PDGFC,RAP1B,SLC2A2
0.556	0.0351	Mitochondrial Dysfunction	ATP5F1D,NDUFA6,NDUFB11,NDUFB8,TXNRD2,UQCRQ
0.545	0.0488	Mechanisms of Viral Exit from Host Cells	CHMP3,CHMP6
0.545	0.0381	PPAR Signaling	PDGFC,RAP1B,SOS2,TNFRSF11B
0.542	0.0769	Fatty Acid Activation	SLC27A5
0.542	0.0769	Guanosine Nucleotides Degradation III	NT5E
0.542	0.0769	Pregnenolone Biosynthesis	CYP26B1
0.536	0.0377	T Cell Receptor Signaling	GRAP2,RAC1,RAP1B,SOS2
0.527	0.0405	Hypoxia Signaling in the Cardiovascular System	CREB3L3,UBE2M,UBE2S
0.523	0.0341	Cdc42 Signaling	ARPC5,CLIP1,EXOC2,IQGAP2,ITGB1,ITGB2
0.523	0.0341	Tumor Microenvironment Pathway	MMP15,PDGFC,RAC1,RAP1B,SLC2A2,TNC
0.517	0.04	Role of MAPK Signaling in Inhibiting the Pathogenesis of Influenza	BAX,LCAT,PLA2G4A
0.517	0.04	TREM1 Signaling	CIITA,ITGAX,ITGB1
0.514	0.0714	Acyl-CoA Hydrolysis	ACOT4
0.514	0.0714	DNA Double-Strand Break Repair by Non-Homologous End Joining	LIG3
0.514	0.0714	Glycogen Degradation III	PYGM
0.514	0.0714	Leukotriene Biosynthesis	MGST2
0.514	0.0714	Phenylalanine Degradation IV (Mammalian, via Side Chain)	GOT2
0.514	0.0714	Urate Biosynthesis/Inosine 5'-phosphate Degradation	NT5E
0.511	0.035	Aryl Hydrocarbon Receptor Signaling	ALDH16A1,ALDH1A1,BAX,MGST2,RB1
0.511	0.0367	Pancreatic Adenocarcinoma Signaling	PA2G4,PDGFC,RAC1,RB1
0.507	0.0395	GDNF Family Ligand-Receptor Interactions	RAC1,RAP1B,SOS2
0.507	0.0395	Neurotrophin/TRK Signaling	CREB3L3,RAP1B,SOS2
0.504	0.0455	Triacylglycerol Biosynthesis	ELOVL2,TAZ
0.491	0.0444	Coronavirus Replication Pathway	COPG2,TUBA8
0.489	0.0667	Choline Biosynthesis III	CEPT1
0.489	0.0667	Histidine Degradation VI	CYP26B1
0.488	0.0385	IL-7 Signaling Pathway	BAX,MET,SOS2
0.479	0.038	Heparan Sulfate Biosynthesis	AARS1,B4GALT7,HS3ST3B1
0.471	0.0318	Osteoarthritis Pathway	BMPR1A,CREB3L3,ITGB1,ITGB2,PDGFC,RAC1,ZNF875
0.47	0.0375	FLT3 Signaling in Hematopoietic Progenitor Cells	CREB3L3,RAP1B,SOS2
0.467	0.0625	Adenosine Nucleotides Degradation II	NT5E
0.467	0.0625	Androgen Biosynthesis	HSD17B14
0.467	0.0625	Chondroitin Sulfate Degradation (Metazoa)	CEMIP
0.467	0.0625	Glutaryl-CoA Degradation	EHHADH
0.467	0.0625	Granzyme B Signaling	BID
0.467	0.0625	Mismatch Repair in Eukaryotes	POLD1
0.466	0.0426	nNOS Signaling in Neurons	CAPNS1,NOS1AP
0.465	0.0333	Coronavirus Pathogenesis Pathway	BAX,PA2G4,RB1,RPS11,RPS24
0.457	0.0345	fMLP Signaling in Neutrophils	ARPC5,GNAI1,RAC1,RAP1B
0.446	0.0588	Mitochondrial L-carnitine Shuttle Pathway	SLC27A5
0.446	0.0588	RAN Signaling	KPNA1
0.446	0.0588	γ-linolenate Biosynthesis II (Animals)	SLC27A5
0.445	0.0317	RhoGDI Signaling	ARHGEF5,ARPC5,GNAI1,ITGB1,ITGB2,RAC1
0.445	0.0317	Xenobiotic Metabolism CAR Signaling Pathway	ALDH16A1,ALDH1A1,HS3ST3B1,MGST2,SLCO1B1,SOD3
0.442	0.0339	Renin-Angiotensin Signaling	RAC1,RAP1B,SHE,SOS2
0.433	0.0314	PPARα/RXRα Activation	APOA1,CAND1,FASN,GOT2,RAP1B,SOS2
0.432	0.04	Melanoma Signaling	RAP1B,RB1
0.432	0.04	Primary Immunodeficiency Signaling	CIITA,TAP1
0.427	0.0353	BMP signaling pathway	BMPR1A,MAGED1,RAP1B
0.427	0.0353	HIPPO signaling	CUL1,MST1,PPP1R14B
0.427	0.0353	Xenobiotic Metabolism AHR Signaling Pathway	ALDH16A1,ALDH1A1,MGST2
0.426	0.0556	1D-myo-inositol Hexakisphosphate Biosynthesis II (Mammalian)	ITPKC
0.426	0.0556	D-myo-inositol (1,3,4)-trisphosphate Biosynthesis	ITPKC
0.426	0.0556	FAT10 Signaling Pathway	UBA1
0.423	0.0331	IL-15 Production	ERBB3,IL15,KDR,MET
0.418	0.0291	Hepatic Fibrosis Signaling Pathway	CREB3L3,GNAI1,ITGB1,ITGB2,KDR,PDGFC,RAC1,RAP1B,SOS2,TNFRSF11B,ZNF875
0.418	0.0309	HER-2 Signaling in Breast Cancer	ERBB3,ITGB1,ITGB2,RAP1B,RB1,SOS2
0.416	0.0328	G Beta Gamma Signaling	CAV1,GNAI1,RAP1B,SOS2
0.408	0.0526	Oxidative Ethanol Degradation III	ALDH1A1
0.408	0.0526	Purine Nucleotides Degradation II (Aerobic)	NT5E
0.402	0.0323	CCR3 Signaling in Eosinophils	GNAI1,PLA2G4A,RAC1,RAP1B
0.391	0.05	Cardiomyocyte Differentiation via BMP Receptors	BMPR1A
0.391	0.05	Fatty Acid α-oxidation	ALDH1A1
0.389	0.0317	Ferroptosis Signaling Pathway	BID,RAP1B,RB1,USP7
0.389	0.0317	IL-6 Signaling	MAPKAPK2,RAP1B,SOS2,TNFRSF11B
0.388	0.0333	Regulation of IL-2 Expression in Activated and Anergic T Lymphocytes	RAC1,RAP1B,SOS2
0.379	0.0293	Huntington's Disease Signaling	ATP5F1D,BAX,CAPNS1,CREB3L3,DNM1L,SOS2,UBE2S
0.377	0.0303	Glioblastoma Multiforme Signaling	PDGFC,RAC1,RAP1B,RB1,SOS2
0.375	0.0476	Putrescine Degradation III	ALDH1A1
0.373	0.0357	Chondroitin Sulfate Biosynthesis	B4GALT7,HS3ST3B1
0.373	0.0357	Unfolded protein response	CALR,PDIA6
0.36	0.0455	CDP-diacylglycerol Biosynthesis I	TAZ
0.36	0.0319	ErbB Signaling	ERBB3,RAP1B,SOS2
0.36	0.0319	Fcγ Receptor-mediated Phagocytosis in Macrophages and Monocytes	ARPC5,RAC1,VASP
0.36	0.0319	Melanocyte Development and Pigmentation Signaling	CREB3L3,RAP1B,SOS2
0.355	0.0345	MSP-RON Signaling Pathway	ITGB2,MST1
0.354	0.0316	α-Adrenergic Signaling	GNAI1,PYGM,RAP1B
0.349	0.0301	Phagosome Formation	ITGAX,ITGB1,ITGB2,RAC1
0.346	0.0339	Dermatan Sulfate Biosynthesis	B4GALT7,HS3ST3B1
0.346	0.0435	Differential Regulation of Cytokine Production in Intestinal Epithelial Cells by IL-17A and IL-17F	DEFB1
0.346	0.0435	Ethanol Degradation IV	ALDH1A1
0.346	0.0435	Superpathway of D-myo-inositol (1,4,5)-trisphosphate Metabolism	ITPKC
0.346	0.0435	Tryptophan Degradation III (Eukaryotic)	EHHADH
0.341	0.0286	mTOR Signaling	EIF3J,PDGFC,RAC1,RAP1B,RPS11,RPS24
0.338	0.0333	Endometrial Cancer Signaling	RAP1B,SOS2
0.338	0.0333	PCP pathway	DAAM1,RAC1
0.338	0.0296	STAT3 Pathway	BMPR1A,KDR,RAC1,RAP1B
0.338	0.0279	Xenobiotic Metabolism Signaling	ALDH16A1,ALDH1A1,ESD,HS3ST3B1,MGST2,RAP1B,SLCO1B1,SOD3
0.337	0.0289	Erythropoietin Signaling Pathway	EPOR,IL15,RAC1,RAP1B,SOS2
0.337	0.0289	GNRH Signaling	CREB3L3,GNAI1,RAC1,RAP1B,SOS2
0.333	0.0417	Glutathione Redox Reactions I	MGST2
0.333	0.0417	Phosphatidylglycerol Biosynthesis II (Non-plastidic)	TAZ
0.333	0.0417	TCA Cycle II (Eukaryotic)	DLST
0.33	0.0328	IL-2 Signaling	RAP1B,SOS2
0.322	0.0277	Signaling by Rho Family GTPases	ARHGEF5,ARPC5,CLIP1,GNAI1,ITGB1,ITGB2,RAC1
0.322	0.0323	Wnt/Ca+ pathway	CREB3L3,PDE6C
0.32	0.04	Tryptophan Degradation X (Mammalian, via Tryptamine)	ALDH1A1
0.317	0.0288	Insulin Receptor Signaling	EIF2B3,PPP1R14B,RAP1B,SOS2
0.317	0.0288	Ovarian Cancer Signaling	PA2G4,PDGFC,RAP1B,RB1
0.317	0.0288	Semaphorin Neuronal Repulsive Signaling Pathway	ITGB1,ITGB2,PLXNB1,RAC1
0.308	0.0385	Estrogen-mediated S-phase Entry	RB1
0.308	0.0385	Glycolysis I	TPI1
0.305	0.0291	Mouse Embryonic Stem Cell Pluripotency	BMPR1A,RAP1B,SOS2
0.303	0.0282	Cardiac β-adrenergic Signaling	AKAP7,ATP2A1,PDE6C,PPP1R14B
0.3	0.0308	Phospholipases	LCAT,PLA2G4A
0.298	0.028	Endocannabinoid Cancer Inhibition Pathway	CREB3L3,GNAI1,PDGFC,SPTLC1
0.293	0.0303	Eicosanoid Signaling	LCAT,PLA2G4A
0.288	0.0276	Corticotropin Releasing Hormone Signaling	ARPC5,CREB3L3,GNAI1,RAP1B
0.287	0.0299	ErbB4 Signaling	RAP1B,SOS2
0.287	0.0299	Serotonin Degradation	ADH4,ALDH1A1
0.282	0.028	Telomerase Signaling	RAP1B,RB1,SOS2
0.281	0.0269	Hepatic Fibrosis / Hepatic Stellate Cell Activation	BAX,KDR,MET,PDGFC,TNFRSF11B
0.277	0.0278	CDK5 Signaling	ITGB1,PPP1R14B,RAP1B
0.277	0.0267	IL-17 Signaling	DEFB1,IL15,PDGFC,RAP1B,TNFRSF11B
0.275	0.0345	Sonic Hedgehog Signaling	ZNF875
0.273	0.0266	Endothelin-1 Signaling	GNAI1,LCAT,PLA2G4A,RAP1B,SHE
0.273	0.029	Role of JAK1 and JAK3 in γc Cytokine Signaling	IL15,RAP1B
0.273	0.029	SPINK1 General Cancer Pathway	GZMA,RAP1B
0.269	0.0265	Production of Nitric Oxide and Reactive Oxygen Species in Macrophages	APOA1,PPP1R14B,RAC1,RAP1B,TNFRSF11B
0.268	0.0262	cAMP-mediated signaling	AKAP7,CREB3L3,GNAI1,PDE6C,RAP1GAP,RGS7
0.267	0.0286	GM-CSF Signaling	RAP1B,SOS2
0.265	0.0333	Dopamine Degradation	ALDH1A1
0.262	0.027	Type I Diabetes Mellitus Signaling	BID,CPE,TNFRSF11B
0.256	0.0323	Acetone Degradation I (to Methylglyoxal)	ZADH2
0.255	0.0259	Agranulocyte Adhesion and Diapedesis	CD99,GNAI1,ITGB1,ITGB2,MMP15
0.255	0.0278	Ephrin B Signaling	GNAI1,RAC1
0.255	0.0278	ERK5 Signaling	CREB3L3,RAP1B
0.255	0.0278	Heparan Sulfate Biosynthesis (Late Stages)	AARS1,HS3ST3B1
0.251	0.0258	RAR Activation	ADH4,ALDH1A1,MAPKAPK2,RAC1,RDH16
0.249	0.0274	Glioma Invasiveness Signaling	RAC1,RAP1B
0.247	0.0312	Glutathione-mediated Detoxification	MGST2
0.246	0.0258	PKCθ Signaling in T Lymphocytes	GRAP2,RAC1,RAP1B,SOS2
0.239	0.0303	Circadian Rhythm Signaling	CREB3L3
0.238	0.0267	IL-15 Signaling	IL15,RAP1B
0.232	0.0263	NF-κB Activation by Viruses	ITGB1,RAP1B
0.231	0.0294	Cytotoxic T Lymphocyte-mediated Apoptosis of Target Cells	BID
0.231	0.0294	MIF-mediated Glucocorticoid Regulation	PLA2G4A
0.231	0.0294	Role of JAK2 in Hormone-like Cytokine Signaling	EPOR
0.223	0.0286	DNA Methylation and Transcriptional Repression Signaling	H3-3A/H3-3B
0.223	0.0286	TWEAK Signaling	BID
0.208	0.027	Cell Cycle Regulation by BTG Family Proteins	RB1
0	0.0236	14-3-3-mediated Signaling	BAX,RAP1B,TUBA8
0	0.0225	Acute Myeloid Leukemia Signaling	RAP1B,SOS2
0	0.0203	Adrenomedullin signaling pathway	BAX,RAP1B,SHE,SOS2
0	0.00847	Airway Pathology in Chronic Obstructive Pulmonary Disease	IL15
0	0.00633	Aldosterone Signaling in Epithelial Cells	SOS2
0	0.0111	Altered T Cell and B Cell Signaling in Rheumatoid Arthritis	IL15
0	0.0188	AMPK Signaling	CREB3L3,FASN,PPM1F,RAB2A
0	0.02	Amyloid Processing	CAPNS1
0	0.0147	Androgen Signaling	CALR,GNAI1
0	0.0133	Angiopoietin Signaling	RAP1B
0	0.013	Antiproliferative Role of Somatostatin Receptor 2	RAP1B
0	0.0244	Apelin Adipocyte Signaling Pathway	GNAI1,MGST2
0	0.0202	Apelin Cardiomyocyte Signaling Pathway	ATP2A1,GNAI1
0	0.0174	Apelin Endothelial Signaling Pathway	GNAI1,RAP1B
0	0.0215	B Cell Receptor Signaling	CREB3L3,RAC1,RAP1B,SOS2
0	0.0233	BAG2 Signaling Pathway	MAPKAPK2
0	0.0139	Basal Cell Carcinoma Signaling	ZNF875
0	0.0127	BEX2 Signaling Pathway	PDGFC
0	0.022	Breast Cancer Regulation by Stathmin1	ADGRA3,ARHGEF5,CREB3L3,FOXM1,GPR137,LGR5,LPAR6,PDGFC,PPP1R14B,RAC1,RAP1B,SOS2,TUBA8
0	0.0243	Calcium Signaling	ATP2A1,CALR,CREB3L3,RAP1B,TNNT1
0	0.0152	Calcium-induced T Lymphocyte Apoptosis	ATP2A1
0	0.0172	Cancer Drug Resistance By Drug Efflux	RAP1B
0	0.0208	Cardiac Hypertrophy Signaling	EIF2B3,GNAI1,MAPKAPK2,RAC1,RAP1B
0	0.0221	Cardiac Hypertrophy Signaling (Enhanced)	ATP2A1,EIF2B3,FGFRL1,GNAI1,IL15,ITGB1,ITGB2,MAPKAPK2,PDE6C,RAP1B,TNFRSF11B
0	0.0106	CCR5 Signaling in Macrophages	GNAI1
0	0.0189	CD27 Signaling in Lymphocytes	BID
0	0.0248	CD28 Signaling in T Helper Cells	ARPC5,GRAP2,RAC1
0	0.0154	CD40 Signaling	MAPKAPK2
0	0.0204	Cell Cycle: G2/M DNA Damage Checkpoint Regulation	CUL1
0	0.0227	Ceramide Signaling	RAP1B,TNFRSF11B
0	0.025	Chemokine Signaling	GNAI1,RAP1B
0	0.0252	Cholecystokinin/Gastrin-mediated Signaling	RAC1,RAP1B,SOS2
0	0.0208	Chondroitin Sulfate Biosynthesis (Late Stages)	HS3ST3B1
0	0.0175	CNTF Signaling	RAP1B
0	0.0237	Colorectal Cancer Metastasis Signaling	BAX,MMP15,PDGFC,RAC1,RAP1B,SOS2
0	0.0104	Communication between Innate and Adaptive Immune Cells	IL15
0	0.0185	CREB Signaling in Neurons	ADGRA3,BMPR1A,CREB3L3,GNAI1,GPR137,GRIK5,KDR,LGR5,LPAR6,RAP1B,SOS2
0	0.0225	Crosstalk between Dendritic Cells and Natural Killer Cells	CD209,IL15
0	0.0225	CTLA4 Signaling in Cytotoxic T Lymphocytes	AP1M1,GRAP2
0	0.018	CXCR4 Signaling	GNAI1,RAC1,RAP1B
0	0.0109	Death Receptor Signaling	BID
0	0.0163	Dendritic Cell Maturation	CREB3L3,IL15,TNFRSF11B
0	0.0217	Dermatan Sulfate Biosynthesis (Late Stages)	HS3ST3B1
0	0.013	Dopamine Receptor Signaling	PPP1R14B
0	0.0245	Dopamine-DARPP32 Feedback in cAMP Signaling	ATP2A1,CREB3L3,GNAI1,PPP1R14B
0	0.0182	EGF Signaling	SOS2
0	0.00781	Endocannabinoid Neuronal Synapse Pathway	GNAI1
0	0.0252	eNOS Signaling	CAV1,KDR,LPAR6,PDGFC
0	0.0213	Ephrin A Signaling	RAC1
0	0.0133	Factors Promoting Cardiogenesis in Vertebrates	BMPR1A,CREB3L3
0	0.0217	FAT10 Cancer Signaling Pathway	TNFRSF11B
0	0.0133	FcγRIIB Signaling in B Lymphocytes	RAP1B
0	0.0255	G-Protein Coupled Receptor Signaling	CREB3L3,GNAI1,PDE6C,RAP1B,RAP1GAP,RGS7,SOS2
0	0.0211	GABA Receptor Signaling	GPHN,SLC6A12
0	0.0253	Gap Junction Signaling	CAV1,GNAI1,RAP1B,SOS2,TUBA8
0	0.0173	Glucocorticoid Receptor Signaling	ATP5F1D,CAV1,PDK4,PLA2G4A,RAC1,RAP1B,SLPI,SOS2
0	0.0175	Glutamate Receptor Signaling	GRIK5
0	0.024	GP6 Signaling Pathway	GRAP2,RAC1,RAP1B
0	0.0137	GPCR-Mediated Integration of Enteroendocrine Signaling Exemplified by an L Cell	GNAI1
0	0.00893	GPCR-Mediated Nutrient Sensing in Enteroendocrine Cells	GNAI1
0	0.0194	Gustation Pathway	LPAR6,P2RX6,PDE6C
0	0.0229	Gα12/13 Signaling	F2,LPAR6,RAP1B
0	0.0127	Gαq Signaling	RAC1,RGS7
0	0.00935	Gαs Signaling	CREB3L3
0	0.0161	Hepatic Cholestasis	IL15,SLCO1B1,TNFRSF11B
0	0.0143	Hereditary Breast Cancer Signaling	RAP1B,RB1
0	0.0242	HMGB1 Signaling	IL15,RAC1,RAP1B,TNFRSF11B
0	0.0222	Human Embryonic Stem Cell Pluripotency	BMPR1A,FGFRL1,PDGFC
0	0.018	iCOS-iCOSL Signaling in T Helper Cells	GRAP2,RAC1
0	0.0192	IGF-1 Signaling	RAP1B,SOS2
0	0.0109	IL-1 Signaling	GNAI1
0	0.015	IL-12 Signaling and Production in Macrophages	APOA1,MST1
0	0.0253	IL-3 Signaling	RAC1,RAP1B
0	0.0235	IL-4 Signaling	RAP1B,SOS2
0	0.0164	Inhibition of ARE-Mediated mRNA Degradation Pathway	MAPKAPK2,TNFRSF11B
0	0.0205	Insulin Secretion Signaling Pathway	CPE,CREB3L3,EIF2B3,RAP1B,SLC2A2
0	0.0238	Intrinsic Prothrombin Activation Pathway	F2
0	0.025	JAK/Stat Signaling	RAP1B,SOS2
0	0.0241	LPS-stimulated MAPK Signaling	RAC1,RAP1B
0	0.0139	Melatonin Signaling	GNAI1
0	0.0238	MIF Regulation of Innate Immunity	PLA2G4A
0	0.0152	Mitotic Roles of Polo-Like Kinase	CDC20
0	0.0254	Natural Killer Cell Signaling	IL15,ITGB1,RAC1,RAP1B,SOS2
0	0.0154	Netrin Signaling	RAC1
0	0.01	Neuroinflammation Signaling Pathway	CREB3L3,PLA2G4A,SLC6A12
0	0.0172	Neuroprotective Role of THOP1 in Alzheimer's Disease	GZMA,ST14
0	0.0223	NF-κB Signaling	BMPR1A,KDR,RAP1B,TNFRSF11B
0	0.0154	Nicotine Degradation II	AOX1
0	0.0175	Nicotine Degradation III	AOX1
0	0.0212	NRF2-mediated Oxidative Stress Response	AOX1,MGST2,RAP1B,SOD3
0	0.0147	Nur77 Signaling in T Lymphocytes	ESRRA
0	0.0233	Oncostatin M Signaling	RAP1B
0	0.0243	Opioid Signaling Pathway	CREB3L3,GNAI1,RAC1,RAP1B,RGS7,SOS2
0	0.0236	P2Y Purigenic Receptor Signaling Pathway	CREB3L3,GNAI1,RAP1B
0	0.0204	p53 Signaling	BAX,RB1
0	0.00943	PD-1, PD-L1 cancer immunotherapy pathway	TNFRSF11B
0	0.0217	PFKFB4 Signaling Pathway	CREB3L3
0	0.0192	Phototransduction Pathway	PDE6C
0	0.0145	PI3K Signaling in B Lymphocytes	RAC1,RAP1B
0	0.0217	PI3K/AKT Signaling	ITGB1,ITGB2,RAP1B,SOS2
0	0.0247	Prolactin Signaling	RAP1B,SOS2
0	0.025	Protein Kinase A Signaling	AKAP7,CREB3L3,DUSP10,GNAI1,H3-3A/H3-3B,PDE6C,PPP1R14B,PYGM,RAP1B,VASP
0	0.0152	Pyridoxal 5'-phosphate Salvage Pathway	DAPK1
0	0.0112	RANK Signaling in Osteoclasts	GSN
0	0.0119	Regulation Of The Epithelial Mesenchymal Transition In Development Pathway	ZNF875
0	0.0208	Regulation of the Epithelial-Mesenchymal Transition Pathway	FGFRL1,MET,RAP1B,SOS2
0	0.0199	Relaxin Signaling	GNAI1,PDE6C,RAP1B
0	0.0167	Retinoic acid Mediated Apoptosis Signaling	BID
0	0.0244	RhoA Signaling	ARPC5,LPAR6,RAPGEF6
0	0.0125	Role of BRCA1 in DNA Damage Response	RB1
0	0.0185	Role of Cytokines in Mediating Communication between Immune Cells	IL15
0	0.0182	Role of IL-17A in Arthritis	MAPKAPK2
0	0.0233	Role of IL-17F in Allergic Inflammatory Airway Diseases	CREB3L3
0	0.0255	Role of Macrophages, Fibroblasts and Endothelial Cells in Rheumatoid Arthritis	CREB3L3,DAAM1,IL15,MAPKAPK2,PDGFC,RAC1,RAP1B,TNFRSF11B
0	0.0252	Role of NANOG in Mammalian Embryonic Stem Cell Pluripotency	BMPR1A,RAP1B,SOS2
0	0.014	Role of NFAT in Cardiac Hypertrophy	GNAI1,RAP1B,SOS2
0	0.0166	Role of NFAT in Regulation of the Immune Response	GNAI1,RAP1B,SOS2
0	0.0217	Role of Oct4 in Mammalian Embryonic Stem Cell Pluripotency	RB1
0	0.0138	Role of Osteoblasts, Osteoclasts and Chondrocytes in Rheumatoid Arthritis	BMPR1A,GSN,TNFRSF11B
0	0.00649	Role of Pattern Recognition Receptors in Recognition of Bacteria and Viruses	IL15
0	0.0156	Role of PI3K/AKT Signaling in the Pathogenesis of Influenza	GNAI1
0	0.0254	Role of PKR in Interferon Induction and Antiviral Response	BAX,BID,PDGFC
0	0.0204	Salvage Pathways of Pyrimidine Ribonucleotides	DAPK1,NME1
0	0.0182	Senescence Pathway	CAPNS1,MAPKAPK2,PDK4,RAP1B,RB1
0	0.0224	Sperm Motility	ERBB3,KDR,LCAT,MET,PLA2G4A
0	0.0256	Sphingosine-1-phosphate Signaling	GNAI1,PDGFC,RAC1
0	0.0167	SPINK1 Pancreatic Cancer Pathway	CPE
0	0.0194	Sumoylation Pathway	CBX4,RAC1
0	0.0212	Synaptic Long Term Depression	GNAI1,LCAT,PLA2G4A,RAP1B
0	0.0233	Synaptic Long Term Potentiation	CREB3L3,PPP1R14B,RAP1B
0	0.0224	Synaptogenesis Signaling Pathway	ARPC5,CREB3L3,PAFAH1B1,RAC1,RAP1B,SHE,SOS2
0	0.0218	Systemic Lupus Erythematosus In B Cell Signaling Pathway	CD5,IL15,RAC1,RAP1B,SHE,SOS2
0	0.015	Systemic Lupus Erythematosus In T Cell Signaling Pathway	CREB3L3,GNAI1,RAC1,RAP1B,SOS2
0	0.0131	Systemic Lupus Erythematosus Signaling	RAP1B,SNU13,SOS2
0	0.0114	T Cell Exhaustion Signaling Pathway	KDR,RAP1B
0	0.0137	T Helper Cell Differentiation	TNFRSF11B
0	0.0231	Tec Kinase Signaling	GNAI1,ITGB1,ITGB2,RAC1
0	0.00585	Th1 and Th2 Activation Pathway	ITGB2
0	0.00826	Th1 Pathway	ITGB2
0	0.011	Th17 Activation Pathway	DEFB1
0	0.00735	Th2 Pathway	ITGB2
0	0.024	Thrombin Signaling	ARHGEF5,F2,GNAI1,RAC1,RAP1B
0	0.0159	Thrombopoietin Signaling	RAP1B
0	0.0127	Thyroid Cancer Signaling	RAP1B
0	0.0238	Tight Junction Signaling	NUDT21,RAC1,TNFRSF11B,VASP
0	0.02	TNFR1 Signaling	BID
0	0.0238	TR/RXR Activation	ATP2A1,FASN
0	0.0185	Transcriptional Regulatory Network in Embryonic Stem Cells	H3-3A/H3-3B
0	0.0256	tRNA Charging	AARS1
0	0.0227	tRNA Splicing	PDE6C
0	0.0211	Type II Diabetes Mellitus Signaling	SLC27A5,SLC2A2,TNFRSF11B
0	0.0102	UVA-Induced MAPK Signaling	RAP1B
0	0.0192	UVB-Induced MAPK Signaling	H3-3A/H3-3B
0	0.0196	UVC-Induced MAPK Signaling	RAP1B
0	0.0233	White Adipose Tissue Browning Pathway	CREB3L3,FGFRL1,KDR
0	0.00578	Wnt/β-catenin Signaling	RUVBL2
0	0.014	Xenobiotic Metabolism General Signaling Pathway	MGST2,RAP1B
