## Additional File 5 for "Integrated Omics Analysis Reveals Sirtuin Signaling is Central to Hepatic Response to a High Fructose Diet"

### Sheet: Sheet1
Upstream Regulator	Expr Fold Change	Molecule Type	Predicted Activation State	Activation z-score	p-value of overlap	Target Molecules in Dataset
XBP1	-1.064	transcription regulator	Activated	2.626	0.0178	ALG12,APOA1,CALR,FASN,GALK2,LMAN2,NUCB2,PDIA6,RPN1,SDF2L1,SEC24C,STARD5
PPARA	-1.176	ligand-dependent nuclear receptor	Activated	2.725	0.00564	ABCD3,APCS,APOA1,BAX,C2,CDKN2C,CEACAM1,ECH1,EHHADH,FABP1,FASN,GOT2,HMGCS1,HMGCS2,HSD17B11,MMD,MSMO1,PDK4,PLIN5,PNPLA2,SLC25A20,SORD
MITF	-1.37	transcription regulator	Activated	2.124	0.000464	ALDH16A1,APEX2,BEST1,DAPK1,HMBS,KIFC1,MCM5,MET,NCAPD3,NUF2,PMEL,POLD1,SDC1,SORT1,TACC3,TBC1D16,UBL3
KLF15	1.21	transcription regulator	Activated	2.421	0.000966	ATG3,ATG7,EHHADH,FASN,PDK4,SLC25A20
HDAC1	-1.136	transcription regulator	Inhibited	-2.178	0.029	APOA1,BAX,CEACAM1,FABP1,FAM107A,FOXM1,KDR,LGR5,MCM5,POLD2,TAGLN,TYMS,USP7
Rb		group			0.00163	DUSP10,FOXM1,PA2G4,TYMS
Smad2/3		group			0.0147	APOA1,TAGLN,TNC
Erm		group			0.0263	CAV1
KDM3A	1.43	transcription regulator		-1.724	0.000499	ARHGEF28,CD9,CUL7,MCAM,TAGLN,TNC
IRF2BP1	1.12	transcription regulator			0.0263	FASTKD2
PRDM4	-1.19	transcription regulator			0.0263	ITGB2
ARHGAP35	-1.111	transcription regulator			0.0263	KDR
ZNF667	1.01	transcription regulator			0.0263	BAX
HMGA1		transcription regulator		-0.378	0.0433	CAV1,CPE,GSN,IL15,MAPKAPK2,SOD3,TAGLN,TRIM28
MAPK8IP1	1.19	other			0.0263	SLC2A2
E2F1	2.67	transcription regulator		0.642	0.00357	ALG5,ATG7,BAX,BID,CALR,CAV1,CD9,CDC20,CDKN2C,DUSP10,FOXM1,HMGB2,HNRNPD,KDR,MCM5,NR4A3,PA2G4,PDK4,POLD1,PSAT1,RB1,TAP1,TRIM28,TYMS
SRF	1.02	transcription regulator		0.503	0.04	AMD1,CENPB,GLRX3,GSN,IL15,ITGB1,KDR,MGST2,PAFAH1B1,SKI,SLPI,TAGLN,TNC,TNNT1,WDR1
CAVIN1	-1.316	transcription regulator			0.0269	BAX,ITGAX
E2F5		transcription regulator			0.027	BAX,DUSP10,PA2G4
HLX	1.34	transcription regulator			0.047	CTSS,RB1,SEMA3G
GMNN	1.27	transcription regulator		0.816	0.022	BMPER,BMPR1A,FABP1,FOXF1,NUDT21,TWSG1
RBL1		transcription regulator		0.069	0.0157	DUSP10,MCM5,MET,PA2G4,RB1,TYMS
HINT1	-1.053	enzyme			0.0263	BAX
PPARD	1.25	ligand-dependent nuclear receptor		1.108	0.022	ECH1,FABP1,FASN,GOT2,HMGCS2,PCSK6,PDK4,PNPLA2,SLC25A20,SLC2A2,SORD,TNFRSF11B
HIF1A	1.07	transcription regulator		-0.518	0.0113	ADAMTS1,BAX,BID,CAV1,CEMIP,EPOR,IL15,ITGB2,KLHL20,MET,MUC1,NR4A3,NT5E,P4HA2,RAPGEF6,SIRT2,TMEM45A,TNFRSF11B,TPI1,VASP
SP1	2.49	transcription regulator		1.086	0.00105	ADAMTS1,APOA1,BAX,CAV1,CD99,CDKN2C,CEACAM1,CIITA,CIRBP,EPOR,ESRRA,FASN,FOXM1,HSD17B1,IL15,ITGAX,KDR,LCAT,MET,PDGFC,PLA2G4A,POLD1,RB1,SLC25A4,TAGLN,TCEAL1,TNC,TYMS
NR1H4	-1.235	ligand-dependent nuclear receptor		-1.25	0.00669	APOA1,FABP1,FASN,FOXM1,LCAT,PSMD10,SDC1,SLC27A5,SLCO1B1,SOD3,TPI1
ESR2		ligand-dependent nuclear receptor		1.13	0.00462	BID,CAV1,CDKN2C,CYP26B1,DUSP10,FASN,FOXM1,GGCT,HMGCS1,KCNQ5,KIF5B,MCM5,MUC1,NR4A3,PA2G4,PDK4,PDLIM3,PDZK1,POLD1,PSAT1,PSMD7,RAPGEF6,RP2,SLC25A4,SORD,TACC3,TNFRSF11B,UBL3
ATOX1	1.56	transporter			0.0263	SOD3
MMP12		peptidase			0.00829	ACTN1,DNM1L,KIF5B,PSAP,PSMB7
CREB1		transcription regulator		-0.458	0.0484	ATP6V0B,CADPS2,CD9,CDK19,CIITA,CPEB1,ESD,FASN,HMGCS1,IMPACT,MCAM,MCM5,MSMO1,NR4A3,OCIAD2,OSTF1,PITPNB,PLA2G4A,RB1,UQCRQ,WDR90,ZFPM2
SREBF1	-1.075	transcription regulator		0.778	0.00833	AACS,AARS1,BAX,BEST1,DEPP1,EHHADH,FASN,HMGCS1,HSD17B1,MSMO1,P4HA2,RPS24,SLC2A2,TM7SF2
ETV5		transcription regulator		0.972	0.0155	BAX,CAV1,FASN,FOXM1,ITGB1,MET,PKP4
CDKN2A		transcription regulator		-1.24	0.0499	AMD1,BAX,CDKN2C,CUL1,HMGB2,IL15,KIFC1,MCM5,P4HA2,POLD2,RB1,SLBP,TRIM28
KDM5A	-1.471	transcription regulator		-0.905	0.00069	ACTN2,COX14,DLST,ITGB1,MRPL53,MRPL55,NDUFA6,NDUFB8,NME1,TNNT1,UQCRQ
CLOCK		transcription regulator		-0.333	0.0194	ARHGEF28,CEMIP,CLIP1,FAM107A,FASN,HMGCS2,LIG3,MSMO1,NADK2,PA2G4,SOS2,THUMPD1,UBL3
PPARGC1A	1.41	transcription regulator		1.122	0.000741	ADAMTS1,ADAMTS2,BAX,BMPER,C2,ESRRA,FASN,GOT2,HMGCS2,MCM5,MMP15,MSMO1,NDUFB8,PDK4,PLIN5,PNPLA2,SEMA3G,SLC25A20,SVEP1,TNFRSF11B,TXNRD2
KLF4	-1.887	transcription regulator		-1.757	0.0117	ADAMTS1,ALDH1A1,BMPER,BMPR1A,FABP1,FOXF1,FOXM1,KDR,LGR5,NUDT21,SLPI,SOD3,TAGLN,TNC,TWSG1
PIAS4	1.2	transcription regulator			0.0382	FABP1,PDK4
LCOR		transcription regulator			0.0269	CYP26B1,MUC1
FOXM1	4.11	transcription regulator		-0.613	0.00142	CAV1,CDC20,CENPB,FOXF1,FOXM1,IPO7,ITGB1,KDR,MET,NUF2,PRR11
HDAC6	-1.111	transcription regulator		0	0.0221	ADAMTS1,BAX,MST1,TAGLN
MYBL2	1.74	transcription regulator			0.0394	CBX4,FOXM1,ITGB1,SLC25A3
SOX1		transcription regulator		0.816	0.0123	BMPER,BMPR1A,FABP1,FOXF1,NUDT21,TWSG1
PML	-1.282	transcription regulator		-1.464	0.00122	APOA1,BAX,CIITA,CPE,FABP1,FASN,HMGCS1,PDK4,RSU1,SLC25A20,TAP1,UBE2M
TP73		transcription regulator		-0.324	0.0153	ARHGAP22,ATG7,BAX,BID,CDC20,ELOC,FASN,FOXF1,HTATIP2,PIEZO2,PIGF,POLD2,RB1,TAP1
HNF4A	-1.124	transcription regulator		1.511	6.86e-09	ABCB8,ACP2,ACTN1,ADPRH,AHSG,AKIRIN2,ALDH1A1,AP1M1,APCS,APOA1,ARPC5,ATG3,BAZ1B,BST1,C1orf109,C2,CAV1,CDC123,CDC14A,CDK2AP2,CEACAM1,CETN3,CIAO1,COX14,CTSZ,CUX2,DEPP1,DHRS7B,DLST,DYNC2LI1,FABP1,FASTKD2,FEM1B,FEM1C,FOXRED1,GFM1,GPR137,GSN,HMGB2,HPF1,HPS6,HSDL2,IL15,KCNQ5,KLHL20,LGR5,LYPLA2,MGST2,MPZL2,MRPL53,MS4A8,MST1,NAGA,NBAS,NME1,NSL1,NUF2,OGFOD2,PALMD,PCMT1,PDK4,PDZK1,PEX11B,PHPT1,PITPNB,PLA2G4A…
FOXO1	-2.273	transcription regulator		1.029	0.0106	ATP6V0B,BAX,BID,CAV1,CDKN2C,DAPK1,FASN,FOXM1,GZMA,IL15,ITGB2,MCM5,MRPL55,PDK4,PNPLA2,SLC25A15,SLC25A20,SLC2A2,TAZ,TIMM8A,TNNT1
THRA	-1.031	ligand-dependent nuclear receptor		-0.115	0.0224	APOA1,CIRBP,DOCK9,EHHADH,FASN,NME1,RB1,SLC6A12
SIPA1	1.23	other			0.0263	ITGB1
OGG1		enzyme			0.0263	ATG7
TCF3	-1.111	transcription regulator		-0.816	0.00896	AZGP1,BID,C15orf39,CD5,CDC20,CDKN2C,HMGB2,HSD17B14,MSMO1,NR4A3,NUF2,PAFAH1B3,PDIA6,PSAP,SDF2L1,SEMA3G,SMAGP,TYMS
HDAC2	1	transcription regulator		-1.912	0.0284	APOA1,FABP1,FAM107A,FOXM1,LGR5,MCM5,POLD2,TAGLN
KDM1A	-1.163	enzyme		1.172	0.0213	AZGP1,CIITA,FASN,FOXM1,IQGAP2,LGR5,NEK3,PHLDB2,PSAT1,SLC7A10,TNRC6C
TP63		transcription regulator		-0.902	0.029	ABCC5,ADAMTS1,ATG3,ATG7,BAX,CEACAM1,DUSP10,ERBB3,FASN,FOXF1,GNAI1,IFT74,ITGB1,MPZL2,NT5E,POLD2,TACC3,TAGLN,TMBIM6,TNC
RBL2	-1.163	other			0.0322	DUSP10,PA2G4,RB1,TYMS
SMARCA2	-1.25	transcription regulator			0.0349	KDR,NME1,PMEL,TAGLN,TYMS
CTBP1	-1.075	enzyme		1.982	0.0172	CYP26B1,MMD,MUC1,RAC1
HNF1A	1.13	transcription regulator		-0.825	0.0355	ADH4,AHSG,APCS,ATG3,C2,CTSZ,ELOVL2,F2,FABP1,HNMT,LCAT,LRRC31,MELTF,MSH5,NUF2,SLC2A2,SLCO1B1,SLPI,TMED6,TPI1
RB1	-1.316	transcription regulator		-0.275	0.00438	ACTN2,ALG5,BAX,COX14,DLST,DNM1L,ENTPD8,GNAI1,HMGB2,KDR,LGR5,MCM5,MET,MRPL53,MRPL55,NDUFA6,NDUFB8,NME1,RB1,SLBP,TNNT1,TYMS,UQCRQ
TFAM	-1.695	transcription regulator			0.0147	AUH,ECH1,SLC25A20
MYRF	1.02	transcription regulator			0.0263	CEACAM1
CXXC5	1.06	other			0.0263	KDR
NR4A1	-1.818	ligand-dependent nuclear receptor		-0.283	0.0329	DAPK1,DLST,EHHADH,ESRRA,FASN,ITGB1,NDUFA6,NR4A3,NT5E,NUCB2,PDK4,PYGM,UQCRQ
YAP1	-1.124	transcription regulator		0.979	0.00415	ADAMTS1,BAX,CDC20,DOCK9,FASN,FOXM1,HMGCS1,HMGCS2,ITGB2,RPL26,RPL27,RPL27A,RPS11,RPS24,TAGLN,TYMS
MNX1		transcription regulator			0.0219	MET,SLC2A2
MLXIPL	1.02	transcription regulator		-0.932	0.00177	DHRS7B,FASN,HMGCS2,ITGAX,PNPLA2,RPL26,RPL27,RPL27A,RPS11,RPS24,SLC2A2
SOX3		transcription regulator		0.816	0.0157	BMPER,BMPR1A,FABP1,FOXF1,NUDT21,TWSG1
TOP2B	-1.163	enzyme			0.0263	FASN
THOC1	1.03	transcription regulator			0.0132	BAX,CALR
POLDIP2	-1.01	other			0.0263	POLD1
MYCN		transcription regulator		0.599	0.000534	ABCD3,ALDH1A1,BAX,BID,CAV1,CIITA,ITGB1,NME1,PA2G4,PSMB7,RPL26,RPL27,RPL27A,RPS24,SORD,TAGLN,TPI1,ZFAND5
PCBP2	1.18	other			0.0263	HNRNPD
GABPA		transcription regulator			0.03	ITGB2,RB1,SOD3,TNC
GATA1		transcription regulator		-0.203	0.00443	ACTN1,CALR,CDKN2C,CIITA,EPOR,ITGAX,KDR,MAGED1,MCM5,MGST2,POLD1,RPL27A,RPS11,SKI,SLMAP,TFR2
FOXL1		transcription regulator			0.0263	SDC1
NRIP1		transcription regulator		-1.342	0.00612	APOA1,FASN,MMD,PDK4,SLC25A20,SUOX
CIDEC	1.42	other			0.0263	PNPLA2
FOXO3		transcription regulator		-0.71	0.0129	BAX,CAV1,CDC20,DEPP1,DNM1L,FASN,FOXM1,HMGCS2,HTATIP2,ITGB2,MCAM,MET,MXD4,NT5E,RTN3,TXNRD2
RXRG		ligand-dependent nuclear receptor			0.0117	APOA1,EHHADH,FABP1,PDK4
SNAI1	1.39	transcription regulator		-0.975	0.0392	ACTN1,CUX1,FASN,GSN,ITGB1,MUC1,SDC1,VASP
BACH1	-1.075	transcription regulator			0.0233	ATP5F1D,NDUFA6,PDK4,SLC25A15,TTC23
CAND1	-1.389	transcription regulator			0.0263	CUL1
MYCL	-1.042	transcription regulator		-0.788	0.0019	ATP5F1D,CDC20,CIITA,DDX3X,GPHN,NUDT21,SLC25A4,SNU13
NFKBIA	-1.266	transcription regulator		0.698	0.0108	ABCD3,APOA1,AZGP1,BAX,BID,CREB3L3,CTSZ,DDX3X,FOXM1,IL15,ITGB1,MMP15,MXD4,RAC1,RPL27A,SDC1,SOD3,TNC,TNFRSF11B,UBA1
Hmgn3		other			0.0263	SLC2A2
SREBF2	1.08	transcription regulator		0.372	0.0177	AACS,FASN,HMGCS1,HSD17B1,MSMO1,TM7SF2
TP53	1	transcription regulator		0.213	0.00179	ABCB8,ACP2,ACTN1,ALDH1A1,APOA1,ATG7,BAX,BCAP31,BID,C2,CAND1,CAPNS1,CAV1,CDC20,CEP164,COQ2,CYP26B1,DAPK1,DDX3X,DLST,DNM1L,ECH1,ENTPD8,FASN,FOXF1,FOXM1,GFM1,GNAI1,GPHN,GSN,HMGB2,HMGCS1,IPO7,KDR,KIFC1,LGR5,LMAN2,MCAM,MCM5,MET,MGST2,MPZL2,MRPS24,MST1,NCAPD3,NME1,PA2G4,PDIA6,PDS5A,PIGF,POLD1,POLD2,PPM1F,PSAP,RB1,RPN1,RUVBL2,SLC25A4,SLPI,SPATA18,ST14,TAP1,TCN2,TNC,TRIM28,TXNRD3,TYMS,UBA1,UBL3,UQCRQ
WT1		transcription regulator		1.47	0.00955	ACTN1,ARL2,CDKN2C,CIRBP,DDX3X,EPOR,GSN,HCFC1R1,KPNA1,NME1,SDC1,TMA16,WDR90
ESR1	1.08	ligand-dependent nuclear receptor		-1.186	0.0121	ABCC5,AP1M1,APOA1,ATG3,BAX,CAV1,CCPG1,CDC42SE2,COTL1,CPE,CTSS,CYP26B1,DUSP10,DYNC1LI2,EPOR,ERBB3,ESRRA,FABP1,FASN,FOXM1,GSN,HACD1,HMGCS2,HNRNPD,IPO7,KIF5B,KLHL20,MMD,MST1,NME1,OSTF1,PDK4,PDLIM3,PDZK1,PGLS,PSAT1,RAPGEF6,RB1,RDH16,RP2,SIPA1L1,SLC25A4,SLCO1B1,SORD,SOS2,STX3,TNFRSF11B,TRIM16,UBL3,UQCRQ,VPS35
IGHMBP2	-1.163	enzyme			0.0263	APOA1
MYC	-2	transcription regulator		-0.219	2.35e-06	ABCD3,ACTN1,ADAMTS1,AMD1,ARHGAP22,ATP6V0B,B4GALT7,BAX,BCKDHB,BCOR,BMPER,BMPR1A,CAPNS1,CAV1,CBX4,CD9,CDC20,CLEC3B,CTDSPL,CUL1,DDX3X,EIF2B3,F2,FABP1,FASN,FOXF1,FOXM1,GOT2,H3-3A/H3-3B,HNRNPD,IMPACT,IPO7,IQGAP2,ITGAX,ITGB1,KDR,LGR5,MCM5,NIBAN1,NME1,NUDT21,PA2G4,POLD1,PSAT1,RB1,RPL26,RPL27,RPL27A,RPS11,RPS24,RUVBL2,SIRT2,SLC2A2,TNC,TPI1,TWSG1,TYMS,UBE2S,UQCRQ
