## Additional File 6 for "Integrated Omics Analysis Reveals Sirtuin Signaling is Central to Hepatic Response to a High Fructose Diet"

### Sheet: Sheet1
ID	p-value HFr v CON	Fold Change HFr v CON
A1BG	0.259	1.064
A2M	0.129	1.062
AACS	3.23e-16	-10
AADAC	0.913	1.008
AARS1	0.355	1.027
AARS2	0.167	1.142
AASS	0.432	-1.034
ABAT	0.868	1.011
ABCA6	0.677	1.022
ABCB1	0.962	-1.003
ABCB11	0.618	-1.027
ABCC2	0.16	-1.059
ABCC6	0.498	-1.043
ABCD3	0.798	-1.011
ABHD10	0.919	1.004
ABHD14B	0.881	1.01
ACAA1	0.703	-1.022
ACAA2	0.562	-1.021
ACACB	0.303	1.059
ACAD10	0.0562	-1.087
ACAD11	0.896	-1.003
ACAD8	0.288	-1.076
ACAD9	0.102	-1.127
ACADM	0.689	-1.019
ACADS	0.88	1.014
ACADSB	0.885	-1.006
ACADVL	0.94	-1.004
ACAT1	0.53	-1.026
ACAT2	0.79	-1.01
ACO1	0.152	1.025
ACO2	0.207	1.1
ACOT13	0.902	1.009
ACOX1	0.954	-1.002
ACOX2	0.281	1.065
ACSF2	0.678	-1.015
ACSL1	0.719	-1.009
ACSL5	0.506	-1.027
ACSM1	0.162	1.067
ACSM2B	0.581	1.037
ACSM5	0.495	-1.043
ACSS2	0.183	1.024
ACSS3	0.977	1.001
ACTA1	0.839	1.009
ACTN1	0.0257	1.042
ACTN4	0.0875	1.027
ACTR3	0.999	-1
ACY1	0.752	1.025
ADH1B	0.306	-1.017
ADH4	0.766	-1.008
ADH5	0.339	-1.031
ADH6	0.785	-1.011
ADHFE1	0.873	-1.015
ADK	0.978	-1.002
ADSL	0.997	-1
ADSSL1	0.498	1.04
AGL	0.509	1.015
AGMAT	0.183	-1.119
AGXT	0.919	1.005
AGXT2	0.302	-1.032
AHCY	0.511	-1.018
AHNAK	0.975	-1.001
AHSA1	0.102	1.073
AHSG	0.0493	1.096
AIFM1	0.537	1.024
AIMP2	0.966	1.002
AK2	0.84	-1.009
AK3	0.323	1.075
AKR1A1	0.9	1.008
AKR1B1	0.748	1.026
AKR1C3	0.912	-1.004
AKR1D1	0.383	-1.035
AKR7A2	0.473	1.032
AKR7L	0.649	1.017
ALAD	0.726	-1.015
ALB	0.167	1.037
ALDH16A1	0.344	1.063
ALDH1A1	0.632	1.021
ALDH1A3	0.388	1.021
ALDH1B1	0.251	1.043
ALDH1L1	0.945	1.001
ALDH2	0.528	1.023
ALDH3A2	0.809	1.015
ALDH4A1	0.527	1.032
ALDH5A1	0.569	-1.031
ALDH6A1	0.774	1.02
ALDH7A1	0.644	1.018
ALDH8A1	0.376	1.051
ALDH9A1	0.944	1.003
ALDOA	0.857	1.006
ALDOB	0.563	1.025
ALG5	6.54e-10	-10
ALPK3	0.809	-1.012
AMBP	0.757	1.016
AMPD2	0.0971	1.067
ANKFY1	0.705	-1.02
ANP32B	0.795	-1.012
ANPEP	0.191	1.063
ANXA2	0.952	1.006
ANXA4	0.711	1.028
ANXA5	0.791	-1.016
ANXA6	0.287	1.041
AOC1	0.969	-1.001
AOX1	0.737	-1.006
AP1B1	0.173	1.054
AP2A2	0.272	1.033
AP2B1	0.0735	1.08
APCS	0.0261	-1.099
APEH	0.655	1.019
APOA1	0.0283	1.169
APOA2	0.206	1.088
APOB	0.21	1.045
APRT	0.185	1.087
AQP9	0.788	-1.008
ARCN1	0.914	1.006
ARF1	0.761	-1.015
ARF4	0.835	1.008
ARF5	0.614	-1.023
ARF6	0.749	1.015
ARG1	0.873	1.007
ARHGDIA	0.143	-1.064
ARHGDIB	0.21	-1.065
ARL6IP5	0.387	-1.041
ARPC4	0.716	-1.013
ARPC5	2.43e-09	10
ARSD	0.508	1.025
ASAH1	0.403	1.049
ASGR1	0.225	-1.054
ASL	0.912	-1.01
ASPDH	0.311	-1.029
ASPH	0.493	1.032
ATG3	1.73e-12	-10
ATL3	0.54	1.033
ATP1A1	0.856	-1.005
ATP1B1	0.789	-1.016
ATP2A2	0.0763	-1.07
ATP5F1A	0.678	1.015
ATP5F1B	0.336	1.055
ATP5F1C	0.497	-1.026
ATP5F1D	0.79	1.017
ATP5F1E	0.656	-1.022
ATP5MC2	0.968	-1.002
ATP5MD	0.893	1.003
ATP5ME	0.488	1.033
ATP5MPL	0.566	-1.028
ATP5PB	0.629	-1.019
ATP5H	0.471	1.04
ATP5O	0.278	1.037
ATP6V0A1	0.0974	1.108
ATP6V1B2	0.917	-1.009
ATP6V1E1	0.347	1.042
AUH	1.67e-08	-10
B2M	0.49	1.039
BAAT	0.129	-1.046
BBOX1	0.0167	-1.13
BCAP31	0.0322	-1.091
BCO2	0.486	-1.049
BDH1	0.425	-1.021
BDH2	0.441	-1.027
BGN	0.3	1.043
BHMT	0.892	1.005
BHMT2	0.834	-1.008
BLMH	0.605	1.042
BLVRB	0.914	-1.006
BSG	0.454	-1.035
BTF3	0.262	-1.075
C11orf54	0.594	-1.048
C1QBP	0.9	-1.009
C2	0.00832	1.056
C3	0.996	-1
C4B	0.153	1.027
C4BPA	0.579	-1.017
C5	0.77	1.017
C6	0.36	-1.063
C8G	0.768	1.007
C9	0.8	-1.019
CA2	0.336	-1.047
CACYBP	0.973	-1.001
CALR	0.523	1.035
CAND1	0.129	1.089
CANX	0.261	1.027
CAP1	0.905	-1.007
CAPN1	0.457	-1.015
CAPN2	0.401	1.042
CAPZA1	0.902	1.006
CAPZB	0.729	-1.019
CARS1	0.266	1.08
CARS2	0.264	1.094
CAT	0.679	1.015
CBR1	0.164	-1.041
CBR4	0.0451	-1.082
CCT2	0.638	1.028
CCT3	0.848	1.013
CCT4	0.602	1.032
CCT5	0.689	1.027
CCT6A	0.29	1.068
CCT7	0.279	-1.062
CCT8	0.523	1.028
CD209	3.29e-12	-10
CD59	0.291	-1.036
CD9	2.87e-12	-10
CDC37	0.075	-1.095
CDC42	0.677	-1.013
CEPT1	0.0499	1.059
CES1	0.619	-1.012
CFH	0.102	1.054
CFL2	0.436	-1.032
CGN	0.535	-1.033
CHDH	0.163	-1.079
CHMP6	1.95e-07	10
CHPT1	0.943	1.003
CISD1	0.409	1.045
CISD2	0.767	-1.014
CISD3	0.336	-1.054
CLIC1	0.445	-1.046
CLIC4	0.872	1.008
CLPTM1	0.117	-1.114
CLPTM1L	0.455	1.034
CLTC	0.735	1.009
CLTCL1	0.513	-1.009
CLUH	0.0641	-1.078
CMAS	0.356	-1.062
CMBL	0.678	-1.017
CMPK1	0.875	1.007
CNDP2	0.965	1.003
COL1A1	0.738	1.016
COL1A2	0.899	1.008
COL4A2	0.913	1.005
COL6A1	0.187	1.046
COL6A2	0.433	1.04
COL6A3	0.174	1.054
COMT	0.365	1.065
COMTD1	0.564	1.022
COPA	0.596	-1.021
COPB1	0.145	1.041
COPB2	0.067	-1.041
COPG1	0.0838	1.044
COPZ1	0.721	-1.016
CORO1A	0.793	1.023
CORO1B	0.332	-1.051
COTL1	0.0358	1.108
COX4I1	0.514	1.036
COX5A	0.298	1.064
COX5B	0.679	1.02
COX6A1	0.219	1.095
COX7A1	0.431	1.039
COX7A2	0.493	1.031
CP	0.158	1.051
CPNE1	0.407	1.067
CPOX	0.957	-1.002
CPPED1	0.443	-1.048
CPS1	0.707	1.005
CPT1A	0.242	-1.076
CPT2	0.992	-1.001
CRAT	0.751	1.025
CRYL1	0.403	-1.028
CRYM	0.589	-1.03
CRYZ	0.877	-1.006
CSAD	0.143	1.053
CSE1L	0.163	1.08
CST3	0.682	-1.014
CSTB	0.832	1.009
CTH	0.408	-1.029
CTNNA1	0.134	1.074
CTNNB1	0.346	1.022
CTSA	0.314	1.054
CTSB	0.336	1.052
CTSC	0.641	1.017
CTSD	0.616	-1.021
CTSZ	0.0252	-1.062
CUL1	5.65e-07	10
CUTA	1.92e-10	10
CYB5A	0.97	1.002
CYB5R1	0.081	-1.082
CYB5R3	0.47	-1.035
CYC1	0.671	1.022
CYFIP1	0.787	-1.007
CYP27A1	0.919	-1.005
CYP2B6	0.71	1.023
CYP2C19	0.636	-1.018
CYP2C8	0.952	1.003
CYP2D6	0.765	-1.011
CYP2E1	0.942	1.004
CYP2J2	0.318	-1.044
CYP3A4	0.411	-1.027
CYP3A5	0.64	-1.017
CYP3A7	0.352	-1.066
CYP4A22	0.863	1.01
CYP4F11	0.524	-1.021
CYP4F3	0.379	-1.03
CYP8B1	0.103	-1.047
D2HGDH	0.609	-1.024
DAD1	0.332	-1.03
DARS1	0.289	-1.044
DBT	0.626	-1.033
DCN	0.231	1.039
DCTN1	0.982	1.002
DCXR	0.982	-1.001
DDB1	0.253	-1.042
DDC	0.461	-1.036
DDOST	0.63	-1.021
DDRGK1	0.871	1.006
DDX1	0.327	1.038
DDX17	0.399	-1.023
DDX3X	0.0565	1.099
DECR1	0.491	-1.024
DECR2	0.452	-1.018
DERL1	0.438	1.032
DHCR24	0.127	-1.049
DHCR7	0.166	-1.039
DHFR	0.866	-1.006
DHRS1	0.24	-1.038
DHRS7	0.184	-1.049
DHRS7B	1.75e-09	-10
DHTKD1	0.205	1.052
DHX15	0.428	1.033
DHX9	0.636	1.011
DIAPH1	0.611	1.02
DLAT	0.929	-1.007
DLD	0.615	-1.018
DLST	0.58	-1.008
DMGDH	0.53	1.011
DNAH17	9.84e-12	-10
DNPEP	0.735	1.025
DPM1	0.739	1.016
DPM3	0.634	-1.019
DPP4	0.277	-1.054
DPYD	0.95	-1.003
DPYS	0.444	1.042
DPYSL2	0.994	1
DSP	0.816	-1.007
DUSP23	0.856	1.008
DUSP3	0.799	1.017
DYNC1H1	0.983	-1.001
DYNLL2	0.703	1.012
DYSF	0.322	1.022
EBP	0.252	-1.042
ECH1	0.138	-1.072
ECHDC1	0.959	1.003
ECHDC2	0.446	1.042
ECHDC3	0.67	-1.017
ECHS1	0.907	1.004
ECI1	0.489	1.029
ECI2	0.785	-1.012
ECPAS	0.789	-1.013
EEA1	0.814	-1.012
EEF1A1	0.735	-1.006
EEF1D	0.988	-1.001
EEF1G	0.951	-1.003
EEF2	0.191	1.029
EFHD2	7.28e-10	10
EHHADH	0.257	1.05
EIF2B3	9.89e-09	10
EIF3A	0.743	-1.01
EIF3B	0.477	-1.028
EIF3C	0.561	1.028
EIF3F	0.338	1.102
EIF3J	1.63e-09	-10
EIF3M	0.586	1.031
EIF4A1	0.692	1.016
EIF4A2	0.543	-1.02
EIF5A	0.626	-1.025
EIF6	0.36	-1.019
ELAVL1	0.199	-1.08
ELMOD2	8.94e-11	-10
TCEB1	1.24e-11	10
EML4	1.6e-12	10
ENO1	0.628	1.03
ENO3	0.755	1.014
ENPP1	0.584	1.026
ENTPD5	0.927	1.005
EPHX1	0.857	-1.007
EPHX2	0.584	1.021
EPRS1	0.146	1.057
ERAP1	0.453	1.037
ERLIN2	0.402	-1.056
ERP29	0.825	-1.005
ESD	0.351	-1.05
ESYT1	0.849	1.005
ETFA	0.967	-1.002
ETFB	0.636	-1.012
ETFDH	0.668	-1.024
EXOC2	7.1e-13	10
EZR	0.695	1.009
F2	0.125	1.088
FABP1	0.138	1.143
FAH	0.869	1.009
FAHD1	0.0306	1.081
FAHD2A	0.481	-1.034
FAM162A	0.505	-1.033
FASN	0.0468	1.063
FAU	0.645	-1.016
FBP1	0.835	-1.004
FDX1	0.836	-1.015
FDXR	0.198	1.028
FERMT2	0.0726	-1.04
FGA	0.131	1.078
FGB	0.0863	1.062
FGG	0.0857	1.045
FGGY	5.53e-08	10
FH	0.673	1.03
FIS1	0.282	1.045
FITM2	0.53	1.032
FKBP2	0.286	1.059
FLNA	0.858	-1.005
FLNB	0.829	1.006
FMO2	0.855	-1.006
FMO3	0.794	-1.011
FN1	0.345	1.044
FNDC3A	0.189	1.075
FOCAD	0.147	1.078
FSCN1	0.816	1.013
FTCD	0.318	1.051
FTL	0.203	1.065
GALE	0.765	1.042
GALK1	0.59	-1.027
GALK2	3.65e-08	10
GALM	0.636	-1.03
GALT	0.513	1.016
GAMT	0.353	1.051
GANAB	0.349	1.017
GAPDH	0.617	1.021
GATM	0.912	-1.005
GBA3	0.907	-1.006
GBE1	0.228	1.074
GC	0.471	1.032
GCAT	0.847	1.012
GCDH	0.243	-1.071
GCHFR	0.987	-1.001
GCKR	0.223	1.082
GCLC	0.129	1.064
GCN1	0.342	1.037
GDI2	0.644	1.029
GGCT	1.43e-10	-10
GGCX	0.318	-1.046
GHITM	0.226	-1.042
GIMAP4	0.365	-1.086
GK	0.89	-1.009
GLDC	0.573	1.02
GLO1	0.789	-1.011
GLOD4	0.847	-1.013
GLOD5	0.255	1.083
GLRX3	6.99e-10	10
GLUD1	0.435	1.028
GLUL	0.121	-1.1
GLYAT	0.694	-1.016
GLYCTK	0.731	1.023
GNAI2	0.308	1.034
GNB2	0.409	-1.033
GNMT	0.138	-1.048
GNPNAT1	0.418	-1.038
GOLT1B	0.16	1.074
GOT1	0.728	-1.022
GOT2	0.757	1.017
GPAM	0.402	1.06
GPD1	0.86	-1.008
GPHN	0.601	1.034
GPI	0.846	1.01
GPT	0.908	-1.008
GPX1	0.475	1.053
GRHPR	0.975	-1.001
GSN	3.3e-12	10
GSR	0.979	1.001
GSTA1	0.835	1.007
GSTA2	0.75	1.01
GSTK1	0.998	1
GSTM4	0.829	1.01
GSTM5	0.659	1.018
GSTO1	0.932	-1.003
GSTP1	0.295	1.065
GSTZ1	0.68	-1.016
GYS2	0.703	-1.021
H1-0	0.144	-1.051
H1-10	0.815	-1.012
H1-2	0.485	-1.016
H2AJ	0.76	-1.006
H2BC5	0.282	-1.016
H3F3B	0.00436	-1.036
HAAO	0.252	-1.033
HACD2	0.481	1.037
HACD3	0.748	1.008
HACL1	0.701	-1.029
HADH	0.489	-1.025
HADHA	0.468	1.033
HADHB	0.601	-1.028
HAGH	0.246	-1.046
HAL	0.214	1.092
HAO1	0.979	1.001
HAO2	0.132	-1.108
HBB	0.182	1.046
HDAC6	0.944	-1.003
HDHD3	0.925	-1.004
HDLBP	0.279	1.08
HEBP1	0.711	-1.015
HGD	0.723	1.019
HIBADH	0.389	-1.063
HIBCH	0.615	1.041
HINT1	0.284	1.055
HINT2	0.822	1.011
HIP1R	0.682	1.025
HM13	0.458	-1.034
HMGB2	3.51e-10	10
HMGCL	0.956	-1.002
HMGCS1	7.43e-13	10
HMGCS2	0.895	1.004
HMSD	0.64	1.026
HNMT	2e-11	-10
HNRNPA1	0.814	-1.007
HNRNPA2B1	0.83	-1.009
HNRNPA3	0.507	-1.057
HNRNPC	0.371	-1.04
HNRNPD	0.916	-1.003
HNRNPH1	0.878	1.016
HNRNPH3	3.27e-08	10
HNRNPK	0.0642	1.085
HNRNPL	0.768	1.029
HNRNPM	0.47	1.053
HNRNPU	0.764	-1.007
HNRNPUL2	0.569	1.016
HOGA1	0.0243	-1.106
HP	0.174	1.07
HP1BP3	0.981	1.001
HPD	0.913	1.006
HPRT1	0.775	-1.016
HPX	0.144	1.094
HRG	0.814	1.011
HSD11B1	0.602	-1.029
HSD17B10	0.716	-1.01
HSD17B11	0.0205	-1.076
HSD17B12	0.832	-1.008
HSD17B13	0.737	1.008
HSD17B14	2.23e-12	-10
HSD17B2	0.102	-1.097
HSD17B4	0.892	-1.004
HSD17B6	0.0624	-1.04
HSD17B8	0.597	-1.013
HSD3B2	0.767	1.017
HSDL2	0.842	-1.01
HSP90AA1	0.389	1.021
HSP90AB1	0.201	1.054
HSP90B1	0.138	1.027
HSPA1A	0.492	1.03
HSPA4	0.104	1.089
HSPA5	0.244	1.053
HSPA8	0.234	1.044
HSPA9	0.42	1.025
HSPB1	0.174	-1.044
HSPD1	0.293	1.053
HSPG2	0.397	1.046
HTATIP2	0.021	-1.092
HYOU1	0.443	1.02
IARS1	0.367	1.048
IARS2	0.294	1.027
IDH1	0.473	1.044
IDH2	0.386	1.052
IDI1	0.259	1.056
IGKC	0.402	1.023
ILVBL	0.241	-1.06
IMMT	0.456	-1.024
IMPA2	0.796	1.011
IQGAP1	0.901	1.005
IQGAP2	0.84	1.004
ISOC1	0.463	-1.042
ISOC2	0.321	1.07
ITGB1	0.826	-1.006
ITGB2	1.3e-12	10
ITIH2	0.28	1.05
ITIH4	0.423	1.032
ITPA	0.0232	-1.084
ITPR2	0.475	-1.047
IVD	0.65	1.03
KDELR2	0.435	1.05
KHK	0.755	1.01
KIF5B	0.05	1.038
KMO	0.917	1.005
KPNA1	4.26e-09	10
KPNB1	0.209	1.054
KRT10	0.469	-1.022
KRT18	0.917	1.004
KRT19	0.889	1.007
KRT7	0.746	-1.006
KTN1	0.543	1.026
KYNU	0.147	-1.086
LAMP1	0.778	-1.011
LAP3	0.335	1.049
LARS1	0.798	1.01
LASP1	0.592	1.034
LCP1	0.881	1.015
LDHB	0.682	-1.019
LDHD	0.624	1.019
LETM1	0.664	-1.013
LGALS4	0.637	-1.021
LGMN	0.4	1.032
LHPP	0.69	-1.026
LLGL2	1.03e-10	-10
LMAN1	0.823	-1.012
LMAN2	0.0269	-1.11
LMNA	0.894	1.008
LMNB1	0.488	1.053
LONP1	0.124	1.051
LPCAT3	0.499	-1.027
LRP1	0.582	-1.014
LRPPRC	0.837	1.008
LRRC59	0.939	1.003
LSS	0.705	1.015
LTA4H	0.591	1.027
LTF	0.157	-1.085
LTN1	5.47e-07	10
MACF1	0.256	-1.087
MACROD1	0.502	-1.026
MACROH2A1	0.823	1.005
MAGT1	0.098	-1.098
MAL2	0.477	1.017
MAN1A1	0.674	-1.028
MAN2A1	0.784	-1.013
MAN2C1	0.741	-1.03
MAOA	0.428	-1.025
MAOB	0.824	-1.008
MARS1	0.928	1.003
MAT1A	0.937	1.003
MAT2A	0.829	1.005
MAT2B	0.829	1.012
MBL2	0.59	-1.026
MCCC1	0.314	1.054
MCCC2	0.851	1.009
MDH1	0.884	-1.007
MDH2	0.684	-1.011
MDP1	9.51e-10	10
METTL7A	0.239	-1.03
METTL7B	0.0147	-1.072
MGLL	0.521	1.036
MGST1	0.467	-1.018
MGST2	0.0347	-1.084
MGST3	0.394	-1.036
MIF	0.824	1.01
MLEC	0.00203	-1.11
MMAB	0.55	1.037
MMUT	0.27	1.032
MOB4	0.365	1.063
MOGS	0.339	1.057
MPC2	0.714	-1.015
MPST	0.208	-1.053
MRC1	0.147	-1.088
MRPL13	0.873	-1.007
MRPS24	2.99e-11	-10
MRPS34	0.939	-1.004
MSH5	0.01	-1.093
MSMO1	4.81e-12	-10
MSN	0.64	1.011
MSRA	0.962	1.003
ATP6	0.768	-1.013
ATP8	0.704	-1.012
COX2	0.451	-1.026
CYTB	0.354	-1.06
MT-ND4	0.0875	1.07
MTARC2	0.0311	-1.056
MTCH1	0.000267	-1.105
MTHFD1	0.219	1.018
MTTP	0.854	-1.004
MVP	0.828	1.019
MYBBP1A	0.146	-1.108
MYH10	0.615	-1.01
MYH11	0.347	-1.018
MYH14	0.189	-1.029
MYH9	0.875	1.003
MYL12B	0.863	1.013
MYL6B	0.701	1.025
MYO18A	0.458	1.043
MYO1B	0.611	-1.015
MYO1C	0.993	-1
MYO1D	0.193	1.088
NACA	0.379	-1.056
NADK2	0.46	1.021
NAGA	0.00631	-1.167
NANS	4.98e-10	-10
NAPRT	0.382	1.099
NAT2	0.366	-1.043
CARKD	0.621	1.022
APOA1BP	0.168	-1.077
NBAS	0.0068	1.123
NCL	0.371	1.048
NDRG2	0.909	-1.012
NDUFA12	0.342	1.035
NDUFA13	0.935	-1.007
NDUFA4	0.894	-1.008
NDUFA5	0.439	1.054
NDUFA6	0.0538	1.095
NDUFA8	0.465	1.038
NDUFA9	0.785	-1.02
NDUFB10	0.757	-1.009
NDUFB11	7.87e-13	-10
NDUFB4	0.51	1.019
NDUFB7	0.29	1.036
NDUFB8	1.06e-12	-10
NDUFC2	0.909	-1.005
NDUFS1	0.0667	1.065
NDUFS3	0.13	1.107
NDUFS4	0.678	1.018
NDUFS7	0.675	-1.019
NDUFS8	0.108	-1.056
NDUFV1	0.875	1.011
NDUFV2	0.555	1.031
NIPSNAP1	0.724	-1.011
NIPSNAP3A	0.0619	-1.042
NIT1	0.246	-1.05
NIT2	0.14	-1.066
NME1	2.7e-12	10
NME2	0.323	1.052
NMRAL1	0.403	1.06
NMRK1	0.537	1.026
NMT1	2.15e-12	-10
NNT	0.202	-1.033
NPEPPS	0.378	-1.036
NPM1	0.441	-1.031
NQO1	0.0647	-1.164
NSDHL	0.957	1.004
NSF	0.642	-1.032
NUDT12	0.517	-1.043
NUDT16	0.3	1.064
NUMA1	0.288	-1.052
OAS3	0.62	1.013
OCIAD1	0.992	1.001
OCIAD2	0.642	-1.025
OGDH	0.213	1.052
OGN	0.548	1.048
OPLAH	0.872	-1.004
ORM1	0.0951	1.07
OSTF1	6.86e-09	10
OTC	0.97	-1.002
P4HB	0.395	1.044
PA2G4	0.0248	-1.121
PABPC1	0.939	1.003
PAFAH1B2	0.215	1.062
PAH	0.75	-1.026
PALM3	0.183	1.068
PAPSS2	0.0116	1.133
PARK7	0.851	-1.006
PBLD	0.596	-1.014
PC	0.284	1.022
PCBD1	0.63	1.024
PCBP1	0.39	1.036
PCCA	0.368	1.05
PCCB	0.678	1.027
PCK1	0.79	1.012
PCK2	0.327	1.038
PCMT1	0.11	1.096
PCYOX1	0.449	1.025
PCYT2	0.713	1.025
PDCD6	9.31e-10	10
PDCD6IP	0.303	1.046
PDIA3	0.321	1.057
PDIA4	0.341	1.073
PDIA5	0.564	-1.044
PDIA6	0.36	1.054
PDLIM5	0.8	-1.012
PDXK	0.932	-1.007
PDZK1	0.253	1.045
PECR	0.373	-1.03
PEPD	0.695	1.028
PEX11B	4.69e-12	-10
PFAS	0.793	1.013
PFKFB1	0.418	1.03
PFKL	0.811	-1.011
PFN1	0.22	1.042
PGAM4	0.594	-1.025
PGD	0.827	-1.011
PGK1	0.631	1.024
PGLS	0.221	1.074
PGM1	0.367	1.049
PGM2	0.0956	1.08
PGRMC2	0.186	-1.05
PHB	0.378	-1.021
PHB2	0.135	-1.054
PHGDH	0.76	-1.015
PHKA2	0.0701	-1.11
PHPT1	5.41e-10	10
PIPOX	0.788	-1.011
PITPNB	1.28e-11	-10
PKLR	0.213	1.055
PLEC	0.158	-1.045
PLG	0.965	1.001
PLPBP	0.444	-1.041
PLS1	0.107	1.074
PMM2	4.42e-09	10
PMPCA	0.119	1.119
PON1	0.652	-1.019
PON2	0.915	1.011
PON3	0.188	-1.048
POR	0.679	1.017
PPIA	0.413	1.033
PPIF	0.152	1.072
PPIL3	2.12e-11	10
PPL	0.216	-1.078
PPP1CA	0.66	1.029
PPP2R1A	0.193	1.109
PPP4R3A	0.712	1.019
PRDX1	0.636	-1.013
PRDX2	0.74	-1.009
PRDX3	0.884	1.005
PRDX4	0.416	-1.03
PRDX5	0.482	1.049
PRDX6	0.177	-1.037
PREP	0.329	1.042
PRKCSH	0.873	-1.006
PRKDC	0.97	1.002
PRODH2	0.783	-1.024
PRPF8	0.901	1.007
PRTFDC1	0.854	1.01
PRXL2A	0.195	-1.075
PSAP	2.76e-09	10
PSAT1	0.458	-1.052
PSMA2	0.946	1.005
PSMA3	0.83	-1.01
PSMA4	0.23	-1.063
PSMA5	0.335	1.036
PSMA6	0.139	-1.068
PSMA7	0.411	-1.045
PSMB1	0.718	1.028
PSMB2	0.481	1.042
PSMB3	0.61	1.03
PSMB4	0.713	-1.023
PSMB5	0.0684	-1.091
PSMB6	0.259	1.054
PSMB7	0.0421	-1.075
PSMB8	0.667	-1.012
PSMC1	0.905	1.005
PSMC5	0.32	-1.05
PSMD1	0.238	1.045
PSMD10	7.79e-09	10
PSMD2	0.223	1.043
PSMD3	0.343	-1.063
PSMD7	0.453	1.051
PSME1	0.749	-1.015
PSME2	0.52	1.044
PTBP1	0.302	1.047
PTGR1	0.297	-1.049
PTGR2	0.686	-1.02
PTRH2	1.01e-10	-10
PURA	0.413	-1.039
PXMP2	0.0607	-1.038
PYGL	0.0662	1.041
PYGM	8.24e-12	10
PZP	0.139	1.041
QARS1	0.676	-1.014
QDPR	0.375	-1.031
QPRT	0.897	-1.007
RAB10	0.281	-1.02
RAB11B	0.48	1.045
RAB14	0.095	-1.054
RAB18	0.161	-1.08
RAB1B	0.598	-1.012
RAB21	0.403	1.03
RAB2A	0.0254	-1.124
RAB5A	0.43	-1.021
RAB5C	0.386	-1.044
RAB7A	0.184	-1.069
RAB9A	0.85	1.011
RAC1	0.000663	-1.071
RACK1	0.0998	-1.067
RAD23B	0.879	-1.009
RAN	0.954	-1.001
RAP1B	0.0275	-1.049
RARS1	0.0646	1.064
RBKS	0.891	1.007
RBP4	0.714	-1.022
RBP5	0.897	-1.006
RCC1	0.161	-1.068
RDH11	0.291	-1.049
RDH16	0.014	-1.062
RDX	0.251	1.065
REEP5	0.632	-1.016
RGN	0.424	-1.058
RHOA	0.261	-1.076
RIDA	0.684	1.02
RMDN3	0.185	1.174
ROCK2	0.99	1.001
RPL10A	0.147	-1.088
RPL13A	0.278	-1.03
RPL14	0.356	-1.023
RPL15	0.476	-1.01
RPL18A	0.225	-1.038
RPL19	0.942	-1.002
RPL23A	0.312	-1.029
RPL26	0.0385	-1.072
RPL27	0.00598	-1.123
RPL27A	0.0103	-1.054
RPL28	0.192	-1.048
RPL29	0.0858	-1.05
RPL30	0.786	-1.012
RPL32	0.117	-1.022
RPL35A	0.329	-1.07
RPL36A	0.0522	-1.105
RPL5	0.245	-1.031
RPL8	0.51	-1.02
RPL9	0.246	-1.038
RPLP0	0.736	-1.031
RPN1	0.776	1.011
RPN2	0.913	1.004
RPS11	0.00016	-1.116
RPS12	0.845	1.01
RPS13	0.225	-1.039
RPS14	0.673	1.011
RPS15	0.43	-1.033
RPS16	0.503	-1.019
RPS19	0.912	1.004
RPS2	0.502	-1.03
RPS20	0.965	-1.002
RPS23	0.0658	-1.054
RPS24	0.0135	-1.075
RPS28	0.528	1.03
RPS29	0.612	-1.026
RPS3	0.133	-1.033
RPS3A	0.733	-1.017
RPS4X	0.506	-1.024
RPS5	0.309	-1.04
RPS6	0.289	-1.053
RPS8	0.709	-1.011
RPSA	0.262	-1.065
RRBP1	0.878	-1.003
RTCB	0.771	-1.011
RTN3	0.0542	-1.085
RTN4	0.0898	-1.129
RUVBL2	1.57e-11	10
S100A8	0.836	-1.013
SACM1L	0.521	1.026
SAR1A	0.647	1.017
SAR1B	0.851	1.008
SARDH	0.764	1.007
SAT2	0.978	-1.002
SC5D	0.97	-1.003
SCCPDH	0.0566	-1.088
SCLY	0.974	-1.003
SCO1	0.306	-1.047
SCP2	0.666	-1.015
SCRN2	0.414	1.05
SDC1	6.39e-11	-10
SDHB	0.297	-1.037
SDSL	0.0982	-1.071
SEC13	0.703	-1.022
SEC14L2	0.685	-1.024
SEC22B	0.817	1.012
SEC23A	0.796	1.008
SEC24A	0.438	1.064
SEC24B	4.73e-10	10
SEC24C	0.045	1.158
SEC31A	0.131	1.03
SEC61A1	0.939	-1.003
SEC61B	0.113	-1.072
SELENBP1	0.898	1.006
SERBP1	0.168	-1.093
SERPINA1	0.0767	1.157
SERPINA3	0.622	1.03
SERPINB9	0.817	1.018
SERPING1	0.166	1.07
SERPINH1	0.758	1.033
SF3B1	0.548	1.039
SF3B3	0.598	-1.027
SFPQ	0.125	1.048
SFXN1	0.0649	-1.073
SGPL1	0.746	1.027
SHMT1	0.871	-1.005
SHMT2	0.958	1.003
SIGMAR1	0.125	1.131
SLC10A1	0.463	-1.039
SLC22A1	0.485	-1.017
SLC22A7	0.21	1.062
SLC25A10	0.135	-1.041
SLC25A11	0.0327	-1.068
SLC25A13	0.503	1.038
SLC25A15	0.0323	-1.071
SLC25A18	0.354	-1.028
SLC25A20	0.91	1.007
SLC25A3	0.0313	-1.069
SLC25A4	0.073	-1.038
SLC27A2	0.502	-1.028
SLC27A5	0.0834	-1.072
SLC2A2	0.568	-1.016
SLC35D1	0.806	-1.006
SLC37A4	0.896	-1.009
SLC38A3	0.693	1.02
SLC38A4	0.999	1
SLC46A1	0.207	1.087
SLC9A3R1	0.373	-1.052
SLCO1B1	0.0352	-1.058
SLCO1B3	0.793	-1.017
SND1	0.304	1.053
SNRNP200	0.924	-1.005
SNRPD1	0.597	-1.017
SNRPD2	0.789	1.018
SNRPD3	0.73	1.015
SNX1	3.29e-09	10
SNX2	0.722	1.018
SNX3	0.536	1.04
SOD2	0.914	-1.004
SORD	0.436	-1.022
SPR	0.927	1.004
SPRYD4	0.291	-1.061
SPTAN1	0.887	1.003
SPTB	0.588	-1.015
SPTBN1	0.916	-1.002
SQRDL	0.68	-1.019
SRPRA	0.393	-1.079
SRPRB	0.1	-1.11
SRSF4	1.13e-08	10
SRSF7	0.569	-1.028
SSBP1	0.16	1.069
SSR1	0.439	-1.046
SSR4	0.811	1.009
ST13	0.887	1.007
STAB1	1	1
STARD10	0.217	-1.043
STAT1	0.841	1.008
STAT3	0.93	-1.008
STIP1	0.631	1.023
STOM	0.582	-1.021
STT3A	0.189	-1.035
STT3B	0.0318	-1.06
SUB1	0.572	-1.021
SUCLG1	0.922	-1.005
SUCLG2	0.85	1.01
SULT1E1	0.552	-1.057
SULT2A1	0.579	-1.018
SUOX	1.42e-07	10
SURF4	0.815	-1.01
SYNCRIP	0.166	1.085
SYPL1	0.56	-1.028
SYVN1	0.594	-1.028
TALDO1	0.836	-1.017
TAP1	5.55e-12	-10
TARS1	0.658	1.015
TCP1	0.586	-1.021
TECR	0.315	-1.039
TF	0.114	1.051
TFR2	0.597	1.038
TGM2	0.132	1.098
THNSL1	0.000452	1.076
THOP1	0.998	-1
TIMM8A	3.21e-11	10
TKFC	0.176	1.061
TKT	0.414	1.033
TLN1	0.456	1.013
TLN2	0.921	-1.004
TM7SF2	0.033	-1.069
TM9SF2	0.979	1.001
TM9SF3	0.0857	-1.072
TMBIM6	0.168	-1.067
TMCO1	0.536	-1.019
TMED10	0.32	-1.035
TMED2	0.587	-1.03
TMED9	0.366	-1.026
TMEM189-UBE2V1	0.844	1.013
TMEM205	0.169	-1.038
TMEM254	7.76e-11	-10
TMEM256	0.729	1.014
TMEM33	0.186	-1.061
TNC	3.43e-12	-10
TNXB	0.441	-1.038
TOMM70	0.813	-1.014
TPI1	0.945	1.002
TPM1	0.087	-1.064
TPM3	0.0553	-1.062
TPP2	0.199	-1.08
TPR	0.653	-1.019
TRA2B	2.03e-11	-10
TRAM1	0.951	-1.004
TRIM45	0.593	1.021
TST	0.509	-1.021
TSTA3	0.845	1.012
TTC36	0.953	-1.002
TTC38	0.446	1.055
TTPA	0.305	1.034
TTR	0.628	1.026
TUBA1B	0.349	1.034
TUBA4A	0.345	1.038
TUBB	0.628	1.017
TUBB4B	0.611	1.018
TUFM	0.923	-1.005
TXNDC17	0.494	1.028
TXNDC5	0.659	1.015
TXNL1	0.959	1.002
TXNRD2	0.00804	1.089
TYMP	0.507	1.045
UBA1	0.0416	1.052
UBA6	0.46	1.043
UBA7	0.87	1.015
UBC	0.899	-1.005
UBE2M	1.14e-10	10
UBR4	0.154	-1.084
UGDH	0.649	1.018
UGGT1	0.817	1.007
UGP2	0.45	1.036
UGT2B4	0.798	1.011
UGT3A1	0.909	-1.009
UPB1	0.733	-1.024
UPF1	0.467	-1.034
UQCR10	0.383	-1.052
UQCRC1	0.871	1.012
UQCRC2	0.748	-1.025
UQCRFS1	0.651	-1.014
UQCRQ	0.915	-1.004
URAD	0.676	1.023
UROC1	0.923	1.004
USO1	0.138	1.053
USP5	0.0321	1.071
USP9X	0.859	1.012
UTRN	0.901	-1.005
VAPA	0.777	1.011
VAPB	0.841	-1.008
VARS1	0.72	1.019
VASP	6.8e-11	10
VAT1	0.581	-1.037
VCL	0.705	1.008
VCP	0.139	1.057
VDAC2	0.181	-1.058
VDAC3	0.0918	-1.053
VIM	0.601	1.025
VKORC1	0.14	-1.105
VPS35	0.00957	1.201
VTN	0.757	1.023
VWA8	0.379	1.059
WDR1	0.392	-1.029
XDH	0.175	-1.036
XPO1	0.932	1.006
XRCC5	0.059	1.081
XRCC6	0.368	1.066
XYLB	0.958	-1.003
YIPF5	0.85	1.008
YWHAB	0.813	1.008
YWHAE	0.87	-1.008
YWHAG	0.812	-1.011
YWHAH	0.924	-1.004
YWHAZ	0.924	-1.004
ZADH2	1.08e-11	-10
C2H21orf33	0.135	-1.059
CYP2A23	3.64e-09	-10
CYP2A24	0.768	1.012
CYP2A28	0.799	1.012
CYP2D8	0.824	-1.009
ENSCSAG00000000244	0.303	-1.038
ENSCSAG00000000734	0.13	-1.04
ENSCSAG00000001830	2.77e-12	10
ENSCSAG00000002022	0.577	-1.045
ENSCSAG00000002311	0.667	-1.011
ENSCSAG00000002626	0.964	1.001
ENSCSAG00000002658	0.788	-1.008
ENSCSAG00000003709	0.751	1.012
ENSCSAG00000004005	0.827	-1.019
ENSCSAG00000004718	0.93	1.006
ENSCSAG00000005035	0.367	-1.032
ENSCSAG00000005116	0.164	1.104
ENSCSAG00000005170	0.241	-1.029
ENSCSAG00000005197	0.629	-1.019
ENSCSAG00000006256	0.155	-1.045
ENSCSAG00000006311	0.665	1.028
ENSCSAG00000006491	0.669	1.011
ENSCSAG00000006832	0.36	1.053
ENSCSAG00000007373	0.156	-1.115
ENSCSAG00000007442	0.0688	1.087
ENSCSAG00000008036	0.96	-1.004
ENSCSAG00000008039	0.567	-1.031
ENSCSAG00000008269	0.697	-1.021
ENSCSAG00000009264	0.634	-1.018
ENSCSAG00000009309	0.518	1.03
ENSCSAG00000009319	0.267	1.06
ENSCSAG00000009355	0.458	-1.029
ENSCSAG00000009444	0.581	-1.033
ENSCSAG00000010328	0.292	1.094
ENSCSAG00000011368	0.439	-1.041
ENSCSAG00000012297	0.0431	-1.054
ENSCSAG00000012584	0.574	1.025
ENSCSAG00000013205	0.461	1.048
ENSCSAG00000013590	0.443	-1.025
ENSCSAG00000013649	0.291	-1.067
ENSCSAG00000013747	0.506	1.029
ENSCSAG00000013946	0.72	-1.013
ENSCSAG00000014009	0.559	-1.022
ENSCSAG00000014011	0.506	-1.027
ENSCSAG00000014739	0.748	-1.011
ENSCSAG00000016123	0.29	-1.037
ENSCSAG00000016578	1.69e-10	-10
ENSCSAG00000016619	0.195	-1.044
ENSCSAG00000017221	0.898	1.005
ENSCSAG00000017825	0.895	-1.005
ENSCSAG00000018568	0.183	-1.033
ENSCSAG00000018658	0.259	-1.061
ENSCSAG00000019136	0.216	1.036
ENSCSAG00000019405	0.659	1.009
ENSCSAG00000019637	0.141	-1.024
HBA	0.125	1.054
LOC103216492	0.126	-1.052
LOC103217002	0.31	-1.039
LOC103217148	0.388	1.037
LOC103218110	0.843	1.01
LOC103218934	0.371	-1.024
LOC103219323	0.55	1.026
LOC103220182	0.531	-1.021
LOC103221232	0.556	1.036
LOC103222442	0.812	-1.007
LOC103223040	0.824	1.014
LOC103224205	0.651	-1.014
LOC103224307	0.273	-1.025
LOC103224536	0.734	-1.024
LOC103224743	0.832	1.011
LOC103226177	9.3e-08	-10
LOC103226189	0.77	1.007
LOC103226932	0.655	-1.022
LOC103226991	0.185	-1.04
LOC103228508	0.375	-1.019
LOC103228571	0.566	1.02
LOC103228897	0.961	1.002
LOC103228971	0.13	-1.037
LOC103229306	0.911	-1.008
LOC103230436	0.601	-1.011
LOC103230487	0.734	1.012
LOC103231354	0.883	1.013
LOC103231490	0.0264	-1.038
LOC103233020	0.427	-1.021
LOC103233135	0.874	-1.004
LOC103233136	0.872	1.004
LOC103234603	0.81	1.01
LOC103235585	0.997	-1
LOC103235588	0.79	1.011
LOC103235590	0.616	1.024
LOC103236132	0.244	1.079
LOC103236164	0.611	-1.01
LOC103236524	0.412	1.046
LOC103237177	0.449	-1.029
LOC103237200	0.316	-1.029
LOC103237237	0.103	-1.06
LOC103237808	0.781	-1.01
LOC103237814	0.679	-1.014
LOC103237908	0.162	-1.041
LOC103239827	0.204	-1.06
LOC103240161	0.722	-1.012
LOC103241403	0.0366	-1.076
LOC103241700	0.391	1.033
LOC103243276	0.455	-1.028
LOC103244172	0.334	1.026
LOC103245600	0.392	-1.022
LOC103246456	0.0628	-1.069
LOC103247496	0.583	-1.015
LOC103248222	0.118	-1.093
NADH5	0.0367	1.118
