## Additional File 7 for "Integrated Omics Analysis Reveals Sirtuin Signaling is Central to Hepatic Response to a High Fructose Diet"

### Sheet: Sheet1
-log(p-value)	Ratio	Ingenuity Canonical Pathways	Molecules
4.65	0.0357	EIF2 Signaling	EIF2B3,EIF3J,RAP1B,RPL26,RPL27,RPL27A,RPS11,RPS24
4.04	0.0293	Protein Ubiquitination Pathway	CUL1,ELOC,PSMB7,PSMD10,TAP1,UBA1,UBE2M,USP5
3.9	0.0329	Integrin Signaling	ACTN1,ARPC5,GSN,ITGB2,RAC1,RAP1B,VASP
3.4	0.333	Zymosterol Biosynthesis	MSMO1,TM7SF2
3.36	0.0588	Remodeling of Epithelial Adherens Junctions	ACTN1,ARPC5,EXOC2,NME1
3.35	0.103	Superpathway of Cholesterol Biosynthesis	HMGCS1,MSMO1,TM7SF2
3.29	0.0397	FXR/RXR Activation	AHSG,APOA1,FASN,SDC1,SLCO1B1
3.27	0.0556	Actin Nucleation by ARP-WASP Complex	ARPC5,RAC1,RAP1B,VASP
2.86	0.0318	Regulation of eIF4 and p70S6K Signaling	EIF2B3,EIF3J,RAP1B,RPS11,RPS24
2.7	0.154	Cholesterol Biosynthesis I	MSMO1,TM7SF2
2.7	0.154	Cholesterol Biosynthesis II (via 24,25-dihydrolanosterol)	MSMO1,TM7SF2
2.7	0.154	Cholesterol Biosynthesis III (via Desmosterol)	MSMO1,TM7SF2
2.63	0.143	Colanic Acid Building Blocks Biosynthesis	GALK2,PMM2
2.61	0.0279	Acute Phase Response Signaling	AHSG,APCS,APOA1,C2,RAP1B
2.61	0.037	Paxillin Signaling	ACTN1,ITGB2,RAC1,RAP1B
2.43	0.0254	Leukocyte Extravasation Signaling	ACTN1,ITGB2,RAC1,RAP1B,VASP
2.37	0.105	Granzyme A Signaling	HMGB2,NME1
2.34	0.031	Reelin Signaling in Neurons	ARPC5,ITGB2,RAC1,RAP1B
2.32	0.0238	mTOR Signaling	EIF3J,RAC1,RAP1B,RPS11,RPS24
2.28	1	Sulfite Oxidation IV	SUOX
2.25	0.0229	Actin Cytoskeleton Signaling	ACTN1,ARPC5,GSN,RAC1,RAP1B
2.17	0.0405	Estrogen-Dependent Breast Cancer Signaling	HSD17B11,HSD17B14,RAP1B
2.14	0.0395	Macropinocytosis Signaling	ITGB2,RAC1,RAP1B
2.11	0.0385	Agrin Interactions at Neuromuscular Junction	ITGB2,RAC1,RAP1B
2.09	0.0263	Epithelial Adherens Junction Signaling	ACTN1,ARPC5,RAC1,RAP1B
2.08	0.0375	Renal Cell Carcinoma Signaling	ELOC,RAC1,RAP1B
1.98	0.5	4-hydroxyproline Degradation I	HOGA1
1.98	0.5	Fatty Acid Biosynthesis Initiation II	FASN
1.98	0.5	Palmitate Biosynthesis I (Animals)	FASN
1.98	0.5	Sulfate Activation for Sulfonation	PAPSS2
1.91	0.0234	Germ Cell-Sertoli Cell Junction Signaling	ACTN1,GSN,RAC1,RAP1B
1.89	0.0319	Fcγ Receptor-mediated Phagocytosis in Macrophages and Monocytes	ARPC5,RAC1,VASP
1.89	0.0319	Regulation of Actin-based Motility by Rho	ARPC5,GSN,RAC1
1.83	0.0303	VEGF Signaling	ACTN1,EIF2B3,RAP1B
1.81	0.333	L-carnitine Biosynthesis	BBOX1
1.81	0.333	Oxidized GTP and dGTP Detoxification	RUVBL2
1.8	0.0541	Complement System	C2,ITGB2
1.74	0.0207	Clathrin-mediated Endocytosis Signaling	APOA1,ARPC5,ITGB2,RAC1
1.74	0.0172	Sirtuin Signaling Pathway	ATG3,H3-3A/H3-3B,NDUFB11,NDUFB8,TIMM8A
1.74	0.028	Virus Entry via Endocytic Pathways	ITGB2,RAC1,RAP1B
1.72	0.0488	Estrogen Biosynthesis	HSD17B11,HSD17B14
1.69	0.02	IL-8 Signaling	ITGB2,RAC1,RAP1B,VASP
1.69	0.0268	Rac Signaling	ARPC5,RAC1,RAP1B
1.65	0.0259	fMLP Signaling in Neutrophils	ARPC5,RAC1,RAP1B
1.6	0.0248	LXR/RXR Activation	AHSG,APOA1,FASN
1.59	0.2	CMP-N-acetylneuraminate Biosynthesis I (Eukaryotes)	NANS
1.59	0.2	Galactose Degradation I (Leloir Pathway)	GALK2
1.59	0.0417	Stearate Biosynthesis I (Animals)	FASN,ZADH2
1.51	0.167	GDP-mannose Biosynthesis	PMM2
1.51	0.167	Lactose Degradation III	PSAP
1.45	0.143	Phosphatidylcholine Biosynthesis I	CEPT1
1.45	0.143	Thioredoxin Pathway	TXNRD2
1.4	0.0328	Autophagy	ATG3,CTSZ
1.36	0.02	Coronavirus Pathogenesis Pathway	PA2G4,RPS11,RPS24
1.35	0.0308	Regulation of Cellular Mechanics by Calpain Protease	ACTN1,RAP1B
1.34	0.111	Leucine Degradation I	AUH
1.34	0.111	Phosphatidylethanolamine Biosynthesis II	CEPT1
1.32	0.0299	Cell Cycle: G1/S Checkpoint Regulation	CUL1,PA2G4
1.29	0.1	Dolichyl-diphosphooligosaccharide Biosynthesis	ALG5
1.26	0.0274	Non-Small Cell Lung Cancer Signaling	PA2G4,RAP1B
1.25	0.027	Glioma Invasiveness Signaling	RAC1,RAP1B
1.25	0.0909	Ketogenesis	HMGCS1
1.25	0.0909	γ-glutamyl Cycle	GGCT
1.23	0.0263	GDNF Family Ligand-Receptor Interactions	RAC1,RAP1B
1.22	0.0833	Glycogen Degradation II	PYGM
1.22	0.0175	Mitochondrial Dysfunction	NDUFB11,NDUFB8,TXNRD2
1.2	0.0253	IL-3 Signaling	RAC1,RAP1B
1.18	0.0247	Cyclins and Cell Cycle Regulation	CUL1,PA2G4
1.17	0.0167	Ephrin Receptor Signaling	ARPC5,RAC1,RAP1B
1.17	0.0244	LPS-stimulated MAPK Signaling	RAC1,RAP1B
1.17	0.0244	NF-κB Activation by Viruses	ITGB2,RAP1B
1.17	0.0244	PEDF Signaling	RAC1,RAP1B
1.15	0.0714	Glycogen Degradation III	PYGM
1.15	0.0238	HER-2 Signaling in Breast Cancer	ITGB2,RAP1B
1.15	0.0714	Leukotriene Biosynthesis	MGST2
1.15	0.0714	Mevalonate Pathway I	HMGCS1
1.14	0.0162	Sertoli Cell-Sertoli Cell Junction Signaling	ACTN1,RAC1,RAP1B
1.13	0.016	Production of Nitric Oxide and Reactive Oxygen Species in Macrophages	APOA1,RAC1,RAP1B
1.12	0.0667	Choline Biosynthesis III	CEPT1
1.12	0.0158	ILK Signaling	ACTN1,ITGB2,RAC1
1.12	0.0158	PPARα/RXRα Activation	APOA1,FASN,RAP1B
1.11	0.0225	Regulation of IL-2 Expression in Activated and Anergic T Lymphocytes	RAC1,RAP1B
1.1	0.0625	Androgen Biosynthesis	HSD17B14
1.1	0.0155	ERK/MAPK Signaling	H3-3A/H3-3B,RAC1,RAP1B
1.1	0.0625	Isoleucine Degradation I	AUH
1.09	0.022	Prostate Cancer Signaling	PA2G4,RAP1B
1.07	0.0588	Histamine Degradation	HNMT
1.07	0.0588	RAN Signaling	KPNA1
1.06	0.0211	FAK Signaling	RAC1,RAP1B
1.05	0.0556	FAT10 Signaling Pathway	UBA1
1.05	0.0556	Superpathway of Geranylgeranyldiphosphate Biosynthesis I (via Mevalonate)	HMGCS1
1.05	0.0208	α-Adrenergic Signaling	PYGM,RAP1B
1.04	0.0206	Bladder Cancer Signaling	PA2G4,RAP1B
1.04	0.0206	PAK Signaling	RAC1,RAP1B
1.03	0.0526	Methylglyoxal Degradation III	ZADH2
1.03	0.0526	Valine Degradation I	AUH
1.01	0.0196	SAPK/JNK Signaling	RAC1,RAP1B
1	0.0194	Chronic Myeloid Leukemia Signaling	PA2G4,RAP1B
0.987	0.019	T Cell Receptor Signaling	RAC1,RAP1B
0.967	0.0455	Pyrimidine Deoxyribonucleotides De Novo Biosynthesis I	NME1
0.959	0.0183	Oxidative Phosphorylation	NDUFB11,NDUFB8
0.959	0.0183	Pancreatic Adenocarcinoma Signaling	PA2G4,RAC1
0.955	0.0134	LPS/IL-1 Mediated Inhibition of RXR Function	HMGCS1,MGST2,PAPSS2
0.951	0.0182	Glioma Signaling	PA2G4,RAP1B
0.947	0.018	HGF Signaling	RAC1,RAP1B
0.932	0.0417	Glutathione Redox Reactions I	MGST2
0.932	0.0417	Vitamin-C Transport	TXNRD2
0.928	0.0175	NGF Signaling	RAC1,RAP1B
0.921	0.0174	Endocannabinoid Developing Neuron Pathway	RAC1,RAP1B
0.907	0.0171	Fc Epsilon RI Signaling	RAC1,RAP1B
0.907	0.0171	Role of Tissue Factor in Cancer	RAC1,RAP1B
0.903	0.0169	Renin-Angiotensin Signaling	RAC1,RAP1B
0.896	0.0168	Cholecystokinin/Gastrin-mediated Signaling	RAC1,RAP1B
0.896	0.0168	GP6 Signaling Pathway	RAC1,RAP1B
0.896	0.0385	Lipid Antigen Presentation by CD1	PSAP
0.889	0.0125	Cardiac Hypertrophy Signaling	EIF2B3,RAC1,RAP1B
0.889	0.0167	CD28 Signaling in T Helper Cells	ARPC5,RAC1
0.866	0.0161	CCR3 Signaling in Eosinophils	RAC1,RAP1B
0.86	0.016	Phagosome Formation	ITGB2,RAC1
0.857	0.0159	PTEN Signaling	RAC1,RAP1B
0.854	0.0345	Role of p14/p19ARF in Tumor Suppression	RAC1
0.851	0.0157	Atherosclerosis Signaling	APOA1,ITGB2
0.839	0.0155	p70S6K Signaling	BCAP31,RAP1B
0.827	0.0323	Acetone Degradation I (to Methylglyoxal)	ZADH2
0.815	0.0312	Fatty Acid β-oxidation I	AUH
0.815	0.0312	Glutathione-mediated Detoxification	MGST2
0.812	0.01	Protein Kinase A Signaling	H3-3A/H3-3B,PYGM,RAP1B,VASP
0.81	0.0148	STAT3 Pathway	RAC1,RAP1B
0.793	0.0145	PI3K Signaling in B Lymphocytes	RAC1,RAP1B
0.79	0.0294	Inhibition of Angiogenesis by TSP1	SDC1
0.79	0.0294	Retinoate Biosynthesis I	RDH16
0.788	0.0144	Ovarian Cancer Signaling	PA2G4,RAP1B
0.783	0.0143	Insulin Receptor Signaling	EIF2B3,RAP1B
0.777	0.0286	DNA Methylation and Transcriptional Repression Signaling	H3-3A/H3-3B
0.77	0.014	Xenobiotic Metabolism General Signaling Pathway	MGST2,RAP1B
0.767	0.0278	Interferon Signaling	TAP1
0.759	0.0138	Corticotropin Releasing Hormone Signaling	ARPC5,RAP1B
0.757	0.027	Superpathway of Methionine Degradation	SUOX
0.735	0.0256	Antigen Presentation Pathway	TAP1
0.735	0.0256	Antiproliferative Role of TOB in T Cell Signaling	CUL1
0.735	0.0256	Inhibition of Matrix Metalloproteases	SDC1
0.733	0.0132	Phagosome Maturation	CTSZ,TAP1
0.728	0.0105	Xenobiotic Metabolism Signaling	MGST2,RAP1B,SLCO1B1
0.717	0.0244	Mechanisms of Viral Exit from Host Cells	CHMP6
0.717	0.0129	PKCθ Signaling in T Lymphocytes	RAC1,RAP1B
0.708	0.0127	Necroptosis Signaling Pathway	SLC25A3,TIMM8A
0.708	0.0238	Pyrimidine Ribonucleotides Interconversion	NME1
0.697	0.0233	Oncostatin M Signaling	RAP1B
0.695	0.0125	HOTAIR Regulatory Pathway	ATG3,H3-3A/H3-3B
0.688	0.0227	Pyrimidine Ribonucleotides De Novo Biosynthesis	NME1
0.676	0.0121	Glioblastoma Multiforme Signaling	RAC1,RAP1B
0.676	0.0121	HMGB1 Signaling	RAC1,RAP1B
0.668	0.012	Cdc42 Signaling	ARPC5,EXOC2
0.668	0.012	CXCR4 Signaling	RAC1,RAP1B
0.664	0.0213	Ephrin A Signaling	RAC1
0.664	0.0119	Tight Junction Signaling	RAC1,VASP
0.656	0.00962	Synaptogenesis Signaling Pathway	ARPC5,RAC1,RAP1B
0.648	0.0204	Cell Cycle: G2/M DNA Damage Checkpoint Regulation	CUL1
0.646	0.0116	GNRH Signaling	RAC1,RAP1B
0.64	0.02	Melanoma Signaling	RAP1B
0.64	0.02	Primary Immunodeficiency Signaling	TAP1
0.633	0.0196	UVC-Induced MAPK Signaling	RAP1B
0.625	0.0192	UVB-Induced MAPK Signaling	H3-3A/H3-3B
0.62	0.0111	Granulocyte Adhesion and Diapedesis	ITGB2,SDC1
0.62	0.0111	RhoGDI Signaling	ARPC5,RAC1
0.613	0.00826	Axonal Guidance Signaling	ARPC5,RAC1,RAP1B,VASP
0.611	0.0185	Transcriptional Regulatory Network in Embryonic Stem Cells	H3-3A/H3-3B
0.604	0.0108	B Cell Receptor Signaling	RAC1,RAP1B
0.593	0.0106	Regulation Of The Epithelial Mesenchymal Transition By Growth Factors Pathway	RAC1,RAP1B
0.59	0.0175	CNTF Signaling	RAP1B
0.59	0.0106	NRF2-mediated Oxidative Stress Response	MGST2,RAP1B
0.59	0.0106	Xenobiotic Metabolism CAR Signaling Pathway	MGST2,SLCO1B1
0.583	0.0172	Cancer Drug Resistance By Drug Efflux	RAP1B
0.583	0.0172	MSP-RON Signaling Pathway	ITGB2
0.58	0.0104	Xenobiotic Metabolism PXR Signaling Pathway	MGST2,SLCO1B1
0.577	0.0169	Maturity Onset Diabetes of Young (MODY) Signaling	APOA1
0.573	0.0103	RAR Activation	RAC1,RDH16
0.572	0.0167	Endometrial Cancer Signaling	RAP1B
0.572	0.0167	PCP pathway	RAC1
0.572	0.0167	Semaphorin Signaling in Neurons	RAC1
0.565	0.0164	IL-2 Signaling	RAP1B
0.565	0.0164	Induction of Apoptosis by HIV1	SLC25A3
0.564	0.0102	Natural Killer Cell Signaling	RAC1,RAP1B
0.553	0.0159	Thrombopoietin Signaling	RAP1B
0.542	0.0154	ErbB2-ErbB3 Signaling	RAP1B
0.542	0.0154	Netrin Signaling	RAC1
0.542	0.0154	PXR/RXR Activation	PAPSS2
0.541	0.00976	HIF1α Signaling	ELOC,RAP1B
0.532	0.00962	Thrombin Signaling	RAC1,RAP1B
0.53	0.0149	ErbB4 Signaling	RAP1B
0.52	0.0145	Role of JAK1 and JAK3 in γc Cytokine Signaling	RAP1B
0.52	0.0145	SPINK1 General Cancer Pathway	RAP1B
0.516	0.00935	AMPK Signaling	FASN,RAB2A
0.514	0.0143	GM-CSF Signaling	RAP1B
0.51	0.0141	Small Cell Lung Cancer Signaling	PA2G4
0.504	0.0139	Ephrin B Signaling	RAC1
0.504	0.0139	ERK5 Signaling	RAP1B
0.5	0.0137	Caveolar-mediated Endocytosis Signaling	ITGB2
0.495	0.0135	Hypoxia Signaling in the Cardiovascular System	UBE2M
0.489	0.0133	Angiopoietin Signaling	RAP1B
0.489	0.0133	FcγRIIB Signaling in B Lymphocytes	RAP1B
0.489	0.0133	IL-15 Signaling	RAP1B
0.485	0.0132	Erythropoietin Signaling	RAP1B
0.485	0.0132	Neurotrophin/TRK Signaling	RAP1B
0.48	0.013	Antiproliferative Role of Somatostatin Receptor 2	RAP1B
0.48	0.00767	Molecular Mechanisms of Cancer	PA2G4,RAC1,RAP1B
0.471	0.0127	Thyroid Cancer Signaling	RAP1B
0.467	0.0125	Chemokine Signaling	RAP1B
0.467	0.0125	FLT3 Signaling in Hematopoietic Progenitor Cells	RAP1B
0.467	0.0125	IL-17 Signaling	RAP1B
0.467	0.0125	JAK/Stat Signaling	RAP1B
0.467	0.0125	Role of MAPK Signaling in the Pathogenesis of Influenza	RAP1B
0.463	0.0123	Prolactin Signaling	RAP1B
0.458	0.0122	Apelin Adipocyte Signaling Pathway	MGST2
0.45	0.0119	FGF Signaling	RAC1
0.45	0.0119	TR/RXR Activation	FASN
0.45	0.0119	VEGF Family Ligand-Receptor Interactions	RAP1B
0.446	0.0118	BMP signaling pathway	RAP1B
0.446	0.0118	HIPPO signaling	CUL1
0.446	0.0118	IL-4 Signaling	RAP1B
0.446	0.0118	Xenobiotic Metabolism AHR Signaling Pathway	MGST2
0.444	0.00823	Insulin Secretion Signaling Pathway	EIF2B3,RAP1B
0.442	0.0116	PDGF Signaling	RAP1B
0.441	0.0082	Signaling by Rho Family GTPases	ARPC5,RAC1
0.434	0.0114	Ceramide Signaling	RAP1B
0.434	0.0081	Opioid Signaling Pathway	RAC1,RAP1B
0.434	0.0114	RANK Signaling in Osteoclasts	GSN
0.431	0.0112	Acute Myeloid Leukemia Signaling	RAP1B
0.431	0.0112	Crosstalk between Dendritic Cells and Natural Killer Cells	CD209
0.421	0.00791	Colorectal Cancer Metastasis Signaling	RAC1,RAP1B
0.413	0.00778	Phospholipase C Signaling	RAC1,RAP1B
0.412	0.0106	ErbB Signaling	RAP1B
0.412	0.0106	Melanocyte Development and Pigmentation Signaling	RAP1B
0.405	0.0104	Neuregulin Signaling	RAP1B
0.405	0.0104	TGF-β Signaling	RAP1B
0.401	0.0103	Amyotrophic Lateral Sclerosis Signaling	RAC1
0.398	0.0102	Salvage Pathways of Pyrimidine Ribonucleotides	NME1
0.398	0.0102	UVA-Induced MAPK Signaling	RAP1B
0.395	0.0101	Apoptosis Signaling	RAP1B
0.381	0.00971	Mouse Embryonic Stem Cell Pluripotency	RAP1B
0.381	0.00971	NER Pathway	H3-3A/H3-3B
0.381	0.00971	Sumoylation Pathway	RAC1
0.378	0.00962	IGF-1 Signaling	RAP1B
0.378	0.00962	PPAR Signaling	RAP1B
0.378	0.00727	Systemic Lupus Erythematosus In B Cell Signaling Pathway	RAC1,RAP1B
0.369	0.00935	Telomerase Signaling	RAP1B
0.366	0.00926	CDK5 Signaling	RAP1B
0.363	0.00917	Antioxidant Action of Vitamin C	TXNRD2
0.357	0.00901	iCOS-iCOSL Signaling in T Helper Cells	RAC1
0.346	0.0087	Apelin Endothelial Signaling Pathway	RAP1B
0.34	0.00855	Sphingosine-1-phosphate Signaling	RAC1
0.337	0.00847	p38 MAPK Signaling	H3-3A/H3-3B
0.335	0.0084	Role of NANOG in Mammalian Embryonic Stem Cell Pluripotency	RAP1B
0.33	0.00826	Th1 Pathway	ITGB2
0.327	0.0082	G Beta Gamma Signaling	RAP1B
0.324	0.00813	RhoA Signaling	ARPC5
0.32	0.008	Gαi Signaling	RAP1B
0.32	0.008	IL-6 Signaling	RAP1B
0.316	0.00641	Role of Macrophages, Fibroblasts and Endothelial Cells in Rheumatoid Arthritis	RAC1,RAP1B
0.314	0.00787	14-3-3-mediated Signaling	RAP1B
0.314	0.00787	P2Y Purigenic Receptor Signaling Pathway	RAP1B
0.31	0.00775	Synaptic Long Term Potentiation	RAP1B
0.307	0.00769	Gα12/13 Signaling	RAP1B
0.307	0.00769	Semaphorin Neuronal Repulsive Signaling Pathway	RAC1
0.303	0.00758	IL-12 Signaling and Production in Macrophages	APOA1
0.294	0.00735	Th2 Pathway	ITGB2
0.292	0.0061	Estrogen Receptor Signaling	EIF2B3,RAP1B
0.292	0.0073	Iron homeostasis signaling pathway	CUL1
0.286	0.00714	Hereditary Breast Cancer Signaling	RAP1B
0.285	0.00599	Systemic Lupus Erythematosus In T Cell Signaling Pathway	RAC1,RAP1B
0.282	0.00595	Glucocorticoid Receptor Signaling	RAC1,RAP1B
0.281	0.00704	D-myo-inositol (1,4,5,6)-Tetrakisphosphate Biosynthesis	MDP1
0.281	0.00704	D-myo-inositol (3,4,5,6)-tetrakisphosphate Biosynthesis	MDP1
0.279	0.00699	Aryl Hydrocarbon Receptor Signaling	MGST2
0.265	0.00667	Relaxin Signaling	RAP1B
0.254	0.00641	3-phosphoinositide Degradation	MDP1
0.253	0.00637	D-myo-inositol-5-phosphate Metabolism	MDP1
0.25	0.00633	Gαq Signaling	RAC1
0.243	0.00543	Hepatic Fibrosis Signaling Pathway	RAC1,RAP1B
0.24	0.0061	Tec Kinase Signaling	RAC1
0.237	0.00602	3-phosphoinositide Biosynthesis	MDP1
0.228	0.00585	Th1 and Th2 Activation Pathway	ITGB2
0.225	0.00578	Wnt/β-catenin Signaling	RUVBL2
0.223	0.00571	PI3K/AKT Signaling	RAP1B
0.223	0.00571	T Cell Exhaustion Signaling Pathway	RAP1B
0.217	0.00559	NF-κB Signaling	RAP1B
0.213	0.00552	Role of NFAT in Regulation of the Immune Response	RAP1B
0.208	0.00541	Hepatic Cholestasis	SLCO1B1
0.203	0.00532	Endothelin-1 Signaling	RAP1B
0.202	0.00529	Synaptic Long Term Depression	RAP1B
0.199	0.00521	Regulation of the Epithelial-Mesenchymal Transition Pathway	RAP1B
0	0.00508	Adrenomedullin signaling pathway	RAP1B
0	0.00518	Agranulocyte Adhesion and Diapedesis	ITGB2
0	0.00338	Breast Cancer Regulation by Stathmin1	RAC1,RAP1B
0	0.00485	Calcium Signaling	RAP1B
0	0.00411	Cardiac Hypertrophy Signaling (Enhanced)	EIF2B3,RAP1B
0	0.00483	CREB Signaling in Neurons	RAP1B
0	0.00368	G-Protein Coupled Receptor Signaling	RAP1B
0	0.00505	Gap Junction Signaling	RAP1B
0	0.00474	Osteoarthritis Pathway	RAC1
0	0.00467	Role of NFAT in Cardiac Hypertrophy	RAP1B
0	0.00455	Role of Osteoblasts, Osteoclasts and Chondrocytes in Rheumatoid Arthritis	GSN
0	0.00364	Senescence Pathway	RAP1B
0	0.00503	Superpathway of Inositol Phosphate Compounds	MDP1
0	0.00437	Systemic Lupus Erythematosus Signaling	RAP1B
