## Additional File 8 for "Integrated Omics Analysis Reveals Sirtuin Signaling is Central to Hepatic Response to a High Fructose Diet"

### Sheet: Sheet1
Upstream Regulator	Expr Fold Change	Molecule Type	Predicted Activation State	Activation z-score	p-value of overlap	Target Molecules in Dataset	Mechanistic Network
NR1H4		ligand-dependent nuclear receptor		-1.969	0.00219	APOA1,FASN,PSMD10,SDC1,SLCO1B1
PML		transcription regulator		-1.446	0.00173	APOA1,FASN,HMGCS1,TAP1,UBE2M
MYCN		transcription regulator		-1.3	0.000787	NME1,PA2G4,PSMB7,RPL26,RPL27,RPL27A,RPS24
MLXIPL		transcription regulator		-1.115	4.34e-05	FASN,RPL26,RPL27,RPL27A,RPS11,RPS24
ERG		transcription regulator		-1	0.0252	ACTN1,RAB2A,RPL27A,RPS11
MYC		transcription regulator		-0.865	0.00147	ACTN1,CD9,CUL1,EIF2B3,FASN,H3-3A/H3-3B,NME1,PA2G4,RPL26,RPL27,RPL27A,RPS11,RPS24,RUVBL2,TNC
TP53		transcription regulator		-0.701	0.00961	ACTN1,APOA1,BCAP31,C2,FASN,GSN,HMGB2,HMGCS1,LMAN2,MGST2,MRPS24,NME1,PA2G4,PSAP,RUVBL2,TAP1,TNC,UBA1
NR1I3		ligand-dependent nuclear receptor		-0.594	0.000276	APCS,APOA1,FASN,PAPSS2,PSMB7
HNF4A		transcription regulator		-0.114	2.05e-06	ACTN1,AHSG,APCS,APOA1,ARPC5,ATG3,C2,CTSZ,DHRS7B,GSN,HMGB2,MGST2,NAGA,NBAS,NME1,PEX11B,PHPT1,PITPNB,PSAP,PSMB7,PSMD10,RAB2A,RAC1,RUVBL2,SDC1,TM7SF2,TNC,UBE2M,USP5
PPARGC1A		transcription regulator		-0.065	0.0407	C2,FASN,MSMO1,NDUFB8,TXNRD2
Tcf7		transcription regulator		0	0.00111	CEPT1,HSD17B11,MSMO1,PAPSS2,PSAP,SDC1
WT1		transcription regulator		0	0.00806	ACTN1,GSN,KPNA1,NME1,SDC1
SREBF2		transcription regulator		0.039	6.31e-05	AACS,FASN,HMGCS1,MSMO1,TM7SF2
SREBF1		transcription regulator		0.04	0.0024	AACS,FASN,HMGCS1,MSMO1,RPS24,TM7SF2
NFKBIA		transcription regulator		0.239	0.00821	APOA1,CTSZ,RAC1,RPL27A,SDC1,TNC,UBA1
XBP1		transcription regulator		0.756	0.00738	APOA1,FASN,GALK2,LMAN2,SEC24C
PPARA		ligand-dependent nuclear receptor		0.943	0.011	APCS,APOA1,C2,FASN,HMGCS1,HSD17B11,MSMO1
NR1I2		ligand-dependent nuclear receptor		1.154	0.0102	FASN,HMGCS1,PAPSS2,SLCO1B1
Smad2/3		group			0.00497	APOA1,TNC
KDM3A		transcription regulator			0.0181	CD9,TNC
PRDM4		transcription regulator			0.0053	ITGB2
SIRT6		enzyme			0.0344	AACS,FASN
SPDEF		transcription regulator			0.00542	SDC1,TNC,VASP
NR1H3		ligand-dependent nuclear receptor			0.00551	APCS,APOA1,FASN,SLCO1B1
PRMT5		enzyme			0.0218	FASN,NME1
PRRX1		transcription regulator			0.0467	TNC
XRCC6	1.066	enzyme			0.0416	APOA1
MMP12		peptidase			0.000122	ACTN1,KIF5B,PSAP,PSMB7
FOXO4		transcription regulator			0.0198	FASN,HMGCS1,ITGB2
XRCC5	1.081	enzyme			0.0416	FASN
THRA		ligand-dependent nuclear receptor			0.0307	APOA1,FASN,NME1
GABPB1		transcription regulator			0.00547	ITGB2,TNC
HOXA9		transcription regulator			0.0158	ARPC5,GLRX3,RAP1B,RPL27A
NKX3-1		transcription regulator			0.0322	CTSZ,SDC1
HNF1A		transcription regulator			0.0046	AHSG,APCS,ATG3,C2,CTSZ,HNMT,MSH5,SLCO1B1
MED13		transcription regulator			0.0247	AACS,FASN
TSG101		transcription regulator			0.0416	PDCD6
SMYD1		transcription regulator			0.0322	FAHD1,PYGM
YAP1		transcription regulator			0.000125	FASN,HMGCS1,ITGB2,RPL26,RPL27,RPL27A,RPS11,RPS24	14 (2)
TOP2B		enzyme			0.0053	FASN
ZBTB7B		transcription regulator			0.0441	HMGCS1,NDUFB8
HTT		transcription regulator			0.0136	APOA1,BCAP31,CD9,CEPT1,FASN,GSN,HMGB2,HMGCS1,NDUFB8
NR0B2		ligand-dependent nuclear receptor			0.0111	APOA1,FASN,SLCO1B1
GABPA		transcription regulator			0.0237	ITGB2,TNC
FOXL1		transcription regulator			0.0053	SDC1
NRIP1		transcription regulator			0.00456	APOA1,FASN,SUOX
SNAI1		transcription regulator			0.00109	ACTN1,FASN,GSN,SDC1,VASP
CAND1	1.089	transcription regulator			0.0053	CUL1
KLF15		transcription regulator			0.0228	ATG3,FASN
CTNNB1	1.022	transcription regulator			0.000485	BCAP31,CTSZ,FASN,HMGCS1,HTATIP2,ITGB2,PSAP,RPL26,RPL27,RPL27A,RPS11,RPS24,TNC,UBA1
Sik1		kinase			0.0467	FASN
SIK1/SIK1B		kinase			0.0467	FASN
IGHMBP2		enzyme			0.0053	APOA1
