## Additional File 10 for "Integrated Omics Analysis Reveals Sirtuin Signaling is Central to Hepatic Response to a High Fructose Diet"

### Sheet: Sheet1
Metabolite	HMDB	KEGG	p-value HFr v CON	Fold Change HFr v CON
3-Hydroxybenzoic acid	HMDB0002466	C00587	0.0354598	0.330434
LysoPC(22:6(4Z,7Z,10Z,13Z,16Z,19Z))	HMDB0010404	C04230	0.00477643	0.395718
Docosahexaenoic acid	HMDB0002183	C06429	0.00328326	0.486348
Desmosine	HMDB0000572	-	0.021189	0.492065
Hypoxanthine	HMDB0000157	C00262	0.00344766	0.497389
Aspartic acid	HMDB0000191	C00049	0.0049042	0.497866
Sarcosine	HMDB0000271	C00213	0.0143671	0.533925
Galactosylglycerol	HMDB0006790	C05401	0.0440622	0.679565
Aminomalonic acid	HMDB0001147	C00872	0.0202915	0.758639
Neuraminic acid	HMDB0000830	C06469	0.0113992	0.786289
3-Methyl-2-oxovaleric acid	HMDB0000491	C03465	0.0262748	1.09798
Pyrazine-2-carboxylic acid	HMDB0059734	C19915	0.034124	1.12034
Butylated Hydroxytoluene	HMDB0033826	C14693	0.0183725	1.12301
Sucrose	HMDB0000258	C00089	0.00990596	1.24507
Rhodoviolascin	-	C15881	0.00938057	1.45204
Myoinositol	HMDB0000211	C00137	0.017336	1.73956
11,14,17-eicosatrienoic acid	HMDB0060039	C16522	0.0298802	1.91768
gamma-Tocopherol	HMDB0001492	C02483	0.00955727	2.14061
Uridine	HMDB0000296	C00299	0.0520085	0.627416
Picolinic acid	HMDB0002243	C10164	0.05234	1.1464
1,5-anhydroglucitol (1,5-AG)	HMDB0002712	C07326	0.0523722	0.666496
Myristic acid	HMDB0000806	C06424	0.0549761	1.70291
Homocysteine	HMDB0000742	C05330	0.059052	0.729414
L-Glutamic acid	HMDB0000148	C00025	0.0593522	0.750555
Methanesulfinic acid	HMDB0032739	C21398	0.0602828	0.588449
Guanine	HMDB0000132	C00242	0.0621665	0.70749
5-Aminoimidazole ribonucleotide	HMDB0001235	C03373	0.0640387	0.745647
5'-Methylthioadenosine	HMDB0001173	C00170	0.0641865	0.684424
Pyridoxal	HMDB0001545	C00250	0.0643183	1.23159
N6,N6,N6-Trimethylysine	-	-	0.0651436	0.77188
Arachidonyl carnitine	HMDB0006455	-	0.0662501	1.1856
Glutamylphenylalanine	HMDB0029156	-	0.0665412	0.593195
gamma-Glutamyvaline	HMDB0011172		0.0683577	0.57297
Succinyladenosine	HMDB0000912	-	0.0703172	0.726071
Decanoic acid	HMDB0000511	C01571	0.0704147	1.08823
Tauroursodeoxycholic acid	HMDB0000874	-	0.0731883	2.6418
L-Serine	HMDB0000187	C00065	0.0736717	1.20834
Cysteineglutathione disulfide	HMDB0000656	-	0.0746555	0.50249
Glycine	HMDB0000123	C00037	0.0832314	0.858765
Norpseudoephedrine	-	-	0.0846561	1.19365
5-Hydroxydopamine	HMDB0004817	-	0.0868119	0.648686
N-Glycyl-Proline	HMDB0000721		0.0901893	0.648175
2-Octenoic acid	HMDB0000392	-	0.0904908	2.1152
beta-Aminoisobutyric acid	HMDB0003911	C05145	0.0907645	0.827673
Deoxyhypusine	HMDB0011150	-	0.0914662	1.23425
Ethyl lactate	HMDB0040735		0.0937654	1.7079
2(3H)-Furanone	-	-	0.101895	1.08761
N-(G)-Hydroxyaginine	-	-	0.104041	0.617506
Nicotinamide N-oxide	HMDB0002730	-	0.105755	0.606663
L-Methionine	HMDB0000696	C00073	0.107122	1.19172
Spermine	HMDB0001256	C00750	0.107886	1.48634
2-Aminooctanoic acid	HMDB0000991	-	0.108817	0.659646
Carbamate	HMDB0003551	C01563	0.110694	0.677442
Thymine	HMDB0000262	C00178	0.118083	0.628291
Tetracosanoic acid	HMDB0002003	C08320	0.120163	0.646871
Deoxycholic acid glycine conjugate	HMDB0000631	C05464	0.120482	5.37978
N-Acetyl glucosamine	-	-	0.121901	0.691199
Phenethylamine glucuronide	HMDB0010323	C03033	0.124081	0.82077
Cystine	HMDB0000192	C00491	0.12804	0.723148
2-Methyl-benzoic acid	-	-	0.130164	1.19115
Uracil	HMDB0000300	C00106	0.130182	1.25006
DIPHENYL ETHER	HMDB0034446	C07733	0.132766	1.05784
Valine	HMDB0000883	C00183	0.136575	0.699625
Formamide	HMDB0001536	C00488	0.137184	0.873226
(-)-Shikimic acid	HMDB0003070	C00493	0.137249	1.23344
Decanedioic acid	HMDB0000792	C08277	0.137781	1.09215
Ergothioneine	HMDB0003045	C05570	0.138201	0.689627
1,2-Propanediol	HMDB0001881	C00583	0.139062	1.41072
3-Phosphoglyceric acid	HMDB0000807	C00597	0.140626	0.350756
3,4-Bishydroxybutanoic acid	-	-	0.141592	0.529004
Hydroxyacetic acid	HMDB0000115	C03547	0.146153	0.763983
Phosphoric acid, 2-isothiocyanatoethyl	-	-	0.147734	0.857255
2-Methylbutyroylcarnitine	HMDB0000378	-	0.148059	1.16404
Fumarate	HMDB0000134	C00122	0.150417	0.712532
L-Cysteine Sulfinic acid	HMDB0000996	C00606	0.151703	0.730176
Heptanoic acid	HMDB0000666	C17714	0.15285	1.202
Inosine	HMDB0000195	C00294	0.15344	0.681106
cis-9-Hexadecenoic acid	HMDB0003229	C08362	0.15486	1.14735
Orotidine	HMDB0000788	C01103	0.155531	0.508176
putrescine	HMDB0001414	C02896	0.158388	0.495929
Arachidic acid	HMDB0002212	C06425	0.158867	2.57443
Tridecane	HMDB0034284	C13834	0.159999	1.07406
Methionine	HMDB0000696	C00073	0.162233	0.648735
1-Methyladenosine	HMDB0003331	C02494	0.162485	0.564776
Pentanedioic acid	HMDB0000661	C00489	0.162611	1.06259
LysoPC(14:0)	HMDB0010379	C04230	0.162911	1.31954
N-a-Acetyarginine	-	-	0.164069	1.16581
Lumichrome	-	C01727	0.164362	1.07403
7-Ketodeoxycholic acid	HMDB0000391	C04643	0.164698	0.79777
gamma-Aminobutyric acid	HMDB0000112	C00334	0.168102	0.728241
alpha-Methyl-L-tyrosine	-	-	0.172578	1.11207
Malic acid	HMDB0000744	C03668	0.173426	0.777964
1,4-Benzenedicarboxylic acid	HMDB0002428	C06337	0.174245	1.04832
N-Acetylglutamine	HMDB0006029	-	0.174277	0.636183
D-Ribose	HMDB0000283	C00121	0.174704	0.859599
Adenosine	HMDB0000050	C00212	0.176139	1.47741
trans-4-Hydroxy-L-proline	HMDB0000725	C01157	0.177085	1.12322
LysoPC(0:0/18:0)	HMDB0010384	C04230	0.178284	0.632745
LysoPC(18:0)	HMDB0011128	-	0.178284	0.632745
7-Ketocholesterol	HMDB0000501	-	0.182403	0.634924
4-Methyl-benzaldehyde	-	-	0.183279	0.916896
L-Lysine	HMDB0000182	C00047	0.185819	1.09783
Docosapentaenoic acid	HMDB0006528	C16513	0.186305	1.30414
2-Deoxy-6-phosphogluconolactone	-	-	0.187337	0.608845
D-Ribose-5-phosphate	HMDB0001548	C00117	0.192035	1.25474
1-Methylnicotinamide	HMDB0000699	C02918	0.194279	1.59543
Histidine	HMDB0000177	C00135	0.194489	0.841225
2,5-Piperazinedione	-	C02777	0.196164	0.744196
4-Hydroxypyridine	-	-	0.197114	0.883985
(+)-Pantothenate	HMDB0000210	C00864	0.197704	1.22684
Isoleucine	HMDB0000172	C00407	0.197912	0.745013
D-Malic acid	HMDB0031518	C00497	0.198542	1.16824
Glutamylalanine	HMDB0003764	-	0.199331	0.663864
DG(14:1(9Z)/14:1(9Z)/0:0)	HMDB0007038	-	0.205156	2.01243
Cholesterol	HMDB0000067	C00187	0.205406	1.16586
Eicosane	HMDB59909	-	0.206284	1.11543
Carbamic acid, methyl ester	-	-	0.206516	0.795233
alpha-Aminoadipic acid	HMDB0000510	C00956	0.210036	1.28233
5-Methylcytosine	HMDB0002894	C02376	0.21156	0.83407
Deoxyguanosine	HMDB0000085	C00330	0.212161	0.715007
Acetyl-N-formyl-5-methoxykynurenamine	HMDB0004259	-	0.212419	0.669784
Indoleacetic acid	HMDB0000197	C00954	0.213365	1.43434
4-Aminophenol	HMDB0001169	C02372	0.215084	1.34551
2-Oxopentanoic acid	HMDB0001865	C06255	0.215533	1.31233
LysoPC(15:0)	HMDB0010381	C04230	0.219243	0.585564
Palmitoleic acid	HMDB0003229	C08362	0.2221	1.30273
Matitol	-	-	0.222317	0.590759
5-Oxoproline	HMDB0000267	C01879	0.223997	1.15395
10-Undecenoic acid	-	-	0.224504	1.35143
Adenylsuccinic acid	HMDB0000536	C03794	0.226457	0.581434
2,3-Diaminopropionic acid	HMDB0002006	C03401	0.232352	1.81232
2,4-Diamino-6-hydroxypyrimidine	HMDB0002128	-	0.233472	2.06263
Guanidineacetic acid	HMDB0000128	C00581	0.237142	0.721717
LysoPC(20:4(5Z,8Z,11Z,14Z))	HMDB0010395	C04230	0.238344	0.700377
alpha-D-Glucopyranose	HMDB0003345	C00267	0.245071	1.24802
3,4-Dehydro-D-proline	-	-	0.24531	0.841245
Leucine	HMDB0000687	C00123	0.247827	0.763988
Glycerylphosphorylethanolamine	HMDB0000114	C01233	0.252178	1.10897
Mannitol	HMDB0000765	C00392	0.252307	0.707282
Malonic acid	HMDB0000691	C04025	0.261633	0.738372
Taurine	HMDB0000251	C00245	0.262928	1.20821
Urobilin	HMDB0004159	C05793	0.265501	0.605036
Adenosine 5-monophosphate	HMDB00045	C00020	0.266546	0.7346
L-Cysteine	HMDB0000574	C00097	0.266968	1.13616
Erythrose 4-phosphate	HMDB0001321	C00279	0.269494	1.53363
L-ALANINE	HMDB0000161	C00041	0.270812	0.8981
2,3-Dihydroxysuccinic acid	HMDB0000956	C00898	0.271469	1.39309
Methoxy acetic acid methyl ester	-	-	0.274528	1.14401
Ascorbic acid	HMDB0000044	C01041	0.275537	0.450598
N-Acetylglutamate-5-semialdehyde	-	-	0.27588	0.668091
Acetamide	HMDB0031645	C06244	0.279283	1.3586
beta-aspartyalanine	-	-	0.280309	0.736694
2-Hydroxy-3-methylpentanoic acid	HMDB0000317	-	0.283187	0.888963
3-Hydroxypropionic Acid	HMDB0000700	C01013	0.283312	0.778887
1,11-Undecanedicarboxylic acid	HMDB0002327	-	0.285168	1.83693
S-Acetyldihydrolipoamide	HMDB0001526	C01136	0.288173	0.837811
Gluconolactone	HMDB0000150	C00198	0.29133	1.33251
1,7-Dimethylguanosine	HMDB0001961	-	0.293734	0.852974
3,4-Dihydroxyuranone	-	-	0.298382	0.615743
Propanoic acid	HMDB0000237	C00163	0.300739	1.17665
OXOLANE	HMDB0000246	-	0.304657	1.15216
Butyrylcarnitine	HMDB0002013	C02862	0.305378	1.22315
1-Cyclohexyldimethyloctadecane	-	-	0.306989	1.19028
Galactonic acid	HMDB0000565	C00880	0.309955	0.78398
Deoxycytidine	HMDB0000014	C00881	0.310237	0.710824
Stearoylcarnitine	HMDB0000848	-	0.311238	0.667946
Butyl caprylate	-	-	0.311589	1.03926
5,8,11,14,17-Eicosapentaenoic acid	HMDB0001999	C06428	0.314931	0.716593
Glutamine	HMDB0000641	C00064	0.315241	0.873821
Cholesterol sulfate	HMDB0000653	C18043	0.319131	2.09701
Glycocholic acid	HMDB0000138	C01921	0.319137	2.15993
D-Mannose	HMDB0000169	C00159	0.319314	0.403163
Oleic acid	HMDB0000207	C00712	0.319594	1.35174
Asparagine	HMDB0000168	C00152	0.326432	0.789388
N-Acetyl-6-O-fucosyglucosamine	-	-	0.329829	0.908573
Ribulose, 5-phosphate	-	-	0.333362	0.609686
Phenylephrine	HMDB0002182	C07441	0.338313	0.791081
Adrenic acid	HMDB0002226	C16527	0.338649	0.868963
Nicotinic acid	HMDB0001488	C00253	0.342584	1.12502
Nonacosane	HMDB0034288	C08384	0.343697	1.09621
Succinic acid	HMDB0000254	C00042	0.346033	0.863958
3,4-Dihydroxymandelic acid	HMDB0001866	C05580	0.348393	0.851522
9H-Purine	HMDB0001366	C15587	0.349171	1.15925
Dodecanoic acid	HMDB0000638	C02679	0.352715	1.3718
S-aminomethyldihydrolipoamide	HMDB0006239	-	0.352977	1.17059
Carnosine	HMDB0000033	C00386	0.354122	0.877058
Acetic acid	HMDB0000042	C00033	0.354205	0.940644
Acetone	HMDB0001659	C00207	0.355706	1.04655
Oleamide	HMDB0002117	C19670	0.356983	0.91031
5-Hydroxymethyl-4-methyluracil	HMDB0000544	-	0.357688	0.871079
D-Cellobiose	HMDB0000055	C06422	0.358288	0.879262
4-Hydroxyphenylpyruvic acid	HMDB0000707	C01179	0.35837	0.505927
Propanoic acid, 2-oxo-	-	-	0.361751	0.823347
Arabitol	HMDB0000568	C01904	0.364632	2.04162
Pseudo uridine	-	-	0.366537	0.734217
Linoleyl carnitine	HMDB0006469	-	0.367928	0.754659
Glutaric acid	HMDB0000661	C00489	0.3682	1.36321
Cysteine	HMDB0000574	C00097	0.36882	0.893719
Lanthionine	-	-	0.369645	0.788358
Proline	HMDB0000162	C00148	0.369919	1.21814
Hippuric acid	HMDB0000714	C01586	0.370532	1.36885
Alpha-Tocotrienol	HMDB0006327	C14153	0.372609	0.764225
LysoPC(20:5(5Z,8Z,11Z,14Z,17Z))	HMDB0010397	C04230	0.372939	0.718956
5-Methoxytryptophan	HMDB0002339	-	0.373061	1.20497
4-Hydroxycyclohexylcarboxylic acid	HMDB0001988	C04404	0.374943	1.51569
Myo-Inositol, phosphate	HMDB06814	C04006	0.37508	0.832716
Arabinosylhypoxanthine	HMDB0003040	-	0.377561	0.808079
Phosphoethanolamine	HMDB0000224	C00346	0.380569	0.858807
2-Hydroxyadipic acid	HMDB0000321	C02360	0.381571	0.818036
N-Methylnicotinamide	HMDB0003152	-	0.384384	0.800049
2-Butenedioic acid	HMDB0000176	C00122	0.384583	0.923634
Oleoylcarnitine	HMDB0005065	-	0.384854	0.70632
Nicotinamide	HMDB0001406	C00153	0.386282	1.10606
LysoPC(18:1(9Z))	HMDB0002815	C04230	0.388935	0.808807
Indoleacrylic acid	HMDB0000734	-	0.390495	0.793358
Uric acid	HMDB0000289	C00366	0.392686	1.22022
Norepinephrine	HMDB0000216	C00547	0.393454	0.83392
Dodecane	HMDB0031444	C08374	0.395339	0.89594
Ureidosuccinic acid	HMDB0000828	C00438	0.403221	0.76071
Guaiacol	HMDB0001398	C15572	0.403557	1.10076
L-PROLINE	HMDB0000162	C00148	0.404368	0.867277
N-Acetylneuraminic acid	HMDB0000230	C19910	0.406684	1.31081
Pyridine	HMDB0000926	C00747	0.406853	1.0884
Linolic acid	HMDB0000673	C01595	0.40792	1.31242
Betaine	HMDB0000043	C00719	0.411212	0.865865
2-Propenoic acid	HMDB0031647	C19501	0.412225	0.906373
Linoleic acid	HMDB0000673	C01595	0.413779	0.828957
Tiglylcarnitine	HMDB0002366	-	0.414412	0.870174
2-Amino-1-ethanol	HMDB0000149	C00189	0.414917	0.862836
1-Phenylethylamine	HMDB0002017	C02455	0.41524	1.11028
Uridine-5'-monophosphate	HMDB0000288	C00105	0.417816	0.736088
5,8-Tetradecadienoic acid	HMDB0000560	-	0.420365	0.940484
Cytosine	HMDB0000630	C00380	0.429545	1.16583
Cystathionine	HMDB0000099	C02291	0.429615	0.874356
1-Methyluric acid	HMDB0003099	C16359	0.439769	0.827182
gamma-Glutamylcysteine	HMDB0001049	C00669	0.439995	0.676986
Lipoamide	HMDB0000962	C00248	0.441493	0.862946
5-Dodecenoic acid	HMDB0000529	-	0.44506	0.937655
3-Hydroxybutyric acid	HMDB0000357	C01089	0.445313	0.82455
Eicosanoic acid	HMDB0002212	C06425	0.448934	0.964832
L-Glutamine	HMDB0000641	C00064	0.453214	0.95079
Ethanolamine, phosphate	HMDB00224	C00346	0.454506	1.19976
Alanine	HMDB0000161	C00041	0.456354	1.34297
Acetylcarnitine	HMDB0000201	C02571	0.459972	1.16498
D-Galacturonic acid	HMDB0002545	C08348	0.464436	0.955778
N1-Methyl-2-pyridone-5-carboxamide	-	-	0.464521	0.851878
Melibiose	HMDB0000048	C05400	0.472475	0.691405
Nonanoic acid	HMDB0000847	C01601	0.473039	0.920515
trans-1,2-Dihydrobenzene-1,2-diol	HMDB0001164	C04221	0.473871	0.889084
N-Acetyl-glucosaminylamine	-	-	0.477527	0.783659
Hydroxylamine	HMDB0003338	C00192	0.47959	1.04997
m-Tyramine	HMDB0004989	-	0.48124	0.912211
8-Hydroxy-deoxyguanosine	HMDB0003333	-	0.485984	0.891126
Octadecane	HMDB0033721	-	0.491273	0.952628
Gluconic acid, phosphate	-	-	0.492296	0.754824
alpha-Hydroxypyruvic acid	-	-	0.493218	0.796437
Hexanedioic acid, bis(2-ethylhexyl) ester	-	-	0.493811	0.934723
Nornicotine	HMDB0001126	C06524	0.49398	0.822371
D-Trehalose	-	C01083	0.496696	0.812386
gamma-Linolenic acid	HMDB0003073	C06426	0.500139	1.24434
Ethylene glycol	HMDB32262	C01380	0.500246	1.15373
Cysteamine	HMDB0002991	C01678	0.500697	1.07092
Sphingosine	HMDB0000252	C00319	0.506199	0.683615
Octanoic acid	HMDB00482	C06423	0.506248	0.49879
Phosphonic acid, methy	-	-	0.506806	0.856747
3-Methyluridine	HMDB0000884	-	0.507391	0.902441
Ribothymidine	HMDB0004813	-	0.507391	0.902441
11-Eicosenoic acid	HMDB0034296	C16526	0.507433	1.23587
11,14-Eicosadienoic acid	HMDB0005060	C16525	0.508599	1.23359
Alloisoleucine	HMDB0000172	C00407	0.509005	0.882809
Malonic semialdehyde	HMDB0011111	C00222	0.514126	0.920142
4-Chloromethandienone	HMDB0004634	-	0.51588	1.32104
2-Phenylacetamide	HMDB0010715	C02505	0.517076	0.90738
Caproic acid	HMDB0000535	C01585	0.517343	1.38275
3-Methylglutarylcarnitine	HMDB0000552	-	0.519945	1.18508
Xylitol	HMDB0002917	C00379	0.521448	1.30347
gamma-Linolenyl carnitine	HMDB0006318	-	0.52192	0.791156
Hexanoic acid	HMDB0000535	C01585	0.522737	0.929046
Glucuronic acid	HMDB0000127	C00191	0.532197	1.19507
[1,1'-Biphenyl]-4,4'-diamine, 3,3'-dimethyl-	-	-	0.536255	1.03456
D-Fructose	HMDB0000660	C02336	0.539913	0.902301
Glucaric acid	HMDB0000663	C00818	0.540609	0.816062
2-Deoxyribonic acid	HMDB0000366	-	0.5441	0.886512
Threonine	HMDB0000167	C00188	0.545157	1.10845
Allantoin	HMDB0000462	C01551	0.547521	1.17584
Glucose, phosphate	-	-	0.549652	0.69663
Dihydrouracil	HMDB0000076	C00429	0.555277	0.725073
Palmitic acid	HMDB0000220	C00249	0.556021	1.1453
5-Aminoimidazole	HMDB0003929	C05239	0.556626	0.950007
LysoPC(18:2(9Z,12Z))	HMDB0010386	C04230	0.562158	0.87508
Galactitol	HMDB0000107	C01697	0.566926	0.916
5-Methoxytryptophol	HMDB0001896	-	0.569491	0.837852
4-Hydroxy-proline	HMDB0000725	C01015	0.572128	0.803852
Kynurenine	HMDB0000684	C00328	0.573582	1.18165
5-Methyltetrahydrofolic acid	HMDB0001396	C00440	0.574183	0.692727
LysoPC(20:2(11Z,14Z))	HMDB0010392	C04230	0.581187	0.830631
Tetradecanoic acid	HMDB0000806	C06424	0.584832	1.03427
Allothreonine	-	-	0.587377	0.923584
Citramalic acid	HMDB0000426	C00815	0.588816	0.890142
Linolenic acid	HMDB0001388	C06427	0.589191	1.09006
m-Coumaric acid	HMDB0001713	C12621	0.589287	0.918274
Benzene	HMDB0001505	C01407	0.589344	0.849647
Glycerol	HMDB0000131	C00116	0.595477	1.17072
Nonadecanoic acid	HMDB0000772	C16535	0.596624	0.920155
Citrate	HMDB0000094	C00158	0.596701	1.30577
Serine	HMDB0000187	C00065	0.599221	0.918105
1,3-Dimethyluracil	HMDB0002144	-	0.599708	1.13344
Pyrrolidonecarboxylic acid	HMDB0000805	C02237	0.601346	0.94135
Threonic acid	HMDB0000943	C01620	0.603076	0.85556
N4-Acetylaminobutanal	HMDB0004226	C05936	0.604808	1.1783
LysoPC(16:1(9Z))	HMDB0010383	C04230	0.608169	1.14217
5-Methyluridine	HMDB0000884	-	0.611868	1.49175
3-Methoxytyramine	HMDB0000022	C05587	0.612085	0.851913
5-Hydroxyindoleacetic acid	HMDB0000763	C05635	0.614786	1.21275
Adonitol	HMDB0000508	C00474	0.616024	1.50264
L-Valine	HMDB0000883	C00183	0.616111	0.964962
Threo-3-Phenylserine	-	-	0.621003	0.924585
8-Isoprostane	HMDB0004659	C13809	0.622162	1.24753
Pyrrole-2-carboxylic acid	HMDB0004230	C05942	0.623983	0.779529
L-Threonine	HMDB0000167	C00188	0.624465	0.966636
Ornithine	HMDB0000214	C00077	0.624473	0.914379
Sebacic acid	HMDB0000792	C08277	0.625116	1.12658
Acetaldehyde	HMDB0000990	C00084	0.626078	1.07023
Guanosine	HMDB0000133	C00387	0.626465	0.887445
LysoPC(18:3(6Z,9Z,12Z))	HMDB0010387	C04230	0.629012	0.906696
L-Cystine	HMDB0000192	C00491	0.629787	1.03083
Butanoic acid	HMDB0000039	C00246	0.634269	1.10974
m-Chlorobenzoic acid	HMDB0001544	-	0.643799	0.855
Oxalic acid	HMDB0002329	C00209	0.645735	0.935135
Tryptophan	HMDB0000929	C00078	0.645904	0.918195
Benzaldehyde	HMDB0006115	C00193	0.646015	0.860021
Azelaic acid	HMDB0000784	C08261	0.646719	0.90273
2,3,4-Trihydroxybutyric acid	-	-	0.64732	0.921688
Erucic acid	HMDB0002068	C08316	0.648664	1.11684
6-Phosphogluconic acid	HMDB0001316	C00345	0.651637	1.0844
Glycerophosphocholine	HMDB0000086	C00670	0.654647	0.923428
Ethanedioic acid	HMDB0002329	C00209	0.656112	1.02747
Hydroxypropionic acid	HMDB0000700	C01013	0.657016	1.26483
delta-Hydroxylysine	HMDB0000450	C16741	0.658311	0.820065
CPA(18:2(9Z,12Z)/0:0)	HMDB0007007	-	0.671568	0.925657
Tricosane	HMDB61866	C17433	0.67286	1.02291
Citrulline	HMDB0000904	C00327	0.677863	1.06388
2-Hydroxyestradio-3-methyl ether	-	-	0.678721	1.16865
D-Fructose-6-phosphate	HMDB0000124	C00085	0.682716	1.04955
Thiazolidine-4-carboxylic acid	-	-	0.687102	0.964178
Maltose	HMDB0000163	C00208	0.69032	0.656123
trans-3-Hexenedioic acid	HMDB0000393	-	0.69363	0.929987
Arabinofuranose	HMDB0012325	C06115	0.700488	0.942312
Lactic acid	HMDB0000190	C00256	0.702253	0.909377
Rhamnose	HMDB0000849	C00507	0.70386	0.907651
Pentadecanoic acid	HMDB0000826	C16537	0.705602	1.09306
Glycerol-3-phosphoate	-	-	0.708628	1.0375
4-Hydroxystyrene	HMDB0004072	C05627	0.708761	1.12137
4-Hydroxy-glutamic acid	HMDB0002273	-	0.709444	0.916681
L-Aspartic acid	HMDB0000191	C00049	0.711847	1.05774
Propionylcarnitine	HMDB0000824	C03017	0.713017	0.878889
Glyceryglycoside	-	-	0.719916	0.871203
CYANURIC ACID	HMDB41861	C06554	0.72046	0.950901
Cyclohexaneacetic acid	HMDB0031403	-	0.7206	0.99157
2-Ethylhexanoic acid	HMDB0031230	-	0.721739	0.987971
Benzothiazole	HMDB0032930	-	0.72446	0.969427
Dolichyl b-glucosyl phosphate	-	-	0.726774	0.887656
Adipic acid	HMDB0000448	C06104	0.729545	0.956628
3-(3-Hydroxyphenyl)propanoic acid	HMDB0000375	C11457	0.733702	0.893312
6,8-Dihydroxypurine	HMDB0001182	-	0.739246	1.04331
Flavin Mononucleotide	HMDB0001520	C00061	0.743429	1.05895
Tyrosine	HMDB0000158	C00082	0.748915	0.943907
alpha-Tocopherol (vitamin E)	-	-	0.751085	0.952565
Spermidine	HMDB0001257	C00315	0.75342	1.11615
L-Ornithine	HMDB0000214	C00077	0.753617	1.02607
Urea	HMDB0000294	C00086	0.754642	0.854836
Tetradecane	-	-	0.755141	0.964811
Lysine	HMDB0000182	C00047	0.759083	1.1589
Hexadecane	HMDB0033792	C14499	0.763648	1.04267
cis-5-Tetradecenoylcarnitine	HMDB0002014	-	0.766442	1.02528
N-Glycolylneuraminic acid	HMDB0000833	C03410	0.767352	1.19885
Eicosenoic acid	HMDB0002231	C16526	0.767588	0.933469
Ethanol	HMDB0000108	C00469	0.772592	1.04926
Arsenous acid	-	-	0.772876	1.05188
PE(P-16:0e/0:0)	HMDB0011152	-	0.775924	1.08494
prolyphenylalanine	-	-	0.77625	0.944153
DL-beta-Hydroxybutyric acid	HMDB0000357	C01089	0.781787	1.01462
3-Pyridylacetic acid	HMDB0001538	-	0.782038	0.904632
Cortisol	HMDB0000063	C00735	0.782852	1.04121
alpha-Aminoadipic acid	-	-	0.783026	0.882149
Creatine	HMDB0000064	C00300	0.783639	0.955949
Arachidonic acid	HMDB0001043	C00219	0.786844	0.951328
Heptadecanoic acid	HMDB0002259	-	0.78708	1.01787
DG(14:0/20:3(5Z,8Z,11Z)/0:0)	HMDB0007023	-	0.788715	1.12288
L-Asparagine	HMDB0000168	C00152	0.790104	0.975234
Elaidic acid	HMDB0000573	C01712	0.802147	1.08485
Threitol	HMDB0004136	C16884	0.804691	0.886189
Acetoin	HMDB0003243	C00466	0.805075	0.966343
2-Methylcitric acid	HMDB0000379	C02225	0.809787	1.02467
Indolelactic acid	HMDB0000671	C02043	0.810942	0.976867
Lactose	HMDB0000186	C00243	0.812813	0.841788
4-HydroxyMandelic acid	HMDB0000822	C11527	0.818994	0.974493
N-Acetyl-D-glucosamine	HMDB0000215	C00140	0.820751	1.06005
Glyceric acid	HMDB0000139	C00258	0.824358	1.14414
Phenol	HMDB0000228	C15584	0.828883	0.968078
D-Galactose	HMDB0000143	C00984	0.832885	1.02717
1,4-Diaminobutane	HMDB0001414	C02896	0.834389	0.945241
Glutamic acid	HMDB0000148	C00025	0.843065	1.01846
trans-Hexadec-2-enoyl carnitine	HMDB0006317	-	0.843816	0.913792
alpha-Lactose	HMDB0000186	C00243	0.847662	1.05611
CIS-Aconitic acid	HMDB0000072	C00417	0.848262	0.867953
2-Ethylhexanal ethylene glycol acetal	-	-	0.848721	0.959987
Ethanimidic acid	-	-	0.850698	0.975862
alpha-Ketoglutaric acid	HMDB0000208	C00026	0.854996	0.945956
Pyrophosphate	HMDB0000250	C00013	0.855833	0.945118
7a,12a-Dihydroxy-3-oxo-4-cholenoic acid	HMDB0000447	C15568	0.856982	0.955503
Dehydroabietic acid	HMDB61925	C12078	0.857744	0.986738
gamma-Glutamy-Se-methylselenocysteine	-	-	0.857982	0.971004
4-Hydroxybutanoic acid	HMDB0000549	C01770	0.85937	1.16904
Glyceraldehyde	HMDB0001051	C02154	0.859514	0.847784
Isobutane	-	-	0.862666	1.00836
Pyruvate	HMDB0000243	C00022	0.86424	1.04563
Aminolevulinic acid	-	-	0.865197	0.905026
2-methoxyfuran	-	-	0.867549	0.980557
1,2-Benzenedicarboxylic acid	HMDB0002107	C01606	0.868163	1.06135
Glucose	HMDB0000122	C00031	0.87362	1.04593
1,3-Dioxolan-2-one	-	-	0.873738	0.967462
Neopterin	HMDB0000845	C05926	0.87584	0.949119
Xylose	HMDB0000098	C00181	0.877058	0.935959
Cytidine monophosphate	HMDB0000095	C00055	0.881533	1.04671
Phosphoric acid	HMDB0002142	C00009	0.881809	1.01988
Octadecanoic acid	HMDB0000827	C01530	0.883206	1.03498
2-Aminobutyric acid	HMDB0000452	C02356	0.884176	1.0341
Hypotaurine	HMDB0000965	C00519	0.886424	1.03015
Guanidinosuccinic acid	HMDB0003157	C03139	0.888712	1.03831
3-Hydroxyandrostan-17-one	HMDB0000031	C00523	0.889942	1.08978
alpha-Eudesmol	-	C09663	0.890184	1.01612
beta-D-Glucose	HMDB0000516	C00221	0.890316	0.974033
Methylcysteine	HMDB0002108	C22040	0.891439	0.984526
Uridine 5'-diphospho-N-acetylglucosamine	HMDB0000290	C00043	0.894644	0.991001
LysoPC(22:4(7Z,10Z,13Z,16Z))	HMDB0010401	C04230	0.896271	0.962711
2-alpha-Mannobiose	-	C01728	0.903683	1.05186
Ribonic gamma-lactone	-	-	0.913801	1.01002
Choline	HMDB0000097	C00114	0.914204	1.01977
Carnitine	HMDB0000062	C00318	0.916237	1.0243
2-(Methylthio)bBenzothiazole	-	-	0.917114	1.00343
Palmitelaidic acid	HMDB0012328	-	0.919715	1.01929
L-Tyrosine	HMDB0000158	C00082	0.922433	1.00794
4-(2-Aminophenyl)-2,4-dioxobutanoic acid	HMDB0000978	C01252	0.926729	1.02077
Ribose, phosphate	-	-	0.927858	0.970003
5,6-Dihydroxyindole-2-carboxylic acid	HMDB0001253	C04185	0.93157	1.07145
4-(1,1-Dimethylpropyl)phenol	-	-	0.93284	1.01064
L-Isoleucine	HMDB0000172	C00407	0.937683	0.995807
2-Methy3-hydroxybutyric acid	-	-	0.945288	0.965434
Dihydrothymine	HMDB0000079	C00906	0.94794	0.988794
L-Phenylalanine	HMDB0000159	C00079	0.950916	0.995433
L-Iditol	HMDB0011632	C01507	0.953273	0.989954
Benzoic acid	HMDB0001870	C00539	0.953708	0.994014
3-Amino-2-piperidone	HMDB0000323	-	0.95375	1.01755
LysoPC(20:3(5Z,8Z,11Z))	HMDB0010393	C04230	0.95411	0.98444
D-Gluconic acid	HMDB0000625	C00257	0.955186	1.00469
Imidazole	HMDB0001525	C01589	0.957625	0.963256
beta-Alanine	HMDB0000056	C00099	0.958081	1.01256
Xanthine	HMDB0000292	C00385	0.958698	1.01843
Threose	HMDB0002649	C01796	0.95902	0.987208
Phenylalanine	HMDB0000159	C00079	0.962032	1.01361
2-Hydroxybutanoic acid	HMDB0000008	C05984	0.964538	1.01363
3-Deoxyarabinohexonic acid	HMDB0000346	-	0.971366	1.00657
Heptadecane	HMDB59830	C01816	0.976768	1.0014
Tetradecanoylcarnitine	HMDB0005066	-	0.982868	1.00916
Stearic acid	HMDB0000827	C01530	0.985006	0.998703
Cyclohexanol	HMDB0012971	C00854	0.986561	1.00204
LysoPC(16:0)	HMDB0010382	C04230	0.98936	0.997208
N-acetyl-glycine	-	-	0.98973	1.00188
Aminocaproic acid	HMDB0001901	C02378	0.990681	1.00247
Guanosine-5'-monophosphate	HMDB0001397	C00144	0.991755	1.00318
