## Additional File 11 for "Integrated Omics Analysis Reveals Sirtuin Signaling is Central to Hepatic Response to a High Fructose Diet"

### Sheet: Sheet1
Ingenuity Canonical Pathways	-log(p-value)	Ratio	Molecules
Asparagine Degradation I	2.84	0.2	L-aspartic acid
Aspartate Biosynthesis	2.7	0.143	L-aspartic acid
Asparagine Biosynthesis I	2.64	0.125	L-aspartic acid
Myo-inositol Biosynthesis	2.59	0.111	myo-inositol
Glutamate Degradation II	2.59	0.111	L-aspartic acid
Aspartate Degradation II	2.4	0.0714	L-aspartic acid
Adenine and Adenosine Salvage III	2.34	0.0625	hypoxanthine
Inosine-5'-phosphate Biosynthesis II	2.34	0.0625	L-aspartic acid
Citrulline-Nitric Oxide Cycle	2.34	0.0625	L-aspartic acid
Sucrose Degradation V (Mammalian)	2.27	0.0526	sucrose
Uridine-5'-phosphate Biosynthesis	2.27	0.0526	L-aspartic acid
Purine Ribonucleosides Degradation to Ribose-1-phosphate	2.27	0.0526	hypoxanthine
Urea Cycle	2.24	0.05	L-aspartic acid
D-myo-inositol (1,4,5)-trisphosphate Degradation	2.2	0.0455	myo-inositol
Glycine Betaine Degradation	2.18	0.0435	sarcosine
Arginine Biosynthesis IV	2.16	0.0417	L-aspartic acid
Adenosine Nucleotides Degradation II	2.13	0.0385	hypoxanthine
Superpathway of D-myo-inositol (1,4,5)-trisphosphate Metabolism	2.04	0.0312	myo-inositol
D-myo-inositol (1,4,5)-Trisphosphate Biosynthesis	2	0.0286	myo-inositol
Purine Nucleotides Degradation II (Aerobic)	2	0.0286	hypoxanthine
Superpathway of Citrulline Metabolism	1.95	0.0256	L-aspartic acid
Purine Nucleotides De Novo Biosynthesis II	1.93	0.0244	L-aspartic acid
Pyrimidine Ribonucleotides De Novo Biosynthesis	1.73	0.0152	L-aspartic acid
tRNA Charging	1.63	0.0122	L-aspartic acid
3-phosphoinositide Biosynthesis	1.3	0.00559	myo-inositol
Superpathway of Inositol Phosphate Compounds	1.2	0.00446	myo-inositol
Sirtuin Signaling Pathway	1.05	0.00309	L-aspartic acid
