## Additional File 12 for "Integrated Omics Analysis Reveals Sirtuin Signaling is Central to Hepatic Response to a High Fructose Diet"

### Sheet: Sheet1
Upstream Regulator	Expr Fold Change	Molecule Type	Predicted Activation State	Activation z-score	p-value of overlap	Target Molecules in Dataset
R419		chemical reagent			2.65e-05	alpha-keto-beta-methylvaleric acid,L-aspartic acid
afatinib		chemical drug			0.000225	hypoxanthine,L-aspartic acid
TMEFF2		other			0.000297	sarcosine
CS		enzyme			0.000594	L-aspartic acid
SLC5A3		transporter			0.000891	myo-inositol
NT5C2		phosphatase			0.000891	hypoxanthine
febuxostat		chemical drug			0.00119	hypoxanthine
n-nitrosomethylbenzylamine		chemical toxicant			0.00134	aminomalonic acid,hypoxanthine
SLC1A2		transporter			0.00149	L-aspartic acid
HADH		enzyme			0.00149	L-aspartic acid
SCH772984		chemical - kinase inhibitor			0.00149	hypoxanthine
ASS1		enzyme			0.00208	L-aspartic acid
LOC102724788/PRODH		enzyme			0.00267	L-aspartic acid
FAT1		other			0.00327	L-aspartic acid
GLS		enzyme			0.00386	L-aspartic acid
2-oxoglutaric acid	-1.057	chemical - endogenous mammalian			0.00504	L-aspartic acid
SLC22A6		transporter			0.00534	alpha-keto-beta-methylvaleric acid
N-propyl bromide		chemical reagent			0.00563	L-aspartic acid
ethylenediaminetetraacetic acid		chemical drug			0.00563	hypoxanthine
NDP		growth factor			0.00593	L-aspartic acid
ATXN1		transcription regulator			0.00829	myo-inositol
chlorpyrifos		chemical toxicant			0.00888	L-aspartic acid
ZC3H10		other			0.00918	L-aspartic acid
GHRH		other			0.0101	myo-inositol
EGFR		kinase			0.0129	hypoxanthine,L-aspartic acid
sirolimus		chemical drug			0.0145	hypoxanthine,L-aspartic acid
IL37		cytokine			0.0159	hypoxanthine
2-deoxyglucose		chemical drug			0.0259	hypoxanthine
SIRT6		enzyme			0.027	1-22:6(4Z,7Z,10Z,13Z,16Z,19Z) lysophosphatidylcholine
RPTOR		other			0.0322	sarcosine
glutamine		chemical - endogenous mammalian			0.0377	L-aspartic acid
