## Additional File 15 for "Integrated Omics Analysis Reveals Sirtuin Signaling is Central to Hepatic Response to a High Fructose Diet"

### Sheet: Sheet1
-log(p-value)	Ratio	Ingenuity Canonical Pathways	Molecules
4.42	0.132	Remodeling of Epithelial Adherens Junctions	ACTN1,ACTN2,ARPC5,CLIP1,DNM1L,EXOC2,MET,NME1,TUBA8
3.84	0.0617	Sirtuin Signaling Pathway	ATG2A,ATG3,ATG7,ATP5F1D,BAX,ESRRA,GOT2,H3-3A/H3-3B,HMGCS2,L-aspartic acid,NDUFA6,NDUFB11,NDUFB8,SIRT2,SLC25A4,SOD3,TIMM8A,TOMM40L,TRIM28,TUBA8
2.64	0.0607	Integrin Signaling	ACTN1,ACTN2,ARPC5,CAPNS1,CAV1,GSN,ITGAX,ITGB1,ITGB2,RAC1,RAP1B,SOS2,VASP
2.64	0.0933	Regulation of Cellular Mechanics by Calpain Protease	ACTN1,ACTN2,CAPNS1,ITGB1,ITGB2,RAP1B,RB1
2.45	0.0864	Actin Nucleation by ARP-WASP Complex	ARPC5,ITGB1,ITGB2,RAC1,RAP1B,SOS2,VASP
2.31	0.0741	Paxillin Signaling	ACTN1,ACTN2,ITGAX,ITGB1,ITGB2,RAC1,RAP1B,SOS2
2.22	0.0621	Necroptosis Signaling Pathway	CAPNS1,DAPK1,DNM1L,PLA2G4A,RB1,SLC25A3,SLC25A4,TIMM8A,TNFRSF11B,TOMM40L
2.09	0.0505	Protein Ubiquitination Pathway	CDC20,CUL1,ELOC,PSMB7,PSMD10,PSMD7,TAP1,UBA1,UBE2M,UBE2S,USP35,USP4,USP5,USP7
2.06	0.0561	Clathrin-mediated Endocytosis Signaling	AP1M1,AP3S1,APOA1,ARPC5,DNM1L,F2,ITGB1,ITGB2,MET,PDGFC,RAC1
2.02	0.0553	Leukocyte Extravasation Signaling	ACTN1,ACTN2,CD99,GNAI1,ITGB1,ITGB2,MMP15,RAC1,RAP1B,RAP1GAP,VASP
1.99	0.158	Granzyme A Signaling	GZMA,HMGB2,NME1
1.98	0.0789	Macropinocytosis Signaling	ITGB1,ITGB2,MET,PDGFC,RAC1,RAP1B
1.98	0.065	Reelin Signaling in Neurons	ARHGEF5,ARPC5,ITGB1,PAFAH1B1,PAFAH1B3,PDK4,RAC1,RAP1B
1.95	0.0519	Actin Cytoskeleton Signaling	ACTN1,ACTN2,ARPC5,F2,GSN,IQGAP2,ITGB1,ITGB2,PDGFC,RAC1,RAP1B,SOS2
1.94	0.286	Aspartate Biosynthesis	GOT2,L-aspartic acid
1.94	0.0893	Cell Cycle Control of Chromosomal Replication	CDK19,MCM5,MCM9,ORC2,POLD1
1.92	0.0592	Iron homeostasis signaling pathway	ATP6V0A2,ATP6V0B,BMPR1A,CIAO1,CREB3L3,CUL1,HJV,TFR2,TWSG1
1.88	0.105	Complement System	C2,CFB,ITGAX,ITGB2
1.85	0.0667	VEGF Signaling	ACTN1,ACTN2,EIF2B3,KDR,PDGFC,RAP1B,SOS2
1.79	0.082	Induction of Apoptosis by HIV1	BAX,BID,SLC25A3,SLC25A4,TNFRSF11B
1.79	0.0648	PAK Signaling	ITGB1,ITGB2,PAK1IP1,PDGFC,RAC1,RAP1B,SOS2
1.79	0.0648	Virus Entry via Endocytic Pathways	AP1M1,AP3S1,CAV1,ITGB1,ITGB2,RAC1,RAP1B
1.74	0.0794	Stearate Biosynthesis I (Animals)	ACOT4,ELOVL2,FASN,SLC27A5,ZADH2
1.72	0.222	Glutamate Degradation II	GOT2,L-aspartic acid
1.72	0.0521	ILK Signaling	ACTN1,ACTN2,CREB3L3,ITGB1,ITGB2,MUC1,PDGFC,PPP1R14B,RAC1,RSU1
1.72	0.222	Thioredoxin Pathway	TXNRD2,TXNRD3
1.69	0.0682	FGF Signaling	CREB3L3,FGFRL1,MAPKAPK2,MET,RAC1,SOS2
1.63	0.0746	Cell Cycle: G1/S Checkpoint Regulation	CDKN2C,CUL1,PA2G4,PAK1IP1,RB1
1.6	0.0478	LPS/IL-1 Mediated Inhibition of RXR Function	ALDH16A1,ALDH1A1,FABP1,HMGCS1,HMGCS2,HS3ST3B1,MGST2,PAPSS2,SLC27A5,SOD3,TNFRSF11B
1.51	0.0619	Bladder Cancer Signaling	DAPK1,MMP15,PA2G4,PDGFC,RAP1B,RB1
1.47	0.0495	Acute Phase Response Signaling	AHSG,APCS,APOA1,C2,CFB,F2,RAP1B,SOS2,TNFRSF11B
1.46	0.0519	Epithelial Adherens Junction Signaling	ACTN1,ACTN2,ARPC5,CLIP1,MET,RAC1,RAP1B,TUBA8
1.45	0.0667	Caveolar-mediated Endocytosis Signaling	CAV1,COPG2,ITGAX,ITGB1,ITGB2
1.4	0.0506	Phagosome Maturation	ATP6V0A2,ATP6V0B,CALR,CTSS,CTSZ,DYNC1LI2,TAP1,TUBA8
1.37	0.0633	Estrogen-Dependent Breast Cancer Signaling	CREB3L3,HSD17B1,HSD17B11,HSD17B14,RAP1B
1.36	0.143	Aspartate Degradation II	GOT2,L-aspartic acid
1.35	0.0566	Amyotrophic Lateral Sclerosis Signaling	BAX,BID,CAPNS1,GRIK5,PDGFC,RAC1
1.34	0.0469	Ephrin Receptor Signaling	ARPC5,CREB3L3,GNAI1,ITGB1,ITGB2,PDGFC,RAC1,RAP1B,SOS2
1.34	0.0522	MSP-RON Signaling In Cancer Cells Pathway	CREB3L3,ITGB1,MET,MST1,PDGFC,RAP1B,ST14
1.33	0.0561	FAK Signaling	CAPNS1,ITGB1,ITGB2,RAC1,RAP1B,SOS2
1.31	0.0702	Pyrimidine Ribonucleotides De Novo Biosynthesis	DDX3X,ENTPD8,L-aspartic acid,NME1
1.31	0.061	Renal Cell Carcinoma Signaling	ELOC,MET,RAC1,RAP1B,SOS2
1.3	0.0511	FXR/RXR Activation	AHSG,APOA1,FASN,LCAT,SDC1,SLC27A5,SLCO1B1
1.29	0.0441	EIF2 Signaling	EIF2B3,EIF3J,RAP1B,RPL26,RPL27,RPL27A,RPL36A,RPS11,RPS24,SOS2
1.29	0.0507	PTEN Signaling	BMPR1A,ITGB1,ITGB2,KDR,RAC1,RAP1B,SOS2
1.28	0.0857	NAD Salvage Pathway II	ACP2,NMRK2,NT5E
1.25	0.0471	Regulation of eIF4 and p70S6K Signaling	EIF2B3,EIF3J,ITGB1,ITGB2,RAP1B,RPS11,RPS24,SOS2
1.24	0.0531	Role of MAPK Signaling in Promoting the Pathogenesis of Influenza	ATP6V0A2,ATP6V0B,BAX,LCAT,PLA2G4A,RAP1B
1.24	0.0667	Semaphorin Signaling in Neurons	ITGB1,MET,PLXNB1,RAC1
1.22	0.0811	Valine Degradation I	AUH,BCKDHB,EHHADH
1.21	0.0441	IL-8 Signaling	BAX,GNAI1,ITGAX,ITGB2,KDR,PDGFC,RAC1,RAP1B,VASP
1.2	0.0517	MSP-RON Signaling In Macrophages Pathway	CIITA,CREB3L3,ITGB2,MST1,RAP1B,ST14
1.19	0.0437	ERK/MAPK Signaling	CREB3L3,H3-3A/H3-3B,ITGB1,ITGB2,PLA2G4A,PPP1R14B,RAC1,RAP1B,SOS2
1.19	0.039	Estrogen Receptor Signaling	ATP5F1D,CAV1,CREB3L3,EIF2B3,GNAI1,HNRNPD,MED30,MED31,MMP15,PDGFC,RAP1B,SHE,SOS2
1.19	0.0789	Retinoate Biosynthesis I	ADH4,ALDH1A1,RDH16
1.17	0.0769	Antigen Presentation Pathway	CALR,CIITA,TAP1
1.17	0.0769	Antiproliferative Role of TOB in T Cell Signaling	CUL1,RB1,TWSG1
1.17	0.0508	Glioma Signaling	CDKN2C,PA2G4,PDGFC,RAP1B,RB1,SOS2
1.16	0.111	Extrinsic Prothrombin Activation Pathway	F2,TFPI
1.14	0.0615	Autophagy	ATG3,ATG7,CTSS,CTSZ
1.12	0.105	Phosphatidylethanolamine Biosynthesis II	CEPT1,PIGF
1.12	0.105	Sucrose Degradation V (Mammalian)	sucrose,TPI1
1.1	0.0488	HGF Signaling	ITGB1,ITGB2,MET,RAC1,RAP1B,SOS2
1.09	0.0526	Prostate Cancer Signaling	CREB3L3,PA2G4,RAP1B,RB1,SOS2
1.09	0.0484	Rac Signaling	ARPC5,IQGAP2,ITGB1,ITGB2,RAC1,RAP1B
1.08	0.1	Ketogenesis	HMGCS1,HMGCS2
1.08	0.1	NAD Phosphorylation and Dephosphorylation	ACP2,NADK2
1.06	0.0515	ATM Signaling	BID,CREB3L3,RNF8,TRIM28,USP7
1.04	0.0682	Docosahexaenoic Acid (DHA) Signaling	BAX,BID,PNPLA2
1.04	0.0952	Endoplasmic Reticulum Stress Pathway	CALR,TAOK3
1.04	0.0469	Gαi Signaling	CAV1,GNAI1,RAP1B,RAP1GAP,RGS7,SOS2
1.04	0.0682	Pyrimidine Ribonucleotides Interconversion	DDX3X,ENTPD8,NME1
1.03	0.0563	Agrin Interactions at Neuromuscular Junction	ERBB3,ITGB1,RAC1,RAP1B
1.03	0.25	Sulfite Oxidation IV	SUOX
1.01	0.0909	Zymosterol Biosynthesis	MSMO1,TM7SF2
0.996	0.0652	Fatty Acid β-oxidation I	AUH,EHHADH,SLC27A5
0.983	0.034	Axonal Guidance Signaling	ADAMTS1,ADAMTS2,ARPC5,GNAI1,ITGB1,ITGB2,MET,MMP15,PDGFC,PLXNB1,RAC1,RAP1B,SEMA3G,SOS2,TUBA8,VASP,ZNF875
0.971	0.087	Dermatan Sulfate Degradation (Metazoa)	CEMIP,FGFRL1
0.955	0.0444	Adipogenesis pathway	ATG7,BMPR1A,FGFRL1,PPIP5K1,RB1,SIRT2
0.951	0.0476	Regulation of Actin-based Motility by Rho	ARPC5,GSN,ITGB1,ITGB2,RAC1
0.943	0.0833	Tumoricidal Function of Hepatic Natural Killer Cells	BAX,BID
0.936	0.2	Asparagine Degradation I	L-aspartic acid
0.936	0.2	Sorbitol Degradation I	SORD
0.924	0.0467	NER Pathway	H3-3A/H3-3B,LIG3,POLD1,POLD2,USP7
0.907	0.0343	Molecular Mechanisms of Cancer	ARHGEF5,BAX,BID,BMPR1A,CDK19,CDKN2C,GNAI1,ITGB1,ITGB2,PA2G4,RAC1,RAP1B,RB1,SOS2
0.9	0.0506	Non-Small Cell Lung Cancer Signaling	PA2G4,RAP1B,RB1,SOS2
0.896	0.0588	Myc Mediated Apoptosis Signaling	BAX,BID,TNFRSF11B
0.886	0.0455	Neuregulin Signaling	ERBB3,ITGB1,ITGB2,RAP1B,SOS2
0.883	0.0769	Leucine Degradation I	AUH,MCCC2
0.883	0.0769	Lipid Antigen Presentation by CD1	CALR,PSAP
0.883	0.0769	Methylglyoxal Degradation III	ADH4,ZADH2
0.879	0.0402	Germ Cell-Sertoli Cell Junction Signaling	ACTN1,ACTN2,GSN,ITGB1,RAC1,RAP1B,TUBA8
0.873	0.0494	Cyclins and Cell Cycle Regulation	CDKN2C,CUL1,PA2G4,RB1
0.87	0.04	Granulocyte Adhesion and Diapedesis	CD99,GNAI1,ITGB1,ITGB2,MMP15,SDC1,TNFRSF11B
0.863	0.167	Fatty Acid β-oxidation III (Unsaturated, Odd Number)	EHHADH
0.86	0.0566	Estrogen Biosynthesis	HSD17B1,HSD17B11,HSD17B14
0.86	0.0566	Retinol Biosynthesis	DAGLB,ESD,PNPLA2
0.857	0.0741	Adenosine Nucleotides Degradation II	hypoxanthine,NT5E
0.857	0.0488	PEDF Signaling	ARHGAP22,PNPLA2,RAC1,RAP1B
0.845	0.0482	Role of MAPK Signaling in the Pathogenesis of Influenza	BAX,LCAT,PLA2G4A,RAP1B
0.836	0.0391	3-phosphoinositide Biosynthesis	DUSP10,MDP1,myo-inositol,PPFIBP2,PPIP5K1,PPP1R14B,STYXL1
0.833	0.0714	Mevalonate Pathway I	HMGCS1,HMGCS2
0.83	0.0435	Antioxidant Action of Vitamin C	LCAT,PLA2G4A,SLC2A2,TXNRD2,TXNRD3
0.818	0.0431	Endocannabinoid Developing Neuron Pathway	CREB3L3,GNAI1,RAC1,RAP1B,RAP1GAP
0.81	0.0403	D-myo-inositol (1,4,5,6)-Tetrakisphosphate Biosynthesis	DUSP10,MDP1,PPFIBP2,PPIP5K1,PPP1R14B,STYXL1
0.81	0.0403	D-myo-inositol (3,4,5,6)-tetrakisphosphate Biosynthesis	DUSP10,MDP1,PPFIBP2,PPIP5K1,PPP1R14B,STYXL1
0.81	0.0536	Triacylglycerol Degradation	AARS1,DAGLB,PNPLA2
0.807	0.069	Role of p14/p19ARF in Tumor Suppression	RAC1,RB1
0.804	0.0465	Superpathway of Cholesterol Biosynthesis	HMGCS1,HMGCS2,MSMO1,TM7SF2
0.801	0.143	Fatty Acid Biosynthesis Initiation II	FASN
0.801	0.143	Spermidine Biosynthesis I	AMD1
0.801	0.143	Spermine Biosynthesis	AMD1
0.796	0.0424	p38 MAPK Signaling	CREB3L3,DUSP10,H3-3A/H3-3B,MAPKAPK2,PLA2G4A
0.796	0.0424	Role of Tissue Factor in Cancer	F2,ITGB1,PDIA6,RAC1,RAP1B
0.785	0.042	Oxidative Phosphorylation	ATP5F1D,NDUFA6,NDUFB11,NDUFB8,UQCRQ
0.775	0.0417	NGF Signaling	BAX,CREB3L3,RAC1,RAP1B,SOS2
0.762	0.0645	Histamine Degradation	ALDH1A1,HNMT
0.759	0.0372	Regulation Of The Epithelial Mesenchymal Transition By Growth Factors Pathway	FGFRL1,MET,PDGFC,RAC1,RAP1B,SOS2,TNFRSF11B
0.757	0.0444	VEGF Family Ligand-Receptor Interactions	KDR,PLA2G4A,RAP1B,SOS2
0.75	0.125	Asparagine Biosynthesis I	L-aspartic acid
0.75	0.125	Formaldehyde Oxidation II (Glutathione-dependent)	ESD
0.75	0.125	Sulfate Activation for Sulfonation	PAPSS2
0.745	0.0407	Fc Epsilon RI Signaling	GRAP2,PLA2G4A,RAC1,RAP1B,SOS2
0.745	0.0357	Superpathway of Inositol Phosphate Compounds	DUSP10,ITPKC,MDP1,myo-inositol,PPFIBP2,PPIP5K1,PPP1R14B,STYXL1
0.74	0.0625	Isoleucine Degradation I	AUH,EHHADH
0.74	0.0625	Superpathway of D-myo-inositol (1,4,5)-trisphosphate Metabolism	ITPKC,myo-inositol
0.74	0.0625	Ubiquinol-10 Biosynthesis (Eukaryotic)	COQ2,CYP26B1
0.733	0.0435	PDGF Signaling	CAV1,PDGFC,RAP1B,SOS2
0.721	0.0363	Xenobiotic Metabolism PXR Signaling Pathway	ALDH16A1,ALDH1A1,ESD,HS3ST3B1,MGST2,PPP1R14B,SLCO1B1
0.706	0.0476	Maturity Onset Diabetes of Young (MODY) Signaling	APOA1,FABP1,SLC2A2
0.703	0.111	Branched-chain α-keto acid Dehydrogenase Complex	BCKDHB
0.703	0.111	Lactose Degradation III	PSAP
0.703	0.111	Myo-inositol Biosynthesis	myo-inositol
0.703	0.111	Oxidized GTP and dGTP Detoxification	RUVBL2
0.701	0.0588	Vitamin-C Transport	TXNRD2,TXNRD3
0.697	0.0391	Atherosclerosis Signaling	APOA1,ITGB2,LCAT,PDGFC,PLA2G4A
0.697	0.0391	LXR/RXR Activation	AHSG,APOA1,FASN,LCAT,TNFRSF11B
0.695	0.037	HOTAIR Regulatory Pathway	ATG3,ATG7,FOXM1,H3-3A/H3-3B,MET,MMP15
0.688	0.0417	TGF-β Signaling	BMPR1A,RAP1B,SKI,SOS2
0.686	0.0368	3-phosphoinositide Degradation	DUSP10,MDP1,PPFIBP2,PPIP5K1,PPP1R14B,STYXL1
0.682	0.0571	Coagulation System	F2,TFPI
0.68	0.0366	D-myo-inositol-5-phosphate Metabolism	DUSP10,MDP1,PPFIBP2,PPIP5K1,PPP1R14B,STYXL1
0.68	0.0462	ErbB2-ErbB3 Signaling	ERBB3,RAP1B,SOS2
0.664	0.0556	Colanic Acid Building Blocks Biosynthesis	GALK2,PMM2
0.664	0.0556	Interferon Signaling	BAX,TAP1
0.664	0.0556	Purine Nucleotides Degradation II (Aerobic)	hypoxanthine,NT5E
0.664	0.0556	Superpathway of Geranylgeranyldiphosphate Biosynthesis I (via Mevalonate)	HMGCS1,HMGCS2
0.662	0.1	2-ketoglutarate Dehydrogenase Complex	DLST
0.662	0.1	Pentose Phosphate Pathway (Oxidative Branch)	PGLS
0.662	0.1	Superoxide Radicals Degradation	SOD3
0.656	0.0347	Sertoli Cell-Sertoli Cell Junction Signaling	ACTN1,ACTN2,ITGB1,ITGB2,RAC1,RAP1B,TUBA8
0.65	0.0328	Phospholipase C Signaling	ARHGEF5,CREB3L3,GRAP2,ITGB1,ITGB2,PLA2G4A,RAC1,RAP1B,SOS2
0.648	0.04	Apoptosis Signaling	BAX,BID,CAPNS1,RAP1B
0.638	0.0396	Kinetochore Metaphase Signaling Pathway	CDC20,NSL1,NUF2,PPP1R14B
0.636	0.037	p70S6K Signaling	BCAP31,F2,GNAI1,RAP1B,SOS2
0.625	0.0909	4-hydroxyproline Degradation I	HOGA1
0.625	0.0909	L-cysteine Degradation I	GOT2
0.618	0.0388	Chronic Myeloid Leukemia Signaling	PA2G4,RAP1B,RB1,SOS2
0.618	0.0429	PXR/RXR Activation	ALDH1A1,HMGCS2,PAPSS2
0.618	0.0388	SAPK/JNK Signaling	DUSP10,RAC1,RAP1B,SOS2
0.613	0.0513	Inhibition of Angiogenesis by TSP1	KDR,SDC1
0.6	0.0381	PPAR Signaling	PDGFC,RAP1B,SOS2,TNFRSF11B
0.597	0.05	Cholesterol Biosynthesis I	MSMO1,TM7SF2
0.597	0.05	Cholesterol Biosynthesis II (via 24,25-dihydrolanosterol)	MSMO1,TM7SF2
0.597	0.05	Cholesterol Biosynthesis III (via Desmosterol)	MSMO1,TM7SF2
0.597	0.05	Inhibition of Matrix Metalloproteases	MMP15,SDC1
0.597	0.05	Pyrimidine Deoxyribonucleotides De Novo Biosynthesis I	NME1,TYMS
0.595	0.0332	HIF1α Signaling	ELOC,KDR,MET,MMP15,PDGFC,RAP1B,SLC2A2
0.593	0.0833	Cleavage and Polyadenylation of Pre-mRNA	NUDT21
0.593	0.0833	Hematopoiesis from Multipotent Stem Cells	IL15
0.593	0.0833	Palmitate Biosynthesis I (Animals)	FASN
0.582	0.0488	Mechanisms of Viral Exit from Host Cells	CHMP3,CHMP6
0.577	0.0337	Cdc42 Signaling	ARPC5,CLIP1,EXOC2,IQGAP2,ITGB1,ITGB2
0.572	0.0405	Hypoxia Signaling in the Cardiovascular System	CREB3L3,UBE2M,UBE2S
0.572	0.0405	Small Cell Lung Cancer Signaling	BID,PA2G4,RB1
0.567	0.0476	Ethanol Degradation II	ADH4,ALDH1A1
0.564	0.0769	BER pathway	LIG3
0.564	0.0769	GDP-mannose Biosynthesis	PMM2
0.564	0.0769	L-carnitine Biosynthesis	BBOX1
0.564	0.0769	NAD Salvage Pathway III	NMRK2
0.564	0.0769	Tetrapyrrole Biosynthesis II	HMBS
0.551	0.0395	TREM1 Signaling	CIITA,ITGAX,ITGB1
0.547	0.036	Pancreatic Adenocarcinoma Signaling	PA2G4,PDGFC,RAC1,RB1
0.547	0.036	T Cell Receptor Signaling	GRAP2,RAC1,RAP1B,SOS2
0.539	0.0357	Nitric Oxide Signaling in the Cardiovascular System	ATP2A1,CAV1,KDR,PDGFC
0.536	0.0714	Calcium Transport I	ATP2A1
0.536	0.0714	DNA Double-Strand Break Repair by Non-Homologous End Joining	LIG3
0.536	0.0714	dTMP De Novo Biosynthesis	TYMS
0.536	0.0714	Galactose Degradation I (Leloir Pathway)	GALK2
0.536	0.0714	Glycoaminoglycan-protein Linkage Region Biosynthesis	B4GALT7
0.536	0.0714	Molybdenum Cofactor Biosynthesis	GPHN
0.536	0.0714	Serine Biosynthesis	PSAT1
0.532	0.0385	Role of MAPK Signaling in Inhibiting the Pathogenesis of Influenza	BAX,LCAT,PLA2G4A
0.532	0.0324	Tumor Microenvironment Pathway	MMP15,PDGFC,RAC1,RAP1B,SLC2A2,TNC
0.529	0.0336	Aryl Hydrocarbon Receptor Signaling	ALDH16A1,ALDH1A1,BAX,MGST2,RB1
0.523	0.0333	Coronavirus Pathogenesis Pathway	BAX,PA2G4,RB1,RPS11,RPS24
0.521	0.038	GDNF Family Ligand-Receptor Interactions	RAC1,RAP1B,SOS2
0.513	0.0375	FLT3 Signaling in Hematopoietic Progenitor Cells	CREB3L3,RAP1B,SOS2
0.513	0.0375	IL-7 Signaling Pathway	BAX,MET,SOS2
0.513	0.0319	Mitochondrial Dysfunction	ATP5F1D,NDUFA6,NDUFB11,NDUFB8,TXNRD2,UQCRQ
0.511	0.0435	Coronavirus Replication Pathway	COPG2,TUBA8
0.511	0.0667	Inositol Pyrophosphates Biosynthesis	PPIP5K1
0.507	0.0317	Xenobiotic Metabolism CAR Signaling Pathway	ALDH16A1,ALDH1A1,HS3ST3B1,MGST2,SLCO1B1,SOD3
0.503	0.037	Neurotrophin/TRK Signaling	CREB3L3,RAP1B,SOS2
0.503	0.0308	Osteoarthritis Pathway	BMPR1A,CREB3L3,ITGB1,ITGB2,PDGFC,RAC1,ZNF875
0.488	0.0625	Acyl-CoA Hydrolysis	ACOT4
0.488	0.0625	Ceramide Biosynthesis	SPTLC1
0.488	0.0625	Citrulline-Nitric Oxide Cycle	L-aspartic acid
0.488	0.0625	Granzyme B Signaling	BID
0.488	0.0625	Inosine-5'-phosphate Biosynthesis II	L-aspartic acid
0.488	0.0625	Selenocysteine Biosynthesis II (Archaea and Eukaryotes)	SEPSECS
0.474	0.0308	HER-2 Signaling in Breast Cancer	ERBB3,ITGB1,ITGB2,RAP1B,RB1,SOS2
0.474	0.0308	RhoGDI Signaling	ARHGEF5,ARPC5,GNAI1,ITGB1,ITGB2,RAC1
0.471	0.0331	IL-15 Production	ERBB3,IL15,KDR,MET
0.467	0.0306	PPARα/RXRα Activation	APOA1,CAND1,FASN,GOT2,RAP1B,SOS2
0.466	0.0588	Adenine and Adenosine Salvage III	hypoxanthine
0.466	0.0588	CMP-N-acetylneuraminate Biosynthesis I (Eukaryotes)	NANS
0.466	0.0588	Phosphatidylcholine Biosynthesis I	CEPT1
0.465	0.0284	Hepatic Fibrosis Signaling Pathway	CREB3L3,GNAI1,ITGB1,ITGB2,KDR,PDGFC,RAC1,RAP1B,SOS2,TNFRSF11B,ZNF875
0.465	0.04	Primary Immunodeficiency Signaling	CIITA,TAP1
0.46	0.0349	BMP signaling pathway	BMPR1A,MAGED1,RAP1B
0.46	0.0349	HIPPO signaling	CUL1,MST1,PPP1R14B
0.46	0.0349	Xenobiotic Metabolism AHR Signaling Pathway	ALDH16A1,ALDH1A1,MGST2
0.457	0.0325	fMLP Signaling in Neutrophils	ARPC5,GNAI1,RAC1,RAP1B
0.446	0.0556	Glycogen Degradation II	PYGM
0.446	0.0556	Mismatch Repair in Eukaryotes	POLD1
0.446	0.0556	Sphingosine and Sphingosine-1-phosphate Metabolism	SGPP1
0.442	0.0385	Melanoma Signaling	RAP1B,RB1
0.442	0.0385	nNOS Signaling in Neurons	CAPNS1,NOS1AP
0.442	0.0385	Noradrenaline and Adrenaline Degradation	ADH4,ALDH1A1
0.437	0.0317	IL-6 Signaling	MAPKAPK2,RAP1B,SOS2,TNFRSF11B
0.431	0.0315	Renin-Angiotensin Signaling	RAC1,RAP1B,SHE,SOS2
0.428	0.0526	Fatty Acid Activation	SLC27A5
0.428	0.0526	RAN Signaling	KPNA1
0.428	0.0526	Superpathway of Serine and Glycine Biosynthesis I	PSAT1
0.428	0.0526	Uridine-5'-phosphate Biosynthesis	L-aspartic acid
0.423	0.037	Bile Acid Biosynthesis, Neutral Pathway	AKR1D1,SLC27A5
0.417	0.031	CCR3 Signaling in Eosinophils	GNAI1,PLA2G4A,RAC1,RAP1B
0.415	0.0286	Huntington's Disease Signaling	ATP5F1D,BAX,CAPNS1,CREB3L3,DNM1L,SOS2,UBE2S
0.412	0.0326	Heparan Sulfate Biosynthesis	AARS1,B4GALT7,HS3ST3B1
0.412	0.0326	Regulation of IL-2 Expression in Activated and Anergic T Lymphocytes	RAC1,RAP1B,SOS2
0.411	0.05	Cardiomyocyte Differentiation via BMP Receptors	BMPR1A
0.411	0.05	Glycogen Degradation III	PYGM
0.411	0.05	Pregnenolone Biosynthesis	CYP26B1
0.411	0.05	Purine Ribonucleosides Degradation to Ribose-1-phosphate	hypoxanthine
0.411	0.05	Urea Cycle	L-aspartic acid
0.402	0.0294	Glioblastoma Multiforme Signaling	PDGFC,RAC1,RAP1B,RB1,SOS2
0.402	0.0357	Triacylglycerol Biosynthesis	ELOVL2,TAZ
0.402	0.0357	Unfolded protein response	CALR,PDIA6
0.399	0.0303	G Beta Gamma Signaling	CAV1,GNAI1,RAP1B,SOS2
0.398	0.0319	ErbB Signaling	ERBB3,RAP1B,SOS2
0.395	0.0476	FAT10 Signaling Pathway	UBA1
0.395	0.0476	Mitochondrial L-carnitine Shuttle Pathway	SLC27A5
0.394	0.0301	Phagosome Formation	ITGAX,ITGB1,ITGB2,RAC1
0.39	0.0276	Xenobiotic Metabolism Signaling	ALDH16A1,ALDH1A1,ESD,HS3ST3B1,MGST2,RAP1B,SLCO1B1,SOD3
0.384	0.0312	Melanocyte Development and Pigmentation Signaling	CREB3L3,RAP1B,SOS2
0.379	0.0455	D-myo-inositol (1,4,5)-trisphosphate Degradation	myo-inositol
0.379	0.0455	Pentose Phosphate Pathway	PGLS
0.376	0.0339	MSP-RON Signaling Pathway	ITGB2,MST1
0.376	0.0294	STAT3 Pathway	BMPR1A,KDR,RAC1,RAP1B
0.372	0.0275	Signaling by Rho Family GTPases	ARHGEF5,ARPC5,CLIP1,GNAI1,ITGB1,ITGB2,RAC1
0.37	0.0278	mTOR Signaling	EIF3J,PDGFC,RAC1,RAP1B,RPS11,RPS24
0.367	0.0333	PCP pathway	DAAM1,RAC1
0.365	0.0435	Chondroitin Sulfate Degradation (Metazoa)	CEMIP
0.365	0.0435	Differential Regulation of Cytokine Production in Intestinal Epithelial Cells by IL-17A and IL-17F	DEFB1
0.365	0.0435	Fatty Acid α-oxidation	ALDH1A1
0.365	0.0435	Glycine Betaine Degradation	sarcosine
0.365	0.0435	Guanosine Nucleotides Degradation III	NT5E
0.365	0.0435	Heme Biosynthesis II	HMBS
0.365	0.0435	Urate Biosynthesis/Inosine 5'-phosphate Degradation	NT5E
0.358	0.0279	Erythropoietin Signaling Pathway	EPOR,IL15,RAC1,RAP1B,SOS2
0.358	0.03	Fcγ Receptor-mediated Phagocytosis in Macrophages and Monocytes	ARPC5,RAC1,VASP
0.358	0.0279	GNRH Signaling	CREB3L3,GNAI1,RAC1,RAP1B,SOS2
0.351	0.0417	Arginine Biosynthesis IV	L-aspartic acid
0.351	0.0417	Choline Biosynthesis III	CEPT1
0.351	0.0417	D-myo-inositol (1,3,4)-trisphosphate Biosynthesis	ITPKC
0.351	0.0323	Endometrial Cancer Signaling	RAP1B,SOS2
0.351	0.0417	Glucose and Glucose-1-phosphate Degradation	RGN
0.351	0.0417	γ-glutamyl Cycle	GGCT
0.351	0.0417	γ-linolenate Biosynthesis II (Animals)	SLC27A5
0.349	0.0284	Ovarian Cancer Signaling	PA2G4,PDGFC,RAP1B,RB1
0.349	0.0284	Semaphorin Neuronal Repulsive Signaling Pathway	ITGB1,ITGB2,PLXNB1,RAC1
0.343	0.0317	IL-2 Signaling	RAP1B,SOS2
0.339	0.0291	Mouse Embryonic Stem Cell Pluripotency	BMPR1A,RAP1B,SOS2
0.338	0.04	Histidine Degradation VI	CYP26B1
0.338	0.04	Leukotriene Biosynthesis	MGST2
0.329	0.0276	Insulin Receptor Signaling	EIF2B3,PPP1R14B,RAP1B,SOS2
0.328	0.0308	Wnt/Ca+ pathway	CREB3L3,PDE6C
0.327	0.0286	α-Adrenergic Signaling	GNAI1,PYGM,RAP1B
0.326	0.0385	1D-myo-inositol Hexakisphosphate Biosynthesis II (Mammalian)	ITPKC
0.326	0.0385	Estrogen-mediated S-phase Entry	RB1
0.316	0.028	Telomerase Signaling	RAP1B,RB1,SOS2
0.314	0.037	Glutaryl-CoA Degradation	EHHADH
0.313	0.0265	IL-17 Signaling	DEFB1,IL15,PDGFC,RAP1B,TNFRSF11B
0.309	0.0263	Hepatic Fibrosis / Hepatic Stellate Cell Activation	BAX,KDR,MET,PDGFC,TNFRSF11B
0.305	0.0267	Cardiac β-adrenergic Signaling	AKAP7,ATP2A1,PDE6C,PPP1R14B
0.305	0.0267	Endocannabinoid Cancer Inhibition Pathway	CREB3L3,GNAI1,PDGFC,SPTLC1
0.303	0.0357	Androgen Biosynthesis	HSD17B14
0.302	0.0258	cAMP-mediated signaling	AKAP7,CREB3L3,GNAI1,PDE6C,RAP1GAP,RGS7
0.299	0.029	ErbB4 Signaling	RAP1B,SOS2
0.299	0.029	Role of JAK1 and JAK3 in γc Cytokine Signaling	IL15,RAP1B
0.299	0.029	SPINK1 General Cancer Pathway	GZMA,RAP1B
0.293	0.0258	Agranulocyte Adhesion and Diapedesis	CD99,GNAI1,ITGB1,ITGB2,MMP15
0.29	0.0268	CDK5 Signaling	ITGB1,PPP1R14B,RAP1B
0.29	0.0268	Type I Diabetes Mellitus Signaling	BID,CPE,TNFRSF11B
0.289	0.0256	Production of Nitric Oxide and Reactive Oxygen Species in Macrophages	APOA1,PPP1R14B,RAC1,RAP1B,TNFRSF11B
0.287	0.0282	GM-CSF Signaling	RAP1B,SOS2
0.287	0.025	Role of Macrophages, Fibroblasts and Endothelial Cells in Rheumatoid Arthritis	CREB3L3,DAAM1,IL15,MAPKAPK2,PDGFC,RAC1,RAP1B,TNFRSF11B
0.287	0.0282	Superpathway of Methionine Degradation	GOT2,SUOX
0.283	0.0258	Corticotropin Releasing Hormone Signaling	ARPC5,CREB3L3,GNAI1,RAP1B
0.282	0.0333	Dolichyl-diphosphooligosaccharide Biosynthesis	ALG5
0.282	0.0333	Sonic Hedgehog Signaling	ZNF875
0.281	0.0278	Chondroitin Sulfate Biosynthesis	B4GALT7,HS3ST3B1
0.279	0.0256	Ferroptosis Signaling Pathway	BID,RAP1B,RB1,USP7
0.277	0.0248	G-Protein Coupled Receptor Signaling	CREB3L3,GNAI1,PDE6C,RAP1B,RAP1GAP,RGS7,SOS2
0.275	0.0261	Salvage Pathways of Pyrimidine Ribonucleotides	DAPK1,NME1,uridine
0.274	0.0274	ERK5 Signaling	CREB3L3,RAP1B
0.273	0.0323	Glutathione Redox Reactions I	MGST2
0.273	0.0323	Oxidative Ethanol Degradation III	ALDH1A1
0.268	0.027	Dermatan Sulfate Biosynthesis	B4GALT7,HS3ST3B1
0.268	0.027	Ephrin B Signaling	GNAI1,RAC1
0.268	0.027	Glioma Invasiveness Signaling	RAC1,RAP1B
0.267	0.0252	PKCθ Signaling in T Lymphocytes	GRAP2,RAC1,RAP1B,SOS2
0.267	0.0249	RAR Activation	ADH4,ALDH1A1,MAPKAPK2,RAC1,RDH16
0.264	0.0248	Natural Killer Cell Signaling	IL15,ITGB1,RAC1,RAP1B,SOS2
0.264	0.0243	Protein Kinase A Signaling	AKAP7,CREB3L3,DUSP10,GNAI1,H3-3A/H3-3B,PDE6C,PPP1R14B,PYGM,RAP1B,VASP
0.262	0.0267	IL-15 Signaling	IL15,RAP1B
0.262	0.0267	Phospholipases	LCAT,PLA2G4A
0.26	0.0246	Endothelin-1 Signaling	GNAI1,LCAT,PLA2G4A,RAP1B,SHE
0.256	0.0252	Role of NANOG in Mammalian Embryonic Stem Cell Pluripotency	BMPR1A,RAP1B,SOS2
0.256	0.0252	Role of PKR in Interferon Induction and Antiviral Response	BAX,BID,PDGFC
0.255	0.0303	CDP-diacylglycerol Biosynthesis I	TAZ
0.255	0.0303	Putrescine Degradation III	ALDH1A1
0.251	0.026	NF-κB Activation by Viruses	ITGB1,RAP1B
0.247	0.0248	Sphingosine-1-phosphate Signaling	GNAI1,PDGFC,RAC1
0.246	0.0294	Cytotoxic T Lymphocyte-mediated Apoptosis of Target Cells	BID
0.246	0.0294	Ethanol Degradation IV	ALDH1A1
0.246	0.0294	Phenylalanine Degradation IV (Mammalian, via Side Chain)	GOT2
0.246	0.0294	Role of JAK2 in Hormone-like Cytokine Signaling	EPOR
0.24	0.0253	IL-3 Signaling	RAC1,RAP1B
0.239	0.0286	Circadian Rhythm Signaling	CREB3L3
0.239	0.0286	D-myo-inositol (1,4,5)-Trisphosphate Biosynthesis	myo-inositol
0.239	0.0286	DNA Methylation and Transcriptional Repression Signaling	H3-3A/H3-3B
0.239	0.0286	Tryptophan Degradation X (Mammalian, via Tryptamine)	ALDH1A1
0.239	0.0286	TWEAK Signaling	BID
0.235	0.025	JAK/Stat Signaling	RAP1B,SOS2
0.231	0.0247	Heparan Sulfate Biosynthesis (Late Stages)	AARS1,HS3ST3B1
0.231	0.0278	MIF-mediated Glucocorticoid Regulation	PLA2G4A
0.225	0.0244	Apelin Adipocyte Signaling Pathway	GNAI1,MGST2
0.225	0.0244	tRNA Charging	AARS1,L-aspartic acid
0.224	0.027	Cell Cycle Regulation by BTG Family Proteins	RB1
0.217	0.0263	Acetone Degradation I (to Methylglyoxal)	ZADH2
0.21	0.0256	Phosphatidylglycerol Biosynthesis II (Non-plastidic)	TAZ
0.21	0.0256	Superpathway of Citrulline Metabolism	L-aspartic acid
0.197	0.0244	Purine Nucleotides De Novo Biosynthesis II	L-aspartic acid
0	0.0233	14-3-3-mediated Signaling	BAX,RAP1B,TUBA8
0	0.0217	Acute Myeloid Leukemia Signaling	RAP1B,SOS2
0	0.0195	Adrenomedullin signaling pathway	BAX,RAP1B,SHE,SOS2
0	0.00847	Airway Pathology in Chronic Obstructive Pulmonary Disease	IL15
0	0.00595	Aldosterone Signaling in Epithelial Cells	SOS2
0	0.0111	Altered T Cell and B Cell Signaling in Rheumatoid Arthritis	IL15
0	0.0175	AMPK Signaling	CREB3L3,FASN,PPM1F,RAB2A
0	0.0196	Amyloid Processing	CAPNS1
0	0.0144	Androgen Signaling	CALR,GNAI1
0	0.013	Angiopoietin Signaling	RAP1B
0	0.0123	Antiproliferative Role of Somatostatin Receptor 2	RAP1B
0	0.0192	Apelin Cardiomyocyte Signaling Pathway	ATP2A1,GNAI1
0	0.0163	Apelin Endothelial Signaling Pathway	GNAI1,RAP1B
0	0.0209	B Cell Receptor Signaling	CREB3L3,RAC1,RAP1B,SOS2
0	0.0222	BAG2 Signaling Pathway	MAPKAPK2
0	0.0137	Basal Cell Carcinoma Signaling	ZNF875
0	0.0123	BEX2 Signaling Pathway	PDGFC
0	0.0219	Breast Cancer Regulation by Stathmin1	ADGRA3,ARHGEF5,CREB3L3,FOXM1,GPR137,LGR5,LPAR6,PDGFC,PPP1R14B,RAC1,RAP1B,SOS2,TUBA8
0	0.0234	Calcium Signaling	ATP2A1,CALR,CREB3L3,RAP1B,TNNT1
0	0.0143	Calcium-induced T Lymphocyte Apoptosis	ATP2A1
0	0.0154	Cancer Drug Resistance By Drug Efflux	RAP1B
0	0.0201	Cardiac Hypertrophy Signaling	EIF2B3,GNAI1,MAPKAPK2,RAC1,RAP1B
0	0.0216	Cardiac Hypertrophy Signaling (Enhanced)	ATP2A1,EIF2B3,FGFRL1,GNAI1,IL15,ITGB1,ITGB2,MAPKAPK2,PDE6C,RAP1B,TNFRSF11B
0	0.0101	CCR5 Signaling in Macrophages	GNAI1
0	0.0189	CD27 Signaling in Lymphocytes	BID
0	0.0238	CD28 Signaling in T Helper Cells	ARPC5,GRAP2,RAC1
0	0.0154	CD40 Signaling	MAPKAPK2
0	0.0204	Cell Cycle: G2/M DNA Damage Checkpoint Regulation	CUL1
0	0.0217	Ceramide Signaling	RAP1B,TNFRSF11B
0	0.0238	Chemokine Signaling	GNAI1,RAP1B
0	0.0242	Cholecystokinin/Gastrin-mediated Signaling	RAC1,RAP1B,SOS2
0	0.0175	Chondroitin Sulfate Biosynthesis (Late Stages)	HS3ST3B1
0	0.0175	CNTF Signaling	RAP1B
0	0.0233	Colorectal Cancer Metastasis Signaling	BAX,MMP15,PDGFC,RAC1,RAP1B,SOS2
0	0.0103	Communication between Innate and Adaptive Immune Cells	IL15
0	0.0182	CREB Signaling in Neurons	ADGRA3,BMPR1A,CREB3L3,GNAI1,GPR137,GRIK5,KDR,LGR5,LPAR6,RAP1B,SOS2
0	0.0222	Crosstalk between Dendritic Cells and Natural Killer Cells	CD209,IL15
0	0.0225	CTLA4 Signaling in Cytotoxic T Lymphocytes	AP1M1,GRAP2
0	0.0171	CXCR4 Signaling	GNAI1,RAC1,RAP1B
0	0.0109	Death Receptor Signaling	BID
0	0.0162	Dendritic Cell Maturation	CREB3L3,IL15,TNFRSF11B
0	0.0196	Dermatan Sulfate Biosynthesis (Late Stages)	HS3ST3B1
0	0.0227	Dopamine Degradation	ALDH1A1
0	0.011	Dopamine Receptor Signaling	PPP1R14B
0	0.0226	Dopamine-DARPP32 Feedback in cAMP Signaling	ATP2A1,CREB3L3,GNAI1,PPP1R14B
0	0.0169	EGF Signaling	SOS2
0	0.0238	Eicosanoid Signaling	LCAT,PLA2G4A
0	0.00704	Endocannabinoid Neuronal Synapse Pathway	GNAI1
0	0.0233	eNOS Signaling	CAV1,KDR,LPAR6,PDGFC
0	0.0204	Ephrin A Signaling	RAC1
0	0.0132	Factors Promoting Cardiogenesis in Vertebrates	BMPR1A,CREB3L3
0	0.0217	FAT10 Cancer Signaling Pathway	TNFRSF11B
0	0.0127	FcγRIIB Signaling in B Lymphocytes	RAP1B
0	0.0198	GABA Receptor Signaling	GPHN,SLC6A12
0	0.0237	Gap Junction Signaling	CAV1,GNAI1,RAP1B,SOS2,TUBA8
0	0.0169	Glucocorticoid Receptor Signaling	ATP5F1D,CAV1,PDK4,PLA2G4A,RAC1,RAP1B,SLPI,SOS2
0	0.0156	Glutamate Receptor Signaling	GRIK5
0	0.0227	Glutathione-mediated Detoxification	MGST2
0	0.0238	Glycolysis I	TPI1
0	0.0231	GP6 Signaling Pathway	GRAP2,RAC1,RAP1B
0	0.0123	GPCR-Mediated Integration of Enteroendocrine Signaling Exemplified by an L Cell	GNAI1
0	0.0084	GPCR-Mediated Nutrient Sensing in Enteroendocrine Cells	GNAI1
0	0.0184	Gustation Pathway	LPAR6,P2RX6,PDE6C
0	0.0227	Gα12/13 Signaling	F2,LPAR6,RAP1B
0	0.0121	Gαq Signaling	RAC1,RGS7
0	0.00901	Gαs Signaling	CREB3L3
0	0.0149	Hepatic Cholestasis	IL15,SLCO1B1,TNFRSF11B
0	0.0141	Hereditary Breast Cancer Signaling	RAP1B,RB1
0	0.0242	HMGB1 Signaling	IL15,RAC1,RAP1B,TNFRSF11B
0	0.0214	Human Embryonic Stem Cell Pluripotency	BMPR1A,FGFRL1,PDGFC
0	0.0172	iCOS-iCOSL Signaling in T Helper Cells	GRAP2,RAC1
0	0.0189	IGF-1 Signaling	RAP1B,SOS2
0	0.0105	IL-1 Signaling	GNAI1
0	0.0146	IL-12 Signaling and Production in Macrophages	APOA1,MST1
0	0.023	IL-4 Signaling	RAP1B,SOS2
0	0.0164	Inhibition of ARE-Mediated mRNA Degradation Pathway	MAPKAPK2,TNFRSF11B
0	0.0187	Insulin Secretion Signaling Pathway	CPE,CREB3L3,EIF2B3,RAP1B,SLC2A2
0	0.0233	Intrinsic Prothrombin Activation Pathway	F2
0	0.0241	LPS-stimulated MAPK Signaling	RAC1,RAP1B
0	0.0128	Melatonin Signaling	GNAI1
0	0.0222	MIF Regulation of Innate Immunity	PLA2G4A
0	0.0152	Mitotic Roles of Polo-Like Kinase	CDC20
0	0.0143	Netrin Signaling	RAC1
0	0.00952	Neuroinflammation Signaling Pathway	CREB3L3,PLA2G4A,SLC6A12
0	0.0164	Neuroprotective Role of THOP1 in Alzheimer's Disease	GZMA,ST14
0	0.0223	NF-κB Signaling	BMPR1A,KDR,RAP1B,TNFRSF11B
0	0.0133	Nicotine Degradation II	AOX1
0	0.0161	Nicotine Degradation III	AOX1
0	0.0212	NRF2-mediated Oxidative Stress Response	AOX1,MGST2,RAP1B,SOD3
0	0.0145	Nur77 Signaling in T Lymphocytes	ESRRA
0	0.0233	Oncostatin M Signaling	RAP1B
0	0.0233	Opioid Signaling Pathway	CREB3L3,GNAI1,RAC1,RAP1B,RGS7,SOS2
0	0.0219	P2Y Purigenic Receptor Signaling Pathway	CREB3L3,GNAI1,RAP1B
0	0.0204	p53 Signaling	BAX,RB1
0	0.00935	PD-1, PD-L1 cancer immunotherapy pathway	TNFRSF11B
0	0.0161	PFKFB4 Signaling Pathway	CREB3L3
0	0.0167	Phototransduction Pathway	PDE6C
0	0.014	PI3K Signaling in B Lymphocytes	RAC1,RAP1B
0	0.0212	PI3K/AKT Signaling	ITGB1,ITGB2,RAP1B,SOS2
0	0.0238	Prolactin Signaling	RAP1B,SOS2
0	0.0132	Pyridoxal 5'-phosphate Salvage Pathway	DAPK1
0	0.0111	RANK Signaling in Osteoclasts	GSN
0	0.0119	Regulation Of The Epithelial Mesenchymal Transition In Development Pathway	ZNF875
0	0.0208	Regulation of the Epithelial-Mesenchymal Transition Pathway	FGFRL1,MET,RAP1B,SOS2
0	0.0186	Relaxin Signaling	GNAI1,PDE6C,RAP1B
0	0.0159	Retinoic acid Mediated Apoptosis Signaling	BID
0	0.024	RhoA Signaling	ARPC5,LPAR6,RAPGEF6
0	0.0125	Role of BRCA1 in DNA Damage Response	RB1
0	0.0185	Role of Cytokines in Mediating Communication between Immune Cells	IL15
0	0.0175	Role of IL-17A in Arthritis	MAPKAPK2
0	0.0233	Role of IL-17F in Allergic Inflammatory Airway Diseases	CREB3L3
0	0.0136	Role of NFAT in Cardiac Hypertrophy	GNAI1,RAP1B,SOS2
0	0.016	Role of NFAT in Regulation of the Immune Response	GNAI1,RAP1B,SOS2
0	0.0217	Role of Oct4 in Mammalian Embryonic Stem Cell Pluripotency	RB1
0	0.0134	Role of Osteoblasts, Osteoclasts and Chondrocytes in Rheumatoid Arthritis	BMPR1A,GSN,TNFRSF11B
0	0.00649	Role of Pattern Recognition Receptors in Recognition of Bacteria and Viruses	IL15
0	0.0152	Role of PI3K/AKT Signaling in the Pathogenesis of Influenza	GNAI1
0	0.0179	Senescence Pathway	CAPNS1,MAPKAPK2,PDK4,RAP1B,RB1
0	0.0238	Serotonin Degradation	ADH4,ALDH1A1
0	0.021	Sperm Motility	ERBB3,KDR,LCAT,MET,PLA2G4A
0	0.0167	SPINK1 Pancreatic Cancer Pathway	CPE
0	0.0183	Sumoylation Pathway	CBX4,RAC1
0	0.0202	Synaptic Long Term Depression	GNAI1,LCAT,PLA2G4A,RAP1B
0	0.0219	Synaptic Long Term Potentiation	CREB3L3,PPP1R14B,RAP1B
0	0.0219	Synaptogenesis Signaling Pathway	ARPC5,CREB3L3,PAFAH1B1,RAC1,RAP1B,SHE,SOS2
0	0.0214	Systemic Lupus Erythematosus In B Cell Signaling Pathway	CD5,IL15,RAC1,RAP1B,SHE,SOS2
0	0.0147	Systemic Lupus Erythematosus In T Cell Signaling Pathway	CREB3L3,GNAI1,RAC1,RAP1B,SOS2
0	0.0129	Systemic Lupus Erythematosus Signaling	RAP1B,SNU13,SOS2
0	0.0112	T Cell Exhaustion Signaling Pathway	KDR,RAP1B
0	0.0135	T Helper Cell Differentiation	TNFRSF11B
0	0.0238	TCA Cycle II (Eukaryotic)	DLST
0	0.0227	Tec Kinase Signaling	GNAI1,ITGB1,ITGB2,RAC1
0	0.00581	Th1 and Th2 Activation Pathway	ITGB2
0	0.0082	Th1 Pathway	ITGB2
0	0.0108	Th17 Activation Pathway	DEFB1
0	0.00735	Th2 Pathway	ITGB2
0	0.0234	Thrombin Signaling	ARHGEF5,F2,GNAI1,RAC1,RAP1B
0	0.0149	Thrombopoietin Signaling	RAP1B
0	0.0123	Thyroid Cancer Signaling	RAP1B
0	0.0238	Tight Junction Signaling	NUDT21,RAC1,TNFRSF11B,VASP
0	0.02	TNFR1 Signaling	BID
0	0.022	TR/RXR Activation	ATP2A1,FASN
0	0.0185	Transcriptional Regulatory Network in Embryonic Stem Cells	H3-3A/H3-3B
0	0.0196	tRNA Splicing	PDE6C
0	0.0208	Tryptophan Degradation III (Eukaryotic)	EHHADH
0	0.0184	Type II Diabetes Mellitus Signaling	SLC27A5,SLC2A2,TNFRSF11B
0	0.0101	UVA-Induced MAPK Signaling	RAP1B
0	0.0192	UVB-Induced MAPK Signaling	H3-3A/H3-3B
0	0.0196	UVC-Induced MAPK Signaling	RAP1B
0	0.021	White Adipose Tissue Browning Pathway	CREB3L3,FGFRL1,KDR
0	0.00575	Wnt/β-catenin Signaling	RUVBL2
0	0.0136	Xenobiotic Metabolism General Signaling Pathway	MGST2,RAP1B
