## Additional File 17 for "Integrated Omics Analysis Reveals Sirtuin Signaling is Central to Hepatic Response to a High Fructose Diet"

### Sheet: Sheet1
Symbol	p-value HFr v CON	Fold Change HFr v CON
miR-129-1-3p	0.04	2
miR-129-5p	0	1.94
miR-130a-3p	0.04	1.15
miR-148a-3p	0.04	-1.136
miR-148a-5p	0.04	-1.205
miR-181a-5p	0	1.26
miR-193a-3p	0.02	-1.163
miR-199a-5p	0.04	1.33
miR-320b	0.04	-1.333
miR-320b	0.05	-1.282
miR-342-5p	0.03	-1.205
miR-344a-5p	0.03	-1.149
miR-378a-3p	0.05	-1.111
miR-503-5p	0.01	1.1
miR-517a-3p	0.04	-1.19
miR-517a-3p	0.04	-1.19
miR-517a-3p	0.04	-1.19
miR-517a-3p	0.04	-1.19
miR-526a-5p	0.03	-1.333
miR-574-5p	0.04	-1.136
miR-660-3p	0.02	-1.316
