## Additional File 19 for "Integrated Omics Analysis Reveals Sirtuin Signaling is Central to Hepatic Response to a High Fructose Diet"

### Sheet: Sheet1
Gene Symbol	p-value HFr v CON	Fold Change HFr v CON	REPORTED GENE(S)	SNP_GENE_IDS	SNPS	SNP_ID_CURRENT	CONTEXT	RISK ALLELE FREQUENCY	P-VALUE	MAPPED_TRAIT
ABCC5	0.04	0.4	ABCC5		rs2872246	2872246	intergenic_variant	0.4538	2e-08	type II diabetes mellitus
ADGRL2	0.01	-0.66	ADGRL2	ENSG00000233290	rs72723587	72723587	intron_variant	0.13	8e-06	insulin sensitivity measurement, response to polyunsaturated fatty acid supplementation
ADGRL2	0.01	-0.66	ADGRL2	ENSG00000117114	rs367881	367881	intron_variant		2e-06	low density lipoprotein cholesterol measurement
ADH4	0.02	-0.53	ADH4	ENSG00000246090, ENSG00000198099	rs1126673	1126673	missense_variant	0.302608	1e-10	triglyceride measurement
APOA1	0.03	0.17	APOA1	ENSG00000109917	rs964184	964184	3_prime_UTR_variant	0.163	4e-12	very low density lipoprotein cholesterol measurement
ATG7	0.02	-0.53	ATG7	ENSG00000197548	rs193172711	193172711	intron_variant	0.0017	5e-06	fat body mass
ATP2A1	0.02	1.04	ATP2A1	ENSG00000196296	rs8046545	8046545	intron_variant	0.3589	2e-08	type II diabetes mellitus
ATP2A1	0.02	1.04	ATP2A1	ENSG00000196296	rs8056890	8056890	intron_variant	NR	9e-40	waist circumference
CCDC141	0.01	5	CCDC141	ENSG00000287149, ENSG00000163492	rs16866554	16866554	synonymous_variant	0.135184	4e-06	omega-3 polyunsaturated fatty acid measurement
CDC123	0.03	-0.16	CDC123	ENSG00000151465	rs12221133	12221133	intron_variant	NR	1e-11	HbA1c measurement
CDC123	0.03	-0.16	CDC123	ENSG00000151465	rs11257600	11257600	intron_variant	0.31	6e-17	type II diabetes mellitus
CDC42SE2	0.04	-0.22	CDC42SE2	ENSG00000158985	rs193735	193735	intron_variant	0.963334	7e-10	triglyceride measurement
CLIP1	0	-0.26	CLIP1	ENSG00000130779	rs11057405	11057405	intron_variant	0.902	1e-08	body mass index
CLIP1	0	-0.26	CLIP1	ENSG00000130779	rs4758648	4758648	intron_variant	0.2523	2e-06	body weight
CTSS	0.04	0.43	CTSS	ENSG00000163131	rs2230061	2230061	missense_variant	NR	4e-08	fat body mass
DAAM1	0.01	-0.24	DAAM1	ENSG00000100592	rs35209784	35209784	intron_variant	0.01	5e-06	type II diabetes mellitus
DAGLB	0.04	1.01	DAGLB	ENSG00000164535	rs2303361	2303361	missense_variant	0.2205	6e-08	BMI-adjusted waist-hip ratio
DHRS7B	0	-0.9	DHRS7B	ENSG00000048052	rs540671238	540671238	intron_variant	NR	3e-08	fasting blood glucose measurement
DNAH17	0	-0.9	DNAH17	ENSG00000187775	rs144303375	144303375	intron_variant	0.9972	5e-06	BMI-adjusted waist circumference
DNAH17	0	-0.9	DNAH17	ENSG00000187775	rs72925845	72925845	intron_variant	NR	7e-09	triglyceride measurement
ERBB3	0	-0.25	ERBB3	ENSG00000065361	rs11171739	11171739	5_prime_UTR_variant	0.43	1e-18	type II diabetes mellitus
FABP1	0.01	1.62	FABP1		rs72943235	72943235	intergenic_variant	0.012987	8e-08	non-alcoholic fatty liver disease, Hepatic fibrosis
FAM234A	0.02	0.51	FAM234A	ENSG00000167930	rs9940149	9940149	intron_variant	0.178556	9e-10	type II diabetes mellitus
FGGY	0	9	FGGY	ENSG00000172456	rs835367	835367	5_prime_UTR_variant	0.371	2e-06	fasting blood insulin measurement
GALNT2	0.04	0.4	GALNT2	ENSG00000143641	rs2144300	2144300	intron_variant	NR	4e-08	triglyceride measurement
GOT2	0.04	-0.2	GOT2	ENSG00000125166	rs73550818	73550818	intron_variant	NR	2e-12	aspartate aminotransferase measurement
GOT2	0.04	-0.2	GOT2	ENSG00000245768	rs62064941	62064941	intron_variant	0.962386	4e-08	triglyceride measurement
H3F3B	0	-0.04	H3F3B	ENSG00000132475	rs73352129	73352129	intron_variant	NR	1e-13	low density lipoprotein cholesterol measurement
HEATR1	0.02	-0.2	HEATR1	ENSG00000119285	rs1126627	1126627	missense_variant	0.3758	9e-10	total cholesterol measurement
KPNA1	0	9	KPNA1	ENSG00000114030	rs11406672	11406672	intron_variant	0.6791	1e-08	low density lipoprotein cholesterol measurement
KPNA1	0	9	KPNA1	ENSG00000272758, ENSG00000114030	rs3762637	3762637	3_prime_UTR_variant	0.1438	3e-08	low density lipoprotein cholesterol measurement
LCAT	0.03	0.5	LCAT	ENSG00000213398	rs35673026	35673026	missense_variant	0.0042	1e-14	total cholesterol measurement
LRPAP1	0	0.38	LRPAP1	ENSG00000175920	rs6831256	6831256	intron_variant	0.42	2e-08	low density lipoprotein cholesterol measurement
LRPAP1	0	0.38	LRPAP1	ENSG00000159788	rs6818397	6818397	intron_variant	0.413	3e-09	low density lipoprotein cholesterol measurement
LRPAP1	0	0.38	LRPAP1	ENSG00000175920	rs6831256	6831256	intron_variant	0.42	1e-10	total cholesterol measurement
LRPAP1	0	0.38	LRPAP1	ENSG00000159788	rs6818397	6818397	intron_variant	0.413	1e-11	total cholesterol measurement
LRPAP1	0	0.38	LRPAP1	ENSG00000175920	rs6831256	6831256	intron_variant	0.591	3e-15	triglyceride measurement
MED30	0	-0.5	MED30	ENSG00000164758	rs17667932	17667932	intron_variant		2e-14	fasting blood glucose measurement
MET	0	-0.4	MET	ENSG00000105976	rs38855	38855	intron_variant	0.526	5e-09	triglyceride measurement
MRVI1	0.03	-0.69	MRVI1	ENSG00000072952	rs4909945	4909945	missense_variant	0.310171	1e-09	triglyceride measurement
NAA40	0.04	-0.37	NAA40	ENSG00000110583	rs11373615	11373615	intron_variant	NR	4e-08	low density lipoprotein cholesterol measurement
NMT1	0	-0.9	NMT1	ENSG00000136448	rs1989803	1989803	3_prime_UTR_variant	0.356662	3e-06	glucose measurement
PCSK6	0.02	-0.25	PCSK6	ENSG00000282793	rs8025505	8025505	non_coding_transcript_exon_variant	0.742967	4e-14	triglyceride measurement
PCSK6	0.02	-0.25	PCSK6	ENSG00000140479	rs10152471	10152471	intron_variant	0.611343	5e-11	triglyceride measurement
PCSK6	0.02	-0.25	PCSK6	ENSG00000140479	rs6598475	6598475	intron_variant	0.36	2e-08	type II diabetes mellitus
PITPNB	0	-0.9	PITPNB	ENSG00000100154, ENSG00000235954	rs5762430	5762430	synonymous_variant	NR	7e-07	obesity
PNPLA2	0.01	0.65	PNPLA2	ENSG00000177666, ENSG00000255108	rs1138714	1138714	3_prime_UTR_variant	0.453805	7e-11	body fat distribution
RAB2A	0.03	-0.11	RAB2A	ENSG00000104388	rs5891768	5891768	intron_variant	NR	2e-11	low density lipoprotein cholesterol measurement
RAB2A	0.03	-0.11	RAB2A	ENSG00000228862	rs626913	626913	non_coding_transcript_exon_variant	NR	8e-08	total cholesterol measurement
RAC1	0	-0.07	RAC1	ENSG00000136238	rs836550	836550	intron_variant	0.594485	5e-08	low density lipoprotein cholesterol measurement
RAP1GAP	0.03	-0.56	RAP1GAP	ENSG00000076864	rs1318236	1318236	intron_variant	0.439	7e-18	alkaline phosphatase measurement
RPL27A	0.01	-0.05	RPL27A	ENSG00000166436	rs11042023	11042023	missense_variant	0.65	1e-11	obesity
SGPP1	0.02	-0.35	SGPP1	ENSG00000054654	rs8008068	8008068	intron_variant	0.839604	4e-08	low density lipoprotein cholesterol measurement
SIPA1L1	0.01	-0.36	SIPA1L1	ENSG00000197555	rs17100926	17100926	intron_variant	0.049	1e-06	triglyceride measurement, high density lipoprotein cholesterol measurement
SLCO1B1	0.01	-0.24	SLCO1B1	ENSG00000134538	rs67981690	67981690	intron_variant	0.870113	2e-23	triglyceride measurement
SLCO1B1	0.04	-0.06	SLCO1B1	ENSG00000134538	rs67981690	67981690	intron_variant	0.870113	2e-23	triglyceride measurement
SORT1	0.03	0.67	SORT1	ENSG00000143126	rs629301	629301	3_prime_UTR_variant	0.937	2e-17	LDL cholesterol change measurement
SORT1	0.03	0.67	SORT1		rs602633	602633	intergenic_variant	0.216	4e-10	type II diabetes mellitus, coronary artery disease
SPATA18	0.02	2.15	SPATA18	ENSG00000287999	rs17086692	17086692	intron_variant	0.313426	2e-08	type II diabetes mellitus
TBCE	0.01	-0.39	TBCE	ENSG00000284770, ENSG00000285053	rs6429082	6429082	intron_variant	0.46	3e-07	obesity
TCEB1	0	9	TCEB1	ENSG00000154582	rs7013120	7013120	intron_variant	0.2637	4e-09	total cholesterol measurement
TCN2	0	0.38	TCN2	ENSG00000185339	rs75680863	75680863	missense_variant	0.65	2e-07	type II diabetes mellitus
TEX14	0.01	-0.69	TEX14	ENSG00000266826, ENSG00000121101	rs302864	302864	intron_variant	0.0870257	2e-08	type II diabetes mellitus
TFPI	0.02	-0.29	TFPI	ENSG00000224063, ENSG00000003436	rs7586970	7586970	missense_variant	0.697	3e-12	BMI-adjusted waist-hip ratio
TMEM18	0.04	-0.31	TMEM18	ENSG00000226277	rs62107261	62107261	non_coding_transcript_exon_variant	0.9536	4e-12	type II diabetes mellitus
TNFRSF11B	0.03	0.91	TNFRSF11B	ENSG00000164761	rs11573824	11573824	intron_variant	NR	2e-22	alkaline phosphatase measurement
WDR70	0.02	-0.27	WDR70	ENSG00000082068	rs58969082	58969082	intron_variant	0.4571	7e-06	body weight
WDR70	0.02	-0.27	WDR70	ENSG00000082068	rs7736605	7736605	intron_variant	0.059	3e-06	omega-3 polyunsaturated fatty acid measurement, metabolic syndrome
